# Stacking of anthocyanin related QTLs in the chromosome 10 and postulation of SmNac-like gene to be involve in anthocyanin biodhynthesis

**DOI:** 10.1101/2025.09.19.677371

**Authors:** Joaquin Gomis-Cebolla, Silvia Manrique, Andrea Arrones, Maria Dolores Toledo-Tolgar, Jose Luna, Virginia Baraja-Fonseca, Joan Sánchez-Pascual, Esther Gimeno-Páez, Mariola Plazas, Pietro Gramazio, Santiago Vilanova, Jaime Prohens

## Abstract

Anthocyanins in the fruit peel of photosensitive eggplants exhibit a different distribution pattern compared to the photo-insensitive ones. The latter exhibits a uniform anthocyanin content, whereas photosensitive eggplants lack anthocyanin accumulation in areas not exposed to light, such as under the calyx, or have lower concentrations in less-exposed areas. In the current research work, genetic analysis of F1 and F2 populations revealed that the photo-insensitive phenotype in eggplants follows an autosomal dominant inheritance with a 3:1 ratio, indicating that the photosensitive trait is regulated by a single dominant gene. To locate and narrow down the genomic region underlying photosensitivity, a segregating F2 population was used for bulked segregant analysis sequencing (BSA-seq) and compared with previous QTLs identified in previous developed eggplants populations (ILs and MAGIC population). The accumulation of QTLs at the end of chromosome 10 postulate that chromose region as a hot spot for anthocyanin related traits. In our population all the QTLs considered overlap between the genomic region 84,1-87,9 Mb. Moreover, no DNA mutations in the progenitors of the eggplant accessions used were found. A RNA-seq analysis of bagged photosensitive and photo- insensitive eggplants was performed, as a result we identified the *SmNAC1-like protein* gene as a promising gene to be involved in fruit photosensitivity trait. In the photo-insensitive accession (IVIA- 371) *SmNAC1-like protein* was depply repressed compare to the photosensitive accession (ASI-S-1). No consistent mutations in the coding sequences (CDS) of *SmNac-like protein* locus among all the different eggplants accessions used were found, suggesting that other layer of regulation maybe acting in our eggplant accessions. These findings provide new insight into the regulation of the molecular mechanisms of anthocyanin biosynthesis in eggplant as point out for the first time the possible role of NAC transcription factors in the anthocyanin biosynthesis in eggplant.
