## Supplementary table 2 for "Stacking of anthocyanin related QTLs in the chromosome 10 and postulation of SmNac-like gene to be involve in anthocyanin biodhynthesis"

### Sheet: Mutations Magic progenitors
						MAGIC PROGENITORS
						A	B	C	D	E	F	G	H
						MM1597	DH ECAVI	MM577	AN-S-26	H15	A0416	IVIA-371	ASI-S-1
FRUIT ANTHOCYANIN, PUC	Ch1	Gene position		Gene name
		from	to
		4403854	4405473	BHLH84	SMEL_001g119640.1.01	-	-	ME (aa cahnge x1)	-	-	-	-	-
		4908932	4911827	BHLH25	SMEL_001g120030.1.01	-	-	-	-	-	-	-	-
		5130589	5131327	MADS27	SMEL_001g120300.1.01	-	-	ME (aa cahnge x2)	-	-	-	-	-
		5266499	5272556	GATA24	SMEL_001g120440.1.01	-	-	ME (aa cahnge x6)	ME (aa cahnge x4)	-	-	-	-
		-	-	-	-
		5386038	5387495	MYB113	SMEL_001g120500.1.01	INDEL-Frameshit-x2	-	Frameshit- x2	-	-	Disruptive-inframe-deletion, Splice region variant	-	-
		-	-	-	-
		6218189	6220060	WKRY19	SMEL_001g121150.1.01	-	-	ME (aa cahnge x1)	-	-	-	ME (aa cahnge x1)	-
		6228791	6229656	NAC104	SMEL_001g121160.1.01	-	-	-	-	-	-	-	-
						MAGIC PROGENITORS
						A	B	C	D	E	F	G	H
						MM1597	DH ECAVI	MM577	AN-S-26	H15	A0416	IVIA-371	ASI-S-1
PUC		Gene position		Gene name
		from	to
	Ch3 (3.1)	7381971	7382537	BZIP11	SMEL_003g173250.1.01	-	-	ME (aa cahnge x2)	-	-	-	-	-
	Ch3 (3.2)	33890691	33897860	BHLH90	SMEL_003g176450.1.01	-	-	ME (aa cahnge x4)	-	-	ME (aa cahnge x2)	-	-
	Ch10 (10.1)	1969192	1970864	Mutated in	SMEL_010g337260.1.01	-	ME (conservative inframe insertion)	-	-	-	-	-	-
		-	-	-	-
		2429098	2430592	BHLH19	SMEL_010g337720.1.01	-	-	INDEL-Frameshit	-	-	-	-	-
		3128678	3143068	SPA3	SMEL_010g338090.1.01	ME (aa cahnge x3)	-	ME (aa cahnge x4)	-	-	-	-	-
	Ch10 (10.2)	3627069	3631197	BHLH30	SMEL_010g338500.1.01	-	-	-	-	-	-	-	-
		3662625	3663881	TCP12	SMEL_010g338520.1.01	-	ME (aa cahnge x1)	ME (aa cahnge x4), Frameshit of the last gene codon	ME (aa cahnge x1)	ME (aa cahnge x1)	Frameshit end gene + ME (aa change) x2	-	-
		4092747	4095498	NAC32	SMEL_010g338930.1.01	ME (aa cahnge x1)	-	ME (aa cahnge x17)	-	-	-	-	-
		4294382	4308118	COP1	SMEL_010g339180.1.01	-	-	ME (aa cahnge x2)	-	-	-	-	-
		4363320	4366224	MYB101	SMEL_010g339240.1.01	-	ME (aa cahnge x1)	ME (aa change x1, disruptive inframe insertion)	ME (aa cahnge x1)	ME (aa cahnge x1)	ME (aa cahnge x2)	-	-
		4935648	4939678	BHLH162	SMEL_010g339750.1.01	-	-	ME (aa cahnge x2)	-	-	-	-	-
		5172963	5177972	BZIP61	SMEL_010g339960.1.01	ME (aa cahnge x3)	ME (aa cahnge x3)	ME (aa cahnge x5)	-	-	-	-	-
						MAGIC PROGENITORS
						A	B	C	D	E	F	G	H
						MM1597	DH ECAVI	MM577	AN-S-26	H15	A0416	IVIA-371	ASI-S-1
FRUIT ANTHOCYANIN	Ch9	Gene position		Gene name
		from	to
		17464622	17472958	BHLH69	SMEL_009g326410.1.01	-	-	-	-	-	-	-	-
	Ch10 (10.4)	17862090	17872428	BHLH	SMEL_009g326640.1.01	-	-	-	-	-	-	-	-
		99305938	99307696	WKRY70	SMEL_010g355300.1.01	-	-	-	-	-	-	-	-
						MAGIC PROGENITORS
						A	B	C	D	E	F	G	H
						MM1597	DH ECAVI	MM577	AN-S-26	H15	A0416	IVIA-371	ASI-S-1
FRUIT ANTHOCYANIN, PUC	Ch10 (10.3)	Gene position		Gene name
		from	to
		92326476	92331202	MYB113	SMEL_010g351850.1.01	Splice donor variant	-	ME (aa cahnge x3, conservative inframe deletion)	-	-	Splice donor variant	-	-
		-	-	-	-
		-	-	-	-
		93595482	93603287	ANS	SMEL_010g352310.1.01	-	-	-	-	-	-	-	-
		93627835	93636310	ANS	SMEL_010g352330.1.01	-	-	ME (aa cahnge x2)	-	-	-	-	-
		-	-	-	-
		94318081	94320019	Putative Myb family transcription factor At1g14600	SMEL_010g352790.1.01	ME (aa cahnge x1)	ME (aa cahnge x1)	ME (aa cahnge x2)	ME (aa cahnge x1)	ME (aa cahnge x1)	ME (aa cahnge x1)	ME (aa cahnge x1)	-
ME: moderate effect

### Sheet: Equivalence v3-v4.1
	Smel v3							Smel v4.1					Blast
	FRUIT ANTHOCYANIN, PUC							FRUIT ANTHOCYANIN, PUC					Smelv3 vs Smelv4
	Pos. SNP	Pos. Genes		Gene name		Function	DNA sequence	Gene name equivalence	Pos. Genes		Function	DNA sequence	Query cover	E-value	Identity
		de	a						de	a
Ch1		4403854	4405473	BHLH84	SMEL_001g119640.1.01	Similar to BHLH84: Transcription factor bHLH84 (Arabidopsis thaliana OX=3702)	ATGGAACCAGTGTTAGCCATGTCTGAAGGTGAATGGAGCTCCTTAAGTGGAACATGTTCTACAGAGGAGGCTAATTTCATGGCACAGTTATTTAGTACCTGTCCAAATGAACAACCACCTAGTAGTTCTAACATAGGACTTCCAATTCTTTGGACAAACCATGAAAACATTGGAGGAACTAGTGAAGTTTCAATGTATTCTTCAGAAGTTACTAATAGTAGCATGTACTTTCAACCAATGTTATTGAGAAATAACAGCAATTCAATGACAATGGAACAGAGTAGTCATGTGCCTCCAGCTAACGATATAATCGAAGAGGATGCAATTCAATTTTTGAACAAACAAGTCACCAATGAGAGCATGGAATCAGGTGAAAACTTTATGCCTGAATCTGTTCTT…	SMEL4.1_01g007050.1	6753619	6755239	Similar to BHLH84: Transcription factor bHLH84 (Arabidopsis thaliana OX702)	ATGGAACCAGTGTTAGCCATGTCTGAAGGTGAATGGAGCTCCTTAAGTGGAACATGTTCTACAGAGGAGGCTAATTTCATGGCACAGTTATTTAGTACCTGTCCAAATGAACAACCACCTAGTAGTTCTAACATAGGACTTCCAATTCTTTGGACAAACCATGAAAACATTGGAGGAACTAGTGAAGTTTCAATGTATTCTTCAGAAGTTACTAATAGTAGCATGTACTTTCAACCAATGTTATTGAGAAATAACAGCAATTCAATGACAATGGAACAGAGTAGTCATGTGCCTCCAGCTAACGATATAATCGAAGAGGATGCAATTCAATTTTTGAACAAACAAGTCACCAATGAGAGCATGGAATCAGGTGAAAACTTTATGCCTGAATCTGTTCTT…	100	0	100
		4908932	4911827	BHLH25	SMEL_001g120030.1.01	Similar to BHLH25: Transcription factor bHLH25 (Arabidopsis thaliana OX=3702)	ATGGAAGCCTCAAGCCAAACCACCAGAACAAATGATGTTTTTAGTGATAATAAGAAATTTCTAATTATTTTATAAGGAATTGAAATATATATGTTTTTGTTGCAGGGGATGGAATATTATGGATTTAATCAACAATGGCCTATTAGTTCATTTGATGAGCTAAGTGCAATATCTATAGCAACTTCATTTGGTCATGATAACAATTTCCATGAATCTTTCATGTCTCATCAACCAATATTAGGCCATAAAAGGCCTGTAGAATTGTCCCAAATTGTTGAAGAAAGGCCACCAAAGAATTCCAAAACAAGTCACACCTGGAACAATAACATTGAAAATGACCAAATATTGAGCTCAAATTACTCCCATTTGATCAATTCCTCAAATAATTTCACTAACCAA…	SMEL4.1_01g008050.1	7718587	7721483	Similar to BHLH25: Transcription factor bHLH25 (Arabidopsis thaliana OX702)	ATGGAAGCCTCAAGCCAAACCACCAGAACAAATGATGTTTTTAGTGATAATAAGAAATTTCTAATTATTTTATAAGGAATTGAAATATATATGTTTTTGTTGCAGGGGATGGAATATTATGGATTTAATCAACAATGGCCTATTAGTTCATTTGATGAGCTAAGTGCAATATCTATAGCAACTTCATTTGGTCATGATAACAATTTCCATGAATCTTTCATGTCTCATCAACCAATATTAGGCCATAAAAGGCCTGTAGAATTGTCCCAAATTGTTGAAGAAAGGCCACCAAAGAATTCCAAAACAAGTCACACCTGGAACAATAACATTGAAAATGACCAAATATTGAGCTCAAATTACTCCCATTTGATCAATTCCTCAAATAATTTCACTAACCAA…	100	0	100
		5130589	5131327	MADS27	SMEL_001g120300.1.01	Similar to MADS27: MADS-box transcription factor 27 (Oryza sativa subsp. japonica OX=39947)	ATGAACCACAGGCAACTTTTGGGTGAAGAACTTTCTGGACTCAGCGCCAAAGATCTAACAAATCTCGAAAACCAAATTGAAATGAGTTTGAAAGGCATTCGAAAGCAAAAGGTAAAATCTACTGTCTACACATTTAAATTCTTCTGTGTTCATGAAAGTCATGCTAATATCAAGTCCATGATTTCTCCCAAATTTATTACTCCTTTCTTTAATTAGTAGGATCCTGACTGTATTACCCTTTTCTTGCAGGAGCAGATTTTGACCGATGAAATCAGAGAACTAAATCAGAAGGTCTTACTAGAAAAAATATAACAACTTCCATATTCTCTAGTCTTTAATCTTTGCACCAAGATAATCAATATTCCTTCTACAGGGCAATCTTATTCATCAAGAAAATAT…	SMEL4.1_01g007790.1	7499094	7499832	Similar to MADS27: MADS-box transcription factor 27 (Oryza sativa subsp. japonica OX9947)	ATGAACCACAGGCAACTTTTGGGTGAAGAACTTTCTGGACTCAGCGCCAAAGATCTAACAAATCTCGAAAACCAAATTGAAATGAGTTTGAAAGGCATTCGAAAGCAAAAGGTAAAATCTACTGTCTACACATTTAAATTCTTCTGTGTTCATGAAAGTCATGCTAATATCAAGTCCATGATTTCTCCCAAATTTATTACTCCTTTCTTTAATTAGTAGGATCCTGACTGTATTACCCTTTTCTTGCAGGAGCAGATTTTGACCGATGAAATCAGAGAACTAAATCAGAAGGTCTTACTAGAAAAAATATAACAACTTCCATATTCTCTAGTCTTTAATCTTTGCACCAAGATAATCAATATTCCTTCTACAGGGCAATCTTATTCATCAAGAAAATAT…	100	0	100
		5266499	5272556	GATA24	SMEL_001g120440.1.01	Similar to GATA24: GATA transcription factor 24 (Arabidopsis thaliana OX=3702)	AAAAGGCAAATCTTTTTTACTACTTTTCCAGTTCAAACATTCTTCTCTTTCTTTCCAATTCTTCATCAACTTTCCGGATTTTTTCTATCAGAATCTATCTAGGGTTAGGGTTTGCTCAATTTCCCTCACCATTTTCATCTACATTTGGTGTATACACAGACAAAAACACATGTAGATGTGTGTATAGGTTGTTCTTCGGAGTGAATTTTTTACTTTTTTTTTTTTTGTGGAGAAATGGAAGCGGCGGGGAATTCGAGGAAAATGCAAGGTGGGCAGCATGGAGTAGCAGCGTTTGAGGAGGAGTATATGAATGTACCAATTCGGGTAGATGGATATGGAGGTGGAGGATTTGAGGCAGATGATATCAGCGGCAGCGCCGGTGGTGGCTGTGAGGAGGCG…	SMEL4.1_01g007640.1	7357857	7363972	Similar to GATA24: GATA transcription factor 24 (Arabidopsis thaliana OX702)	AAAAGGCAAATCTTTTTTACTACTTTTCCAGTTCAAACATTCTTCTCTTTCTTTCCAATTCTTCATCAACTTTCCGGATTTTTTCTATCAGAATCTATCTAGGGTTAGGGTTTGCTCAATTTCCCTCACCATTTTCATCTACATTTGGTGTATACACAGACAAAAACACATGTAGATGTGTGTATAGGTTGTTCTTCGGAGTGAATTTTTTACTTTTTTTTTTTTTGTGGAGAAATGGAAGCGGCGGGGAATTCGAGGAAAATGCAAGGTGGGCAGCATGGAGTAGCAGCGTTTGAGGAGGAGTATATGAATGTACCAATTCGGGTAGATGGATATGGAGGTGGAGGATTTGAGGCAGATGATATCAGCGGCAGCGCCGGTGGTGGCTGTGAGGAGGCG…	100	0	100
	5346977	-	-	-	-
		5386038	5387495	MYB113	SMEL_001g120500.1.01	Similar to MYB113: Transcription factor MYB113 (Arabidopsis thaliana OX=3702)	ACTTGAAATAAACTATATATTATAAATAAAATAAAATGAATAATCCTCCTATAATCTGTACGTCTGTGCGAGTGAGGAAAGGTTCATGGACTGAAGAAGAAGATTTACTCTTGAGGAAATGTATGGAAAAATATGGTGAAGGCAAGTGGCATCTTGTTCCTGCTAGAGCAGGTAAACTAATTTTCGATCTCATGTTATGTGATATTTATAATAAAAAAATAATATATATTTTTTTGAAAATTCACATGAAAATGTGCAGGTCTGAATAGATGCAGAAAAAGTTGTAGGCTGAGGTGGTTGAATTATTTAAGGCCACATATCAAGAGAGGTGACTTTGCTTCGGATGAAGTGGATCTCATCTTGAGGCTTCATAAGCTCTTAGGCAACAGGTGCACAAAA…	SMEL4.1_01g009630.1	9240715	9242172	Similar to MYB1: Transcription factor MYB1 (Actinidia chinensis var. chinensis OX_x0015_90841)	ACTTGAAATAAACTATATATTATAAATAAAATAAAATGAATAATCCTCCTATAATCTGTACGTCTGTGCGAGTGAGGAAAGGTTCATGGACTGAAGAAGAAGATTTACTCTTGAGGAAATGTATGGAAAAATATGGTGAAGGCAAGTGGCATCTTGTTCCTGCTAGAGCAGGTAAACTAATTTTCGATCTCATGTTATGTGATATTTATAATAAAAAAATAATATATATTTTTTTGAAAATTCACATGAAAATGTGCAGGTCTGAATAGATGCAGAAAAAGTTGTAGGCTGAGGTGGTTGAATTATTTAAGGCCACATATCAAGAGAGGTGACTTTGCTTCGGATGAAGTGGATCTCATCTTGAGGCTTCATAAGCTCTTAGGCAACAGGTGCACAAAA…	100	0	100
	5480282	-	-	-	-
		5524000		PAL
		6218189	6220060	WKRY19	SMEL_001g121150.1.01	Similar to WRKY19: Probable WRKY transcription factor 19 (Arabidopsis thaliana OX=3702)	ATGTACCATGTTCCAGATGTTGAGCTCTCACGGAACGATACAACATTAAGATTAGATTGCTTTGGTTATGGAGGAAATGAGTATGGCAGATTTGGAGCCAGTGGAACAACCAGCAGAAGCCATATTATGCAACAGAATGCTGTTGATGACGGGTGTAAATTGGTGCTTGGTTTGGGGCCAACACCTACAATATGTTCTGATGACTATTACCCAGGTGGATCTAATAAAGATAAAGGGTTTACAGCCTTGTTGAATCAGGGGCCATCATCTGAGAGTGATTCTATCCTCAAGCTTGGCCTCTCGGGGAGCACCAATGAAATTTCCAATGCACTTGATTTTTCGGCTATCACTCAGAGTACTGCTGGTGCACCTCATCATATTGATCAGATATATTCGGAT…	SMEL4.1_01g008980.1	8408147	8410018	Similar to WRKY19: Probable WRKY transcription factor 19 (Arabidopsis thaliana OX702)	ATGTACCATGTTCCAGATGTTGAGCTCTCACGGAACGATACAACATTAAGATTAGATTGCTTTGGTTATGGAGGAAATGAGTATGGCAGATTTGGAGCCAGTGGAACAACCAGCAGAAGCCATATTATGCAACAGAATGCTGTTGATGACGGGTGTAAATTGGTGCTTGGTTTGGGGCCAACACCTACAATATGTTCTGATGACTATTACCCAGGTGGATCTAATAAAGATAAAGGGTTTACAGCCTTGTTGAATCAGGGGCCATCATCTGAGAGTGATTCTATCCTCAAGCTTGGCCTCTCGGGGAGCACCAATGAAATTTCCAATGCACTTGATTTTTCGGCTATCACTCAGAGTACTGCTGGTGCACCTCATCATATTGATCAGATATATTCGGAT…	100	0	100
		6228791	6229656	NAC104	SMEL_001g121160.1.01	Similar to NAC104: NAC domain-containing protein 104 (Arabidopsis thaliana OX=3702)	TACTTTCTCCTCCTCCTTATACTCTACCAATACATGCCATGAATTTGCCGCCTGGCTTTCGCTTCTATCCAACAGACGAAGAATTAGTTGTTCATTTTCTCCATCGCAAGGCCACTCTTTTACCTTGTCATCCTGATGTTATTCCCGATCTTAATCTTTACCCTTATGATCCTTGGCACTTGGATGGTACGTTATCTCATTCTTTTAATAATATGTCGTCATCATCTTATTTATATATTATGCAGGAAAAGCAATGGCAGAAGGAAACAAATGGTATTTCTATAGTAGGAGAACGCACAGTAGAATCACTGAAAATGGATACTGGAAATCATTAGGAGTTGAAGAACCAATATTTTCAACTGACAATAACAATAATAACCTTGGCATGAAGAAATATTA…	SMEL4.1_01g008970.1	8398555	8399419	Similar to NAC104: NAC domain-containing protein 104 (Arabidopsis thaliana OX702)	TACTTTCTCCTCCTCCTTATACTCTACCAATACATGCCATGAATTTGCCGCCTGGCTTTCGCTTCTATCCAACAGACGAAGAATTAGTTGTTCATTTTCTCCATCGCAAGGCCACTCTTTTACCTTGTCATCCTGATGTTATTCCCGATCTTAATCTTTACCCTTATGATCCTTGGCACTTGGATGGTACGTTATCTCATTCTTTTAATAATATGTCGTCATCATCTTATTTATATATTATGCAGGAAAAGCAATGGCAGAAGGAAACAAATGGTATTTCTATAGTAGGAGAACGCACAGTAGAATCACTGAAAATGGATACTGGAAATCATTAGGAGTTGAAGAACCAATATTTTCAACTGACAATAACAATAATAACCTTGGCATGAAGAAATATTA…	100	0	100
	PUC							PUC					Blast
													Smel v3 vs v4
	Pos. SNP	Pos. Genes		Gene name		Function	DNA sequence	Gene name equivalence	Pos. Genes		Function	DNA sequence	Query cover	E-value	Identity
		de	a						de	a
Ch3		7381971	7382537	BZIP11	SMEL_003g173250.1.01	Similar to BZIP11: bZIP transcription factor 11 (Arabidopsis thaliana OX=3702)	ATGTTGTCCACTATTCTATCCTCCGACGGGCTTTTCCCGAAACCTGTTTCTTCTTTTTACGAATGGGATTGGGCTTTTACATGCCCTGATGAACAAGGGGCAGAATCGATATTGCAATCCCCAACTCTTGAACCGGTAATCTCCGGTTCAGGCTCTGACAAGTCTAAACCCGATTCTCCCAATGATAGCCCCAATTCCGGGTCCGATGAAAAAAAGCGAAAACGTATGATTTCGAACCGCGAGTCAGCCAGGCGATCCCGCATGCGAAAGCAAACCCATTTGGAGAACTTGAGGGATGAATCGAACCGGCTTAAAGTCGAAAATCGGGATTTAACGAACCGGGTTCGATCGGTAACCGGTCATTGCCAACTTGTCGAGAGAGAAAACCAGATGCTTCGA…	SMEL4.1_03g004490.1	6788913	6789476	Similar to BZIP11: bZIP transcription factor 11 (Arabidopsis thaliana OX702)	ATGTTGTCCACTATTCTATCCTCCGACGGGCTTTTCCCGAAACCTGTTTCTTCTTTTTACGAATGGGATTGGGCTTTTACATGCCCTGATGAACAAGGGGCAGAATCGATATTGCAATCCCCAACTCTTGAACCGGTAATCTCCGGTTCAGGCTCTGACAAGTCTAAACCCGATTCTCCCAATGATAGCCCCAATTCCGGGTCCGATGAAAAAAAGCGAAAACGTATGATTTCGAACCGCGAGTCAGCCAGGCGATCCCGCATGCGAAAGCAAACCCATTTGGAGAACTTGAGGGATGAATCGAACCGGCTTAAAGTCGAAAATCGGGATTTAACGAACCGGGTTCGATCGGTAACCGGTCATTGCCAACTTGTCGAGAGAGAAAACCAGATGCTTCGA…	100	0	100
	7547820	-	-	-	-
		-	-	-	-
Ch3		33890691	33897860	BHLH90	SMEL_003g176450.1.01	Similar to BHLH90: Transcription factor bHLH90 (Arabidopsis thaliana OX=3702)	ATGGAAAAAGCATTGGAATGTTTAAGACCACTTGTTGATTCCAAGAATTGGGAATATTGTGTTGTTTGGAAGTTGGGTGATGACCCTTCAAGGTAAAAGTTGTTTTTAGTCTTACTACAATTCTTGAAATTACTTTGATTTCCCTTACTCGAGTTGCTCCTAGACTCTACTCGTGGGATTTATATTTTTGTGATTCTTGATATCTAATATGCTTTGTCTAGTGGGGTTCAATTGAATGTATAGAATTTCTTTGCTCTGCTCATTCTTGAAAATTGAATTTTTTTTTGTCCATATGGTGTTTGAGTGTATGACTTATTAAGTTTTGTTGGTGTTTAGGTTTATAGAATGGATGGGATGTTGCTGTTCTGGAGCTAATGGAGTTGATGTCAATGTTAAGAA…	SMEL4.1_03g011070.1	58460648	58463508	Similar to BHLH90: Transcription factor bHLH90 (Arabidopsis thaliana OX702)	ATGGAAAAAGCATTGGAATGTTTAAGACCACTTGTTGATTCCAAGAATTGGGAATATTGTGTTGTTTGGAAGTTGGGTGATGACCCTTCAAGGTAAAAGTTGTTTTTAGTCTTACTACAATTCTTGAAATTACTTTGATTTCCCTTACTCGAGTTGCTCCTAGACTCTACTCGTGGGATTTATATTTTTGTGATTCTTGATATCTAATATGCTTTGTCTAGTGGGGTTCAATTGAATGTATAGAATTTCTTTGCTCTGCTCATTCTTGAAAATTGAATTTTTTTTTGTCCATATGGTGTTTGAGTGTATGACTTATTAAGTTTTGTTGGTGTTTAGGTTTATAGAATGGATGGGATGTTGCTGTTCTGGAGCTAATGGAGTTGATGTCAATGTTAAGAA…	100	0	100
	33956465	-	-	-	-
		-	-	-	-
Ch10		1969192	1970864	MYB62	SMEL_010g337260.1.01	Similar to MYB62: Transcription factor MYB62 (Arabidopsis thaliana OX=3702)	CTTCTTTTACTAAAATGGCACAATATTTACATATTCACACAAAATAAATAAAAAAAATTCCATTTGAGCTTTTATGATCCATAAAGTTGTACTATTTTCATGTGGAAAAAGATTTCACACTTTATTTATTTATATATATATATATATTCTTTTTAAACATTTCACACTTTCTTTATTCATTTTTTCACCTTTGGACACGTGTATATAAAAAAAACTATAAAATACCTCACTTGGCTTTTAATTCTCTTTCATTCTTCATCAACTTGAACAAAAAAAAAAATCTTTCTTTTCTACTCTCTTTTTTCTAATTCCTTTAATTATATTTTGTCTATTTTGCATATGAGCAAAAGTATATTACTAATGAGTAATAATAATAATAATAATAATAATAATAATTCA…	SMEL4.1_10g001820.1	2198102	2199775	Similar to MYB62: Transcription factor MYB62 (Arabidopsis thaliana OX702)	CTTCTTTTACTAAAATGGCACAATATTTACATATTCACACAAAATAAATAAAAAAAATTCCATTTGAGCTTTTATGATCCATAAAGTTGTACTATTTTCATGTGGAAAAAGATTTCACACTTTATTTATTTATATATATATATATATTCTTTTTAAACATTTCACACTTTCTTTATTCATTTTTTCACCTTTGGACACGTGTATATAAAAAAAACTATAAAATACCTCACTTGGCTTTTAATTCTCTTTCATTCTTCATCAACTTGAACAAAAAAAAAAATCTTTCTTTTCTACTCTCTTTTTTCTAATTCCTTTAATTATATTTTGTCTATTTTGCATATGAGCAAAAGTATATTACTAATGAGTAATAATAATAATAATAATAATAATAATAATTCA…	100	0	100
	2388375	-	-	-	-
		2429098	2430592	BHLH19	SMEL_010g337720.1.01	Similar to BHLH19: Transcription factor bHLH19 (Arabidopsis thaliana OX=3702)	ATGGATGATCTTTCTTTTATCTTTTCTCATCATAATAATGGTGAGACATCAAGAAAACAACATGAAGAAGGAGATGAAAAGGCAAATTCTTTATCTTGCATAATTTCTTTCAACAAAAATAATTTTGAAAATTGTTTCTTAATTCCAAAGGCTGAGGCAAATAATACAATAAGTTTTTCTCATATTAATGATAATATTGGTACACAATTTGGAGGAAATGCTAGAAGGACAAGGGAGCAAGCACATGAACATTTGTTAGCTGAAAGAAATAGAAGGAGGAAGATAAATAAGTTGTTCGTTTCGTTAGCTTCTCTCCTTCCTGATCTCAATAAGGTATGCTCCGACTCGATTAATTTATATTTAAATAATGTATATAGGAGAAATAATAAAATTAATCGT…	SMEL4.1_10g001360.1	1738373	1739864	Similar to BHLH19: Transcription factor bHLH19 (Arabidopsis thaliana OX702)	ATGGATGATCTTTCTTTTATCTTTTCTCATCATAATAATGGTGAGACATCAAGAAAACAACATGAAGAAGGAGATGAAAAGGCAAATTCTTTATCTTGCATAATTTCTTTCAACAAAAATAATTTTGAAAATTGTTTCTTAATTCCAAAGGCTGAGGCAAATAATACAATAAGTTTTTCTCATATTAATGATAATATTGGTACACAATTTGGAGGAAATGCTAGAAGGACAAGGGAGCAAGCACATGAACATTTGTTAGCTGAAAGAAATAGAAGGAGGAAGATAAATAAGTTGTTCGTTTCGTTAGCTTCTCTCCTTCCTGATCTCAATAAGGTATGCTCCGACTCGATTAATTTATATTTAAATAATGTATATAGGAGAAATAATAAAATTAATCGT…	100	0	100
		3128678	3143068	SPA3	SMEL_010g338090.1.01	Similar to SPA3: Protein SPA1-RELATED 3 (Arabidopsis thaliana OX=3702)	ATGTGGATAGTAATGGAGGGTTCATCTCAGTCTGATAGGGAGAGGTCTGAGAGTTCAAGGGGTTTGAATTATTCTGGTGTAGTAGATTGGAGTTCAAGATTTCATGATTCTGGATTTGTTTCAAAAGAGTGGGAGAAAATTGAGTCATCTGATGTTAATAAAGATCAGGGGGGTCCAGGAATTAATCGAAAAGATGTTAGTTTGAGACATTGGTTGGATAATCCAGAGAGAACTGTTGATGCTCTTGAGTGTTTACATATATTTACTCAAATTGTAGAGATTATAAAACTGGCACATACTGAAGGGATAGCTGTTCATAATGTTAGGCCATCATGTTTTGTTATGTCTTCTTTTAACCGTGTTGCGTTTATTGAATCTGCTTCCTGCTCTGATTCGGGA…	SMEL4.1_10g004500.1	5410314	5424696	Similar to SPA3: Protein SPA1-RELATED 3 (Arabidopsis thaliana OX702)	ATGTGGATAGTAATGGAGGGTTCATCTCAGTCTGATAGGGAGAGGTCTGAGAGTTCAAGGGGTTTGAATTATTCTGGTGTAGTAGATTGGAGTTCAAGATTTCATGATTCTGGATTTGTTTCAAAAGAGTGGGAGAAAATTGAGTCATCTGATGTTAATAAAGATCAGGGGGGTCCAGGAATTAATCGAAAAGATGTTAGTTTGAGACATTGGTTGGATAATCCAGAGAGAACTGTTGATGCTCTTGAGTGTTTACATATATTTACTCAAATTGTAGAGATTATAAAACTGGCACATACTGAAGGGATAGCTGTTCATAATGTTAGGCCATCATGTTTTGTTATGTCTTCTTTTAACCGTGTTGCGTTTATTGAATCTGCTTCCTGCTCTGATTCGGGA…	90	0	100
Ch10		3627069	3631197	BHLH30	SMEL_010g338500.1.01	Similar to BHLH30: Transcription factor bHLH30 (Arabidopsis thaliana OX=3702)	AAGTGAAATTTCACACACACACACACACACTAGAAAAGATCCTTTCGTGTTTTCTCTCTCTCAAAACAACAACAAAAAGAAATCTTAGTTCATCACTATACAACATCAAAGCAAAGCAAAGGTCTGTCTTTTACTTATTGTTCCCCTTTTGTGTTTTATTCCTTGTGAAAAAACATCCCTTTTGTCATCACAAAATCTAACTTTGTAATATATATATTCATTCAACATACTTACATATGATTATCAAACAAGCTTAAAGTTCTTCATCATCAAAACTCATTTTTGTACTTACTATTGTTTCACTCTTGTAAACGTATATCGATCAGAAAAAGTAAACAGTAAATCAGACCGACTATTTGTTTTAAAATCCTTATATAAACAAGCCCAAACATCTTCAAA…	SMEL4.1_10g003130.1	3731691	3735822	Similar to BHLH30: Transcription factor bHLH30 (Arabidopsis thaliana OX702)	AAGTGAAATTTCACACACACACACACACACTAGAAAAGATCCTTTCGTGTTTTCTCTCTCTCAAAACAACAACAAAAAGAAATCTTAGTTCATCACTATACAACATCAAAGCAAAGCAAAGGTCTGTCTTTTACTTATTGTTCCCCTTTTGTGTTTTATTCCTTGTGAAAAAACATCCCTTTTGTCATCACAAAATCTAACTTTGTAATATATATATTCATTCAACATACTTACATATGATTATCAAACAAGCTTAAAGTTCTTCATCATCAAAACTCATTTTTGTACTTACTATTGTTTCACTCTTGTAAACGTATATCGATCAGAAAAAGTAAACAGTAAATCAGACCGACTATTTGTTTTAAAATCCTTATATAAACAAGCCCAAACATCTTCAAA…	97	0	100
		3662625	3663881	TCP12	SMEL_010g338520.1.01	Similar to TCP12: Transcription factor TCP12 (Arabidopsis thaliana OX=3702)	ATGTTTCCTAAAAGTAACATCCTTCATGACCCTTTTTTCTACACCTCACAAGAATTGCTTAAACAATCTTATAATACATATGTTCATCATCATCAAAACCCTAATTCAACTTCAACAATAGTAGTTGAAGAAGAAAAAGATGATCCATTTTTCTTGAACTTCCCTTCTCCATTTCTTGATGACCATGAACTCCCACTAAGCCAAATATTTTCTCAAAAGTATCATCAAAAGCTAGAGGTTAGTGATAACCATGAGTGTAATAATCAAGCTGATCTAGGCAACATCGTTAAAGATAACTACAATGTTGACAATTCAAGATCTACACGACTCAACGTGAAAATCATGGGAGACCAGAGTTTAAATCATGCTATTAAAAGCCCTGAGATGGACACATCATCA…	SMEL4.1_10g003110.1	3699010	3700268	Similar to TCP12: Transcription factor TCP12 (Arabidopsis thaliana OX702)	ATGTTTCCTAAAAGTAACATCCTTCATGACCCTTTTTTCTACACCTCACAAGAATTGCTTAAACAATCTTATAATACATATGTTCATCATCATCAAAACCCTAATTCAACTTCAACAATAGTAGTTGAAGAAGAAAAAGATGATCCATTTTTCTTGAACTTCCCTTCTCCATTTCTTGATGACCATGAACTCCCACTAAGCCAAATATTTTCTCAAAAGTATCATCAAAAGCTAGAGGTTAGTGATAACCATGAGTGTAATAATCAAGCTGATCTAGGCAACATCGTTAAAGATAACTACAATGTTGACAATTCAAGATCTACACGACTCAACGTGAAAATCATGGGAGACCAGAGTTTAAATCATGCTATTAAAAGCCCTGAGATGGACACATCATCA…	100	0	100
		4092747	4095498	NAC32	SMEL_010g338930.1.01	Similar to NAC032: NAC transcription factor 32 (Arabidopsis thaliana OX=3702)	ATGGATTTATCAAATCATGATCATGAATGGAAAAAAAAATTGCCAAAGGGCTTCCATTTTGTTCCAACAGATGAAGAATTAATTATGTATTTGAGACTTAAAAGGTCTACTAATAACATTCCATGGGGGATTTTCAATGATCTTGATGTTTATCAATACGAACCTCATAACCTATATGGTACGTACTAATTTTCTTTAATTTTTTTTCCTCCTACTTTATAACCTTGAAGAATTTTTAAACGTTTCTTTAAATAATATTATGAAAATAGTTCAAAATTTGACCTTGTCATCGAGAATTATTGGTTTAAAATATGGATAACTTACACAAATCCCATACTTTTTGAGCTATTTTCAACTAATAACAGCTTGTTTCAAAATTACCAAAAATTCCTTCTTTTT…	SMEL4.1_10g002700.1	3267393	3270144	Similar to NAC032: NAC transcription factor 32 (Arabidopsis thaliana OX702)	ATGGATTTATCAAATCATGATCATGAATGGAAAAAAAAATTGCCAAAGGGCTTCCATTTTGTTCCAACAGATGAAGAATTAATTATGTATTTGAGACTTAAAAGGTCTACTAATAACATTCCATGGGGGATTTTCAATGATCTTGATGTTTATCAATACGAACCTCATAACCTATATGGTACGTACTAATTTTCTTTAATTTTTTTTCCTCCTACTTTATAACCTTGAAGAATTTTTAAACGTTTCTTTAAATAATATTATGAAAATAGTTCAAAATTTGACCTTGTCATCGAGAATTATTGGTTTAAAATATGGATAACTTACACAAATCCCATACTTTTTGAGCTATTTTCAACTAATAACAGCTTGTTTCAAAATTACCAAAAATTCCTTCTTTTT…	93	0	100
	4159727
		4294382	4308118	COP1	SMEL_010g339180.1.01	Similar to COP1: E3 ubiquitin-protein ligase COP1 (Arabidopsis thaliana OX=3702)	AAAAAAAAAAAAAAGAGTTTTGGGTTGAGGGGTTGTTGATTCTTGAAAATTTCCCAATTTGAAAAAAAAAAAAAACTTTTTGGGGTTGAGGGGTAGTTGATTCTTGAAAATTCCCAATTTGGAAAAAAAAAACTTGTTTGGGGTTGAGGGTAGTTGATTCTTGAAAATACCCAATTTGCTGAAACTTGTTTGGGGTTGAGGTGTAGTTTTCTGGAGGATACCCAATTTGCTATTGGGAGTATAGAGGGAGATGATGGAAAGTTCCATTGGAGGGGTGGTGCCAGCAGTGAAAGGGGAGGTGAGGAGGAGGATGGGGGACAAGGAGGAGGGGAGTAGTGTAAGGGATGAAGAAGCTGGGACAACAGCAGAATGGGAAATGGACAGGGAATTGTTGTGTCC…	SMEL4.1_10g002450.1	3054782	3068515	Similar to COP1: E3 ubiquitin-protein ligase COP1 (Arabidopsis thaliana OX702)	AAAAAAAAAAAAAAGAGTTTTGGGTTGAGGGGTTGTTGATTCTTGAAAATTTCCCAATTTGAAAAAAAAAAAAAACTTTTTGGGGTTGAGGGGTAGTTGATTCTTGAAAATTCCCAATTTGGAAAAAAAAAACTTGTTTGGGGTTGAGGGTAGTTGATTCTTGAAAATACCCAATTTGCTGAAACTTGTTTGGGGTTGAGGTGTAGTTTTCTGGAGGATACCCAATTTGCTATTGGGAGTATAGAGGGAGATGATGGAAAGTTCCATTGGAGGGGTGGTGCCAGCAGTGAAAGGGGAGGTGAGGAGGAGGATGGGGGACAAGGAGGAGGGGAGTAGTGTAAGGGATGAAGAAGCTGGGACAACAGCAGAATGGGAAATGGACAGGGAATTGTTGTGTCC…	93	0	100
		4363320	4366224	MYB101	SMEL_010g339240.1.01	Similar to MYB101: Transcription factor MYB101 (Arabidopsis thaliana OX=3702)	TGATCATTGAGGATATAGAAGAAAACCCCACAAAAACAATTGTATGTTCTCCTTAATGCTAGGACAATTGATCCATTATTAACTTTGAAAGACTTACATTATTTCTTACTTTTTAGGAATTGGAAAATCTTGATGGCCCCAAGTGGAGGAGTGAATAAGAAGAATGGGACATCAATATCAAGAAATGGAGGAGGGCAGGTATTAAAAAAAGGTCCATGGACAACAACAGAAGACGCGATTTTGATGGAGTATGTGAAGAAACATGGAGAAGGGAATTGGAATGCAGTCCAAAGGAATTCAGGTTTAATGAGATGTGGGAAGAGTTGTAGGTTGAGATGGGCTAACCATTTGAGGCCTCATCTCAAAAAAGGTGCATTTTCTTTAGAGGAAGAAAGACTT…	SMEL4.1_10g002390.1	2996672	2999571	Similar to MYB101: Transcription factor MYB101 (Arabidopsis thaliana OX702)	TGATCATTGAGGATATAGAAGAAAACCCCACAAAAACAATTGTATGTTCTCCTTAATGCTAGGACAATTGATCCATTATTAACTTTGAAAGACTTACATTATTTCTTACTTTTTAGGAATTGGAAAATCTTGATGGCCCCAAGTGGAGGAGTGAATAAGAAGAATGGGACATCAATATCAAGAAATGGAGGAGGGCAGGTATTAAAAAAAGGTCCATGGACAACAACAGAAGACGCGATTTTGATGGAGTATGTGAAGAAACATGGAGAAGGGAATTGGAATGCAGTCCAAAGGAATTCAGGTTTAATGAGATGTGGGAAGAGTTGTAGGTTGAGATGGGCTAACCATTTGAGGCCTCATCTCAAAAAAGGTGCATTTTCTTTAGAGGAAGAAAGACTT…	100	0	100
		4935648	4939678	BHLH162	SMEL_010g339750.1.01	Similar to BHLH162: Transcription factor bHLH162 (Arabidopsis thaliana OX=3702)	ATCACATTATTATTATAAAATTTCTTGAAATAGTAGAAAAACTTATAACAAGAAATATTTAGAGATTATTAGAGTTCCCATAAAGAAACATATATAGTTGATCATGCAGGGTTGTCATTCAACACCAAAATTGGAAAAGAAGTATGTGGAGAAGAATAGAAGGAAGAATATGAAGACCCTCTTTAACAAGCTTTATTCCCTCCTCCCACCTCAAAACTTTCAGGTTTCTTCTTTAATTTCTACTTTATATATATATATATATATATATATATATATACGATCGATATTTGATATTTATATTGAGTTATGATTAAATCTGAATTCCATTCAAGTCTCATATTAGGAGTAAAGCACTTCCTAATAAAAGTAACTTTATACCAACCTCAGACTTCGATTAAA…	SMEL4.1_10g003490.1	195910	4199936	Similar to BHLH162: Transcription factor bHLH162 (Arabidopsis thaliana OX702)	ATCACATTATTATTATAAAATTTCTTGAAATAGTAGAAAAACTTATAACAAGAAATATTTAGAGATTATTAGAGTTCCCATAAAGAAACATATATAGTTGATCATGCAGGGTTGTCATTCAACACCAAAATTGGAAAAGAAGTATGTGGAGAAGAATAGAAGGAAGAATATGAAGACCCTCTTTAACAAGCTTTATTCCCTCCTCCCACCTCAAAACTTTCAGGTTTCTTCTTTAATTTCTACTTTATATATATATATATATATATATATATATATACGATCGATATTTGATATTTATATTGAGTTATGATTAAATCTGAATTCCATTCAAGTCTCATATTAGGAGTAAAGCACTTCCTAATAAAAGTAACTTTATACCAACCTCAGACTTCGATTAAA…	100	0	100
		5172963	5177972	BZIP61	SMEL_010g339960.1.01	Similar to BZIP61: Basic leucine zipper 61 (Arabidopsis thaliana OX=3702)	GAGAAAAGCAAGCAAAATTCGACGTATTTAGTTTGATTTTGATTAACAACTTGAAGGTATGACGGATGAATATTTTTTTTTCTTTTAATGTGAAAAAAAAAAACTTTCAATTCAACAAAACAGGAAATTTCAAATTCCTATACTTTTTTCCTTTCATATTTCGAAAACAATTTCTTTATTTCTATGTGATAGTGTACCTTCTTCAGACCATACTTGTGAGATTTCACTAGGTATATTGTTGTTATACAGTTATAAAAGCAATTTTGTTAGTTTTCTTGAAATTCCATCGATTATGGTCTTTTTATTTTTATTTTTATAAATAACATATTCAAAAGATCATTTTCTTCTATTGATTTTACAGGCGATCAAGAGACTCGAAAAAATGGCACACTTACCACC…	SMEL4.1_10g003650.1	4326210	4331225	Similar to BZIP61: Basic leucine zipper 61 (Arabidopsis thaliana OX702)	GAGAAAAGCAAGCAAAATTCGACGTATTTAGTTTGATTTTGATTAACAACTTGAAGGTATGACGGATGAATATTTTTTTTTCTTTTAATGTGAAAAAAAAAAACTTTCAATTCAACAAAACAGGAAATTTCAAATTCCTATACTTTTTTCCTTTCATATTTCGAAAACAATTTCTTTATTTCTATGTGATAGTGTACCTTCTTCAGACCATACTTGTGAGATTTCACTAGGTATATTGTTGTTATACAGTTATAAAAGCAATTTTGTTAGTTTTCTTGAAATTCCATCGATTATGGTCTTTTTATTTTTATTTTTATAAATAACATATTCAAAAGATCATTTTCTTCTATTGATTTTACAGGCGATCAAGAGACTCGAAAAAATGGCACACTTACCACC…	86	0	100
	PLANT and FRUIT ANTHOCYANIN							PLANT and FRUIT ANTHOCYANIN					Blast
													Smel v3 vs v4
	Pos. SNP	Pos. Genes		Gene name		Function	DNA sequence	Gene name equivalence	Pos. Genes		Function	DNA sequence	Query cover	E-value	Identity
Ch9		de	a						de	a
		-	-	-	-
	16740457	-	-	-	-
	17237337	-	-	-	-
		17464622	17472958	BHLH69	SMEL_009g326410.1.01	Similar to BHLH69: Transcription factor bHLH69 (Arabidopsis thaliana OX=3702)	TAGAGCGCGTGTTAGCTTTGAGCAGAGGGAACCCTAATGTAGAATGTCTCATTTGTCTCTTCTATTTCATCATATATTCTAATCATCTTCCCACCATTCAGCATCTCTCTACATAAAATTCAGGTACAGCTTTTCTCATCTTTTGCTGATTTTTCTTTTATATAGTTTATGCATTTTGATTCGTTTTGTGTTTATCTTGTCACTGTTAATAACTGGAAAATACATCTGTTTCTATGCCTCTTCGGACCTTTACTTTGTATATGCGAGTTTTGAACATTGGAATTGTTAATGTTTTAGTTTATGGTAGGTATGTTTCTTAAAAGAAAATTTTGAATCTACCATTAACAAAAACTCCCCTAGCTAGTTCATGTGAACCCAGTTATGCTGAGTATAGATTTA…	SMEL4.1_09g014490.1	73422543	73430870	Similar to LRL2: Transcription factor LRL2 (Arabidopsis thaliana OX702)	TAGAGCGCGTGTTAGCTTTGAGCAGAGGGAACCCTAATGTAGAATGTCTCATTTGTCTCTTCTATTTCATCATATATTCTAATCATCTTCCCACCATTCAGCATCTCTCTACATAAAATTCAGGTACAGCTTTTCTCATCTTTTGCTGATTTTTCTTTTATATAGTTTATGCATTTTGATTCGTTTTGTGTTTATCTTGTCACTGTTAATAACTGGAAAATACATCTGTTTCTATGCCTCTTCGGACCTTTACTTTGTATATGCGAGTTTTGAACATTGGAATTGTTAATGTTTTAGTTTATGGTAGGTATGTTTCTTAAAAGAAAATTTTGAATCTACCATTAACAAAAACTCCCCTAGCTAGTTCATGTGAACCCAGTTATGCTGAGTATAGATTTA…	100	0	100
		17862090	17872428	BHLH	SMEL_009g326640.1.01	Similar to BHLH: Basic helix-loop-helix protein A (Pisum sativum OX=3888)	CCATAACCGTCTGGTAGTCACCAACCAGTCAAAAAAATCAACTACCTTCTGTTCTCTTCATCAATATCTAAAAGTCACTTCATTCTTCTTTACAAACCAAAAACACATTTATTTTCTTAATCTAAGGTTTAGAATCAAATACTAATCTAATAGAATTAATGATGGAGATCATACAGCCTAGCAGCCTGCAGCTACAAACCATGTTGCGGGATTCCGTCCAGTCGATTAAATGGACGTATAGTCTTTTCTGGCAATTTTGTCCAAAACAAGGGTACATACATCTTCTGTTCTACTCATCTCCTTCAATCTTATCAATTTAGAGTTTTGAGTTTTGAATTTAACAAGTCAATTTTGAAATATATATGATCCATACCTAACAAGTATACGTCTTTCTTTCGT…	SMEL4.1_09g014720.1	73820016	73830326	Similar to BHLH42: Transcription factor BHLH42 (Actinidia chinensis var. chinensis OX_x0015_90841)	CCATAACCGTCTGGTAGTCACCAACCAGTCAAAAAAATCAACTACCTTCTGTTCTCTTCATCAATATCTAAAAGTCACTTCATTCTTCTTTACAAACCAAAAACACATTTATTTTCTTAATCTAAGGTTTAGAATCAAATACTAATCTAATAGAATTAATGATGGAGATCATACAGCCTAGCAGCCTGCAGCTACAAACCATGTTGCGGGATTCCGTCCAGTCGATTAAATGGACGTATAGTCTTTTCTGGCAATTTTGTCCAAAACAAGGGTACATACATCTTCTGTTCTACTCATCTCCTTCAATCTTATCAATTTAGAGTTTTGAGTTTTGAATTTAACAAGTCAATTTTGAAATATATATGATCCATACCTAACAAGTATACGTCTTTCTTTCGT…	100	0	100
	PUC							PUC					Blast
													Smel v3 vs v4
	Pos. SNP	Pos. Genes		Gene name		Function	DNA sequence	Gene name equivalence	Pos. Genes		Function	DNA sequence	Query cover	E-value	Identity
Ch10		-	-	-	-				de	a
	98153045	-	-	-	-
		99305938	99307696	WKRY70	SMEL_010g355300.1.01	Similar to WRKY70: Probable WRKY transcription factor 70 (Arabidopsis thaliana OX=3702)	ACATCTACCACAACAGAGTTATCCAAAACAATATCTTATAATATGGAATTGTCTTTGTTAAAAAGCACGATGTCTGATTTAGAGAAGGTAGTAGTAGAATTGAATCGTGGTCGGGTATTCACGCTCCGATTAAGAGAGATGATAAATAAACATATAGATGAAGATGCACATATGTGTGGTGCTGGGGATTTGGTTGAAAAAATAATGAGTTCATTTTGTTCTACTCTATCGATACTAAGCTCTAGTGAATCCACTGATGAAGATTCATTAAGTAGTAGTTGCAAGAATTCATCGGTGAAAGATCGAAGAGGACGATACAAGAGAAGGTGATTTTACTGTCTTATTTTCTTATGTTTGGTTGGTGGATGAAAAATATTCTTTATTATTTGTTTAATGAAT…	SMEL4.1_10g019750.1	79099578	79101334	Similar to WRKY70: Probable WRKY transcription factor 70 (Arabidopsis thaliana OX702)	ACATCTACCACAACAGAGTTATCCAAAACAATATCTTATAATATGGAATTGTCTTTGTTAAAAAGCACGATGTCTGATTTAGAGAAGGTAGTAGTAGAATTGAATCGTGGTCGGGTATTCACGCTCCGATTAAGAGAGATGATAAATAAACATATAGATGAAGATGCACATATGTGTGGTGCTGGGGATTTGGTTGAAAAAATAATGAGTTCATTTTGTTCTACTCTATCGATACTAAGCTCTAGTGAATCCACTGATGAAGATTCATTAAGTAGTAGTTGCAAGAATTCATCGGTGAAAGATCGAAGAGGACGATACAAGAGAAGGTGATTTTACTGTCTTATTTTCTTATGTTTGGTTGGTGGATGAAAAATATTCTTTATTATTTGTTTAATGAAT…	100	0	100
	PLANT/FRUIT ANTHOCYANIN and PUC							PLANT/FRUIT ANTHOCYANIN and PUC					Blast
													Smel v3 vs v4
	Pos. SNP	Pos. Genes		Gene name		Function	DNA sequence	Gene name equivalence	Pos. Genes		Function	DNA sequence	Query cover	E-value	Identity
									de	a
Ch10		92326476	92331202	MYB113	SMEL_010g351850.1.01	Similar to MYB113: Transcription factor MYB113 (Arabidopsis thaliana OX=3702)	ATGAATACTGCTACTGTTGCTAAGTCATTGGGAGTGAGGAAAGGTGCATGGACTGAAGAAGAAGATTTACTATTGAGGAAATGTATGGACAAGTATGGTGAAGGCAAGTGGCATCTTGTTCCCACTAGATCAGGTAAGCTTACTAATTCCTGCTGTCGGAAGTGAAATTAGAATTTTAATTTTATACTAACGTAATAATTTTAAGTGATAGTAAGTAAATTTTTATTTTAATATTTATATATATTTAATTGATATTATAGAAATATTGTAAATTATACTAGTACACAATTATAAATAAAGAAAAAAATACAAAAATTTTATGAGATTCAGTTAGGTCTAAATTTATCCTATGGAGAGTTTTAATTTCTATTAGAATTAGGTCTTATCTTTTATAGTGGA…	SMEL4.1_10g019180.1	77986340	77991066	Similar to MYB1: Transcription factor MYB1 (Actinidia chinensis var. chinensis OX_x0015_90841)	ATGAATACTGCTACTGTTGCTAAGTCATTGGGAGTGAGGAAAGGTGCATGGACTGAAGAAGAAGATTTACTATTGAGGAAATGTATGGACAAGTATGGTGAAGGCAAGTGGCATCTTGTTCCCACTAGATCAGGTAAGCTTACTAATTCCTGCTGTCGGAAGTGAAATTAGAATTTTAATTTTATACTAACGTAATAATTTTAAGTGATAGTAAGTAAATTTTTATTTTAATATTTATATATATTTAATTGATATTATAGAAATATTGTAAATTATACTAGTACACAATTATAAATAAAGAAAAAAATACAAAAATTTTATGAGATTCAGTTAGGTCTAAATTTATCCTATGGAGAGTTTTAATTTCTATTAGAATTAGGTCTTATCTTTTATAGTGGA…	100	0	100
	92387114	-	-	-	-
	92507562	-	-	-	-
		93595482	93603287	ANS	SMEL_010g352310.1.01	Similar to ANS: Probable 2-oxoglutarate-dependent dioxygenase ANS (Arabidopsis thaliana OX=3702)	AAGAAGATCTGCAAGTAGCCTACATTTGCTTCCAGAAATCCATGGCTGAAACTCAAGAAACAGTTTTTAAGTCAGTACAAGAACTAGCAAATAAGAATCAAGTTCCAGAAAAGTATATTCATGCACAAGGGTCAATCAATACCACTCATCCTCTGCTTGATGTTCCACAAGTTGACCTTAGCCTTCTCATATCACCAACATCCCCTGCAAAACAGCAAGAGCTCAACAAGCTTCAATCAGGTCTCAACTCTTGTGGCTGCATACAGGTCTGATTTAAGTCTTCTTTTTTTTTTTTTTTTAATTTGTCTTGCAATTGACAAATAGAATGCTAAAAATCTTAAAAGTTGAATTTGCCCTAGCTAAGAACAGTAAAAGAAAAAGGGTATGAATACAAATCTA…	SMEL4.1_10g018640.1	76936192	76943997	Similar to ANS: Probable 2-oxoglutarate-dependent dioxygenase ANS (Arabidopsis thaliana OX702)	AAGAAGATCTGCAAGTAGCCTACATTTGCTTCCAGAAATCCATGGCTGAAACTCAAGAAACAGTTTTTAAGTCAGTACAAGAACTAGCAAATAAGAATCAAGTTCCAGAAAAGTATATTCATGCACAAGGGTCAATCAATACCACTCATCCTCTGCTTGATGTTCCACAAGTTGACCTTAGCCTTCTCATATCACCAACATCCCCTGCAAAACAGCAAGAGCTCAACAAGCTTCAATCAGGTCTCAACTCTTGTGGCTGCATACAGGTCTGATTTAAGTCTTCTTTTTTTTTTTTTTTTAATTTGTCTTGCAATTGACAAATAGAATGCTAAAAATCTTAAAAGTTGAATTTGCCCTAGCTAAGAACAGTAAAAGAAAAAGGGTATGAATACAAATCTA…	78	0	100
		93627835	93636310	ANS	SMEL_010g352330.1.01	Similar to ANS: Probable 2-oxoglutarate-dependent dioxygenase ANS (Arabidopsis thaliana OX=3702)	AACTAGCCAATATTTTCAAAGCAGTGTGCAACTAGTCAAGATTTGCTTCTTACAGAAAACCATGGCTGAAGTAGTTTCCAAATCAGTACAAGAACTTGCAAACAACAACCAAGTTCCAGAAAATTATATTCATTCGCAAGGGTCAATCAGTAGCTCTTCTCCCCTGCTTGATGTGCCACAAGTTGATCTTAGCCTTCTCATATCACCAACATCCCCTGCCAGACAACAAGAGCTCAACAAACTTCAATCAAACCTCAAGTTTTGTGGCTGCATCCAGGTCTGACTTTAATAATCTTGGAAATGGTTCCTTTTTTTTGCTTGGCTTGTGATTGAAGAAAGAGAAGTAAGGGACTCTTAGCGTCTCTGTTAGCTCAATTGGTTAGTTATCTGAATTTTCAA…	SMEL4.1_10g018660.1	76968545	76977020	Similar to ANS: Probable 2-oxoglutarate-dependent dioxygenase ANS (Arabidopsis thaliana OX702)	AACTAGCCAATATTTTCAAAGCAGTGTGCAACTAGTCAAGATTTGCTTCTTACAGAAAACCATGGCTGAAGTAGTTTCCAAATCAGTACAAGAACTTGCAAACAACAACCAAGTTCCAGAAAATTATATTCATTCGCAAGGGTCAATCAGTAGCTCTTCTCCCCTGCTTGATGTGCCACAAGTTGATCTTAGCCTTCTCATATCACCAACATCCCCTGCCAGACAACAAGAGCTCAACAAACTTCAATCAAACCTCAAGTTTTGTGGCTGCATCCAGGTCTGACTTTAATAATCTTGGAAATGGTTCCTTTTTTTTGCTTGGCTTGTGATTGAAGAAAGAGAAGTAAGGGACTCTTAGCGTCTCTGTTAGCTCAATTGGTTAGTTATCTGAATTTTCAA…	96	0	100
	93822180	-	-	-	-
		94318081	94320019	Putative Myb family transcription factor At1g14600	SMEL_010g352790.1.01	Similar to At1g14600: Putative Myb family transcription factor At1g14600 (Arabidopsis thaliana OX=3702)	AGAAGAGTCTTCCATGTTCTAGGTAAAGTCCATAGGGTTGATTTTTCCACTTGTTCTATTTCTCTTGTATAGTAGAAGTATGCTCAAAACTTTACTTGTTCCTTTCTCTCTCTAGGGAAAGTTAAGAGGTATTAGCAAGTATGATGGAGGATGATGGGGACACTCAATTTAGCCCTAATTCTGGCAAAAATGAGGAGGAGGATGAGAACACCTCGACCAAATTACCTAAGGATGGAGGAAGCTCAAGCAACAGTACTATTGAAGAGGGTGTAAAGAATTACACCGTGAGGCCTTATGTTCGATCTAAGATGGTTAGACTCAGATGGACACCTGATCTTCATCGTCGTTTTGTTCAAGCTGTGGAAAGACTTGGTGGACCTGACCGTAAGTTTCTAGAAT…	SMEL4.1_10g018220.1	76302791	76304729	Similar to At1g14600: Putative Myb family transcription factor At1g14600 (Arabidopsis thaliana OX702)	AGAAGAGTCTTCCATGTTCTAGGTAAAGTCCATAGGGTTGATTTTTCCACTTGTTCTATTTCTCTTGTATAGTAGAAGTATGCTCAAAACTTTACTTGTTCCTTTCTCTCTCTAGGGAAAGTTAAGAGGTATTAGCAAGTATGATGGAGGATGATGGGGACACTCAATTTAGCCCTAATTCTGGCAAAAATGAGGAGGAGGATGAGAACACCTCGACCAAATTACCTAAGGATGGAGGAAGCTCAAGCAACAGTACTATTGAAGAGGGTGTAAAGAATTACACCGTGAGGCCTTATGTTCGATCTAAGATGGTTAGACTCAGATGGACACCTGATCTTCATCGTCGTTTTGTTCAAGCTGTGGAAAGACTTGGTGGACCTGACCGTAAGTTTCTAGAAT…	100	0	100
