## Supplementary table 3 for "Stacking of anthocyanin related QTLs in the chromosome 10 and postulation of SmNac-like gene to be involve in anthocyanin biodhynthesis"

### Sheet: ASI-S-1_Confidence interval 99%
CHROM	Eggplant genome	Position (bp)	mean_p99	mean_p95	mean_SNPindex1	mean_SNPindex2	mean_SNPindex
10	v4.1	62900000	0.484	0.3736	0.5248	0.0393	-0.4855
10	v4.1	63000000	0.4834	0.3731	0.5243	0.0394	-0.4849
10	v4.1	63100000	0.4843	0.3739	0.5232	0.0377	-0.4855
10	v4.1	63200000	0.4839	0.3738	0.519	0.0338	-0.4852
10	v4.1	63300000	0.4845	0.3747	0.5174	0.0313	-0.4861
10	v4.1	63400000	0.4836	0.3746	0.5175	0.0298	-0.4877
10	v4.1	63500000	0.4828	0.3739	0.5199	0.0278	-0.4921
10	v4.1	63600000	0.4828	0.3739	0.5196	0.0277	-0.4919
10	v4.1	63700000	0.4825	0.3737	0.5232	0.0272	-0.4959
10	v4.1	63800000	0.4836	0.3746	0.5238	0.0265	-0.4973
10	v4.1	63900000	0.4854	0.3758	0.5273	0.0261	-0.5012
10	v4.1	64000000	0.4853	0.3756	0.5289	0.0259	-0.5031
10	v4.1	64100000	0.4847	0.375	0.5304	0.0263	-0.5041
10	v4.1	64200000	0.4848	0.3752	0.5324	0.0266	-0.5058
10	v4.1	64300000	0.4857	0.3758	0.532	0.0256	-0.5064
10	v4.1	64400000	0.486	0.376	0.5316	0.0257	-0.5059
10	v4.1	64500000	0.487	0.3767	0.531	0.0259	-0.5051
10	v4.1	64600000	0.487	0.3766	0.5314	0.0262	-0.5052
10	v4.1	64700000	0.4873	0.3772	0.5327	0.0249	-0.5079
10	v4.1	64800000	0.4864	0.3767	0.5343	0.0249	-0.5094
10	v4.1	64900000	0.4864	0.3767	0.535	0.0249	-0.5101
10	v4.1	65000000	0.4866	0.3768	0.535	0.0246	-0.5104
10	v4.1	65100000	0.4866	0.3767	0.5356	0.0245	-0.5111
10	v4.1	65200000	0.4869	0.3769	0.5384	0.0244	-0.514
10	v4.1	65300000	0.4867	0.3765	0.5405	0.0266	-0.5139
10	v4.1	65400000	0.4875	0.3767	0.5426	0.0263	-0.5164
10	v4.1	65500000	0.4888	0.3778	0.5439	0.0271	-0.5168
10	v4.1	65600000	0.4893	0.3782	0.5478	0.0262	-0.5217
10	v4.1	65700000	0.4903	0.3786	0.547	0.0256	-0.5214
10	v4.1	65800000	0.488	0.3768	0.5488	0.0265	-0.5223
10	v4.1	65900000	0.485	0.3747	0.5439	0.0271	-0.5167
10	v4.1	66000000	0.4847	0.3744	0.5403	0.028	-0.5123
10	v4.1	66100000	0.4853	0.3753	0.534	0.0289	-0.5051
10	v4.1	66200000	0.4852	0.3749	0.5293	0.0274	-0.5019
10	v4.1	66300000	0.4794	0.371	0.527	0.0329	-0.494
10	v4.1	66400000	0.4774	0.3697	0.5249	0.0332	-0.4917
10	v4.1	66500000	0.4771	0.3695	0.5232	0.034	-0.4892
10	v4.1	66600000	0.4759	0.3687	0.5223	0.0337	-0.4886
10	v4.1	66700000	0.4751	0.3677	0.5206	0.0331	-0.4875
10	v4.1	66800000	0.4749	0.3673	0.5202	0.0328	-0.4874
10	v4.1	66900000	0.4758	0.3681	0.5199	0.0334	-0.4864
10	v4.1	67000000	0.4759	0.3681	0.5181	0.0324	-0.4856
10	v4.1	67100000	0.4735	0.3663	0.5125	0.0346	-0.4779
10	v4.1	67200000	0.4735	0.3661	0.5148	0.0362	-0.4786
10	v4.1	67300000	0.4734	0.3661	0.5138	0.0291	-0.4846
10	v4.1	67400000	0.4744	0.3663	0.5095	0.0272	-0.4822
10	v4.1	67500000	0.4741	0.3659	0.512	0.0277	-0.4843
10	v4.1	67600000	0.4742	0.3659	0.5053	0.0286	-0.4767
10	v4.1	68100000	0.4746	0.3659	0.5006	0.0258	-0.4748
10	v4.1	68300000	0.4753	0.3669	0.5024	0.0264	-0.476
10	v4.1	68500000	0.477	0.3686	0.5058	0.0248	-0.481
10	v4.1	68600000	0.4784	0.3691	0.5079	0.0288	-0.4791
10	v4.1	68700000	0.4811	0.3717	0.5104	0.0275	-0.483
10	v4.1	68800000	0.4815	0.372	0.5098	0.0281	-0.4816
10	v4.1	68900000	0.4815	0.3715	0.5119	0.0285	-0.4834
10	v4.1	69000000	0.4811	0.3711	0.5132	0.0302	-0.483
10	v4.1	69100000	0.4811	0.3708	0.5183	0.0269	-0.4913
10	v4.1	69200000	0.4798	0.3701	0.5211	0.0274	-0.4937
10	v4.1	69300000	0.4815	0.3718	0.5183	0.0293	-0.489
10	v4.1	69400000	0.4771	0.3686	0.5146	0.0304	-0.4841
10	v4.1	69700000	0.4775	0.3695	0.5068	0.0285	-0.4782

### Sheet: ASI-S-1_Confidence interval 95%
CHROM	Eggplant genome	Position (bp)	mean_p99	mean_p95	mean_SNPindex1	mean_SNPindex2	mean_SNPindex
10	v4.1	18500000	0.4785	0.3695	0.5105	0.1409	-0.3696
10	v4.1	18600000	0.4776	0.3689	0.5118	0.1399	-0.3719
10	v4.1	18700000	0.4774	0.3687	0.512	0.1398	-0.3721
10	v4.1	18800000	0.4782	0.3695	0.5109	0.1395	-0.3714
10	v4.1	18900000	0.4784	0.3697	0.51	0.1389	-0.3711
10	v4.1	19000000	0.478	0.3694	0.509	0.1392	-0.3698
10	v4.1	19100000	0.4781	0.3694	0.5091	0.1394	-0.3696
10	v4.1	19200000	0.4775	0.369	0.508	0.1384	-0.3696
10	v4.1	19300000	0.4773	0.3688	0.5079	0.1373	-0.3706
10	v4.1	19400000	0.4771	0.3686	0.5075	0.1369	-0.3707
10	v4.1	19500000	0.4771	0.3686	0.5077	0.1372	-0.3706
10	v4.1	19600000	0.4774	0.3688	0.5084	0.1376	-0.3708
10	v4.1	19700000	0.4774	0.3688	0.5072	0.1383	-0.3688
10	v4.1	21200000	0.4782	0.3691	0.5059	0.1365	-0.3693
10	v4.1	21300000	0.4774	0.3685	0.5049	0.1358	-0.3691
10	v4.1	21400000	0.4779	0.3689	0.5057	0.1364	-0.3693
10	v4.1	21500000	0.4779	0.3689	0.5068	0.1362	-0.3706
10	v4.1	21600000	0.4782	0.3692	0.5057	0.1363	-0.3694
10	v4.1	21700000	0.4782	0.3691	0.5074	0.1357	-0.3717
10	v4.1	21800000	0.4778	0.3687	0.5073	0.136	-0.3713
10	v4.1	21900000	0.4765	0.3677	0.5069	0.1361	-0.3708
10	v4.1	22000000	0.4761	0.3675	0.5058	0.1353	-0.3705
10	v4.1	22100000	0.4761	0.3674	0.5063	0.1356	-0.3707
10	v4.1	22200000	0.4762	0.3673	0.5061	0.1357	-0.3704
10	v4.1	22300000	0.4762	0.3673	0.5072	0.1357	-0.3715
10	v4.1	22400000	0.4762	0.3673	0.5086	0.1358	-0.3728
10	v4.1	22500000	0.4765	0.3675	0.5088	0.1364	-0.3725
10	v4.1	22600000	0.4759	0.3671	0.51	0.1366	-0.3734
10	v4.1	22700000	0.4753	0.3667	0.5087	0.1361	-0.3726
10	v4.1	22800000	0.4751	0.3666	0.508	0.1365	-0.3715
10	v4.1	22900000	0.4747	0.3663	0.508	0.1371	-0.3708
10	v4.1	23000000	0.4748	0.3664	0.5078	0.1378	-0.37
10	v4.1	23100000	0.4755	0.367	0.5089	0.137	-0.3719
10	v4.1	23200000	0.4754	0.3669	0.509	0.1371	-0.3718
10	v4.1	23300000	0.4765	0.3678	0.5089	0.1372	-0.3717
10	v4.1	23400000	0.4765	0.3678	0.5086	0.1366	-0.372
10	v4.1	23500000	0.4764	0.3678	0.5077	0.1359	-0.3717
10	v4.1	23600000	0.4759	0.3673	0.5081	0.1362	-0.3719
10	v4.1	23700000	0.4755	0.3671	0.5071	0.1356	-0.3715
10	v4.1	23800000	0.4754	0.367	0.5075	0.1355	-0.372
10	v4.1	23900000	0.4759	0.3674	0.508	0.1356	-0.3724
10	v4.1	24000000	0.4761	0.3675	0.5082	0.1359	-0.3723
10	v4.1	24100000	0.4756	0.3671	0.5074	0.1353	-0.3721
10	v4.1	24200000	0.4762	0.3676	0.5072	0.1349	-0.3723
10	v4.1	24300000	0.4763	0.3678	0.5078	0.1342	-0.3736
10	v4.1	24400000	0.476	0.3676	0.5076	0.1348	-0.3728
10	v4.1	24500000	0.476	0.3676	0.5078	0.1347	-0.3731
10	v4.1	24600000	0.4752	0.367	0.5081	0.1353	-0.3729
10	v4.1	24700000	0.4753	0.3672	0.5087	0.1368	-0.3719
10	v4.1	24800000	0.475	0.3669	0.5086	0.1368	-0.3717
10	v4.1	24900000	0.4751	0.367	0.5084	0.1362	-0.3722
10	v4.1	25000000	0.4747	0.3667	0.5086	0.1353	-0.3733
10	v4.1	25100000	0.4741	0.3661	0.5086	0.1356	-0.3731
10	v4.1	25200000	0.4738	0.3659	0.5085	0.136	-0.3725
10	v4.1	25300000	0.4732	0.3654	0.5081	0.1367	-0.3714
10	v4.1	25400000	0.473	0.3652	0.5075	0.1366	-0.3709
10	v4.1	25500000	0.4735	0.3655	0.5075	0.137	-0.3705
10	v4.1	25600000	0.4736	0.3657	0.5065	0.1369	-0.3696
10	v4.1	25700000	0.4739	0.3658	0.5063	0.138	-0.3684
10	v4.1	25800000	0.4742	0.3661	0.5056	0.1378	-0.3678
10	v4.1	25900000	0.4742	0.3662	0.5068	0.1375	-0.3694
10	v4.1	26000000	0.4743	0.3662	0.507	0.1379	-0.3691
10	v4.1	26100000	0.4751	0.3669	0.5066	0.1375	-0.3691
10	v4.1	26200000	0.4747	0.3666	0.5068	0.1373	-0.3694
10	v4.1	26300000	0.4752	0.3671	0.5043	0.137	-0.3673
10	v4.1	28400000	0.4738	0.366	0.5038	0.137	-0.3668
10	v4.1	28500000	0.4731	0.3655	0.5035	0.1372	-0.3663
10	v4.1	28600000	0.4727	0.3651	0.504	0.1371	-0.3669
10	v4.1	28700000	0.4723	0.3649	0.5041	0.136	-0.3681
10	v4.1	28800000	0.473	0.3654	0.5042	0.1365	-0.3677
10	v4.1	28900000	0.4736	0.3659	0.5048	0.1377	-0.3671
10	v4.1	29300000	0.4745	0.3667	0.5038	0.1363	-0.3675
10	v4.1	29400000	0.4743	0.3666	0.5048	0.1362	-0.3686
10	v4.1	29500000	0.4747	0.3669	0.5049	0.1363	-0.3687
10	v4.1	29600000	0.4747	0.367	0.5047	0.1358	-0.3688
10	v4.1	29700000	0.4746	0.3669	0.5053	0.1353	-0.37
10	v4.1	29800000	0.4741	0.3664	0.5068	0.1354	-0.3714
10	v4.1	29900000	0.4742	0.3665	0.5068	0.135	-0.3717
10	v4.1	30000000	0.4742	0.3665	0.5079	0.1351	-0.3728
10	v4.1	30100000	0.4737	0.3661	0.5086	0.1362	-0.3724
10	v4.1	30200000	0.4735	0.3659	0.5082	0.1363	-0.3719
10	v4.1	30300000	0.4734	0.3658	0.5071	0.1357	-0.3714
10	v4.1	30400000	0.4738	0.366	0.5075	0.1355	-0.372
10	v4.1	30500000	0.474	0.3662	0.5069	0.1362	-0.3707
10	v4.1	30600000	0.4739	0.3661	0.5073	0.1364	-0.3709
10	v4.1	30700000	0.4742	0.3664	0.5068	0.137	-0.3698
10	v4.1	30800000	0.4738	0.3661	0.5057	0.1367	-0.369
10	v4.1	30900000	0.4735	0.3659	0.5061	0.1361	-0.37
10	v4.1	31000000	0.4731	0.3655	0.5066	0.1356	-0.3711
10	v4.1	31100000	0.4732	0.3655	0.5072	0.1357	-0.3714
10	v4.1	31200000	0.4725	0.3649	0.507	0.1363	-0.3707
10	v4.1	31300000	0.4723	0.3648	0.5068	0.1378	-0.369
10	v4.1	31400000	0.4723	0.3648	0.5067	0.1383	-0.3683
10	v4.1	31500000	0.4724	0.3648	0.5059	0.1382	-0.3677
10	v4.1	31600000	0.4723	0.3647	0.5066	0.139	-0.3676
10	v4.1	31700000	0.4723	0.3647	0.5065	0.1392	-0.3673
10	v4.1	31800000	0.4726	0.3648	0.5065	0.1395	-0.367
10	v4.1	31900000	0.4724	0.3647	0.5066	0.1399	-0.3667
10	v4.1	32000000	0.4724	0.3647	0.5056	0.1397	-0.3659
10	v4.1	32100000	0.4729	0.3651	0.5061	0.1395	-0.3666
10	v4.1	32200000	0.4731	0.3653	0.5066	0.1397	-0.3669
10	v4.1	32300000	0.4729	0.3651	0.5088	0.1412	-0.3676
10	v4.1	32400000	0.4728	0.3651	0.5085	0.1418	-0.3668
10	v4.1	32500000	0.473	0.3652	0.509	0.1412	-0.3677
10	v4.1	32600000	0.4728	0.3651	0.5088	0.141	-0.3678
10	v4.1	32700000	0.4727	0.365	0.5078	0.1409	-0.367
10	v4.1	32800000	0.4721	0.3645	0.5077	0.1408	-0.3669
10	v4.1	32900000	0.472	0.3644	0.5073	0.141	-0.3664
10	v4.1	33000000	0.472	0.3644	0.5078	0.1412	-0.3666
10	v4.1	33100000	0.4724	0.3648	0.5072	0.1408	-0.3664
10	v4.1	33200000	0.4732	0.3655	0.5072	0.14	-0.3672
10	v4.1	33300000	0.4741	0.3662	0.5068	0.1386	-0.3682
10	v4.1	33400000	0.4738	0.366	0.5067	0.139	-0.3677
10	v4.1	33500000	0.4738	0.3659	0.5067	0.1391	-0.3676
10	v4.1	33600000	0.4744	0.3664	0.5066	0.1381	-0.3685
10	v4.1	33700000	0.4746	0.3666	0.507	0.1383	-0.3687
10	v4.1	33800000	0.4747	0.3667	0.5076	0.1387	-0.3689
10	v4.1	33900000	0.4751	0.3669	0.5073	0.1382	-0.3691
10	v4.1	34000000	0.4751	0.3669	0.5075	0.1382	-0.3693
10	v4.1	34100000	0.4749	0.3668	0.5059	0.138	-0.3679
10	v4.1	34200000	0.4749	0.3667	0.5069	0.1378	-0.369
10	v4.1	34300000	0.4753	0.3671	0.5053	0.136	-0.3692
10	v4.1	34400000	0.4756	0.3673	0.5058	0.1352	-0.3706
10	v4.1	34500000	0.4754	0.3672	0.5058	0.135	-0.3708
10	v4.1	34600000	0.4757	0.3674	0.5073	0.1355	-0.3718
10	v4.1	34700000	0.4757	0.3674	0.5079	0.1356	-0.3723
10	v4.1	34800000	0.4759	0.3675	0.51	0.1363	-0.3737
10	v4.1	34900000	0.4758	0.3674	0.5109	0.1367	-0.3742
10	v4.1	35000000	0.4758	0.3674	0.512	0.1369	-0.375
10	v4.1	35100000	0.4756	0.3673	0.5134	0.1372	-0.3762
10	v4.1	35200000	0.4749	0.3667	0.5141	0.1382	-0.3758
10	v4.1	35300000	0.4737	0.3656	0.5155	0.139	-0.3765
10	v4.1	35400000	0.4735	0.3654	0.5164	0.1383	-0.3781
10	v4.1	35500000	0.4725	0.3648	0.5178	0.1387	-0.3791
10	v4.1	35600000	0.4717	0.3642	0.518	0.1394	-0.3785
10	v4.1	35700000	0.4717	0.3642	0.5174	0.1391	-0.3783
10	v4.1	35800000	0.4717	0.3642	0.5167	0.1391	-0.3776
10	v4.1	35900000	0.4712	0.3638	0.517	0.1391	-0.3778
10	v4.1	36000000	0.4709	0.3636	0.5177	0.1406	-0.3772
10	v4.1	36100000	0.4703	0.363	0.5188	0.1404	-0.3784
10	v4.1	36200000	0.4703	0.3631	0.5195	0.1405	-0.379
10	v4.1	36300000	0.4706	0.3633	0.5194	0.1414	-0.378
10	v4.1	36400000	0.4702	0.3631	0.5192	0.1428	-0.3765
10	v4.1	36500000	0.4702	0.363	0.5195	0.1429	-0.3767
10	v4.1	36600000	0.4697	0.3626	0.5192	0.1429	-0.3763
10	v4.1	36700000	0.4689	0.3621	0.5196	0.1429	-0.3768
10	v4.1	36800000	0.4694	0.3626	0.5191	0.142	-0.3771
10	v4.1	36900000	0.4698	0.3629	0.519	0.1416	-0.3775
10	v4.1	37000000	0.47	0.363	0.5182	0.1419	-0.3764
10	v4.1	37100000	0.4703	0.3633	0.5176	0.1412	-0.3765
10	v4.1	37200000	0.4707	0.3636	0.5179	0.1422	-0.3758
10	v4.1	37300000	0.471	0.3638	0.5195	0.1433	-0.3762
10	v4.1	37400000	0.4713	0.364	0.5207	0.1443	-0.3764
10	v4.1	37500000	0.4718	0.3644	0.5204	0.1441	-0.3764
10	v4.1	37600000	0.472	0.3645	0.5193	0.1443	-0.375
10	v4.1	37700000	0.4719	0.3645	0.5213	0.1452	-0.3761
10	v4.1	37800000	0.4715	0.3642	0.521	0.1449	-0.3761
10	v4.1	37900000	0.4718	0.3645	0.5196	0.1449	-0.3747
10	v4.1	38000000	0.4721	0.3647	0.5193	0.145	-0.3743
10	v4.1	38100000	0.4724	0.365	0.5194	0.1452	-0.3743
10	v4.1	38200000	0.4722	0.3649	0.5182	0.1444	-0.3738
10	v4.1	38300000	0.4727	0.3652	0.5173	0.1434	-0.3739
10	v4.1	38400000	0.4735	0.3657	0.5162	0.143	-0.3733
10	v4.1	38500000	0.4739	0.3661	0.5166	0.1428	-0.3738
10	v4.1	38600000	0.4748	0.3669	0.5159	0.1426	-0.3733
10	v4.1	38700000	0.4754	0.3674	0.5165	0.1431	-0.3734
10	v4.1	38800000	0.4751	0.3671	0.5168	0.144	-0.3728
10	v4.1	38900000	0.4752	0.3673	0.5167	0.1442	-0.3725
10	v4.1	39000000	0.4759	0.3679	0.5173	0.1442	-0.3731
10	v4.1	39100000	0.4754	0.3674	0.5175	0.1456	-0.3719
10	v4.1	39200000	0.4749	0.3669	0.5172	0.1444	-0.3728
10	v4.1	39300000	0.4745	0.3667	0.5159	0.1434	-0.3725
10	v4.1	39400000	0.4743	0.3665	0.5134	0.1435	-0.37
10	v4.1	39500000	0.4739	0.3662	0.514	0.1422	-0.3719
10	v4.1	39600000	0.4734	0.3659	0.5143	0.1408	-0.3736
10	v4.1	39700000	0.4731	0.3656	0.5119	0.1409	-0.3709
10	v4.1	39800000	0.4735	0.3659	0.5126	0.1414	-0.3712
10	v4.1	39900000	0.473	0.3656	0.5127	0.1419	-0.3709
10	v4.1	40000000	0.4728	0.3653	0.5127	0.1417	-0.371
10	v4.1	40100000	0.4729	0.3654	0.5128	0.1426	-0.3702
10	v4.1	40200000	0.4731	0.3654	0.5121	0.1426	-0.3695
10	v4.1	40300000	0.4722	0.3648	0.514	0.143	-0.3711
10	v4.1	40400000	0.4715	0.3643	0.5153	0.1433	-0.372
10	v4.1	40500000	0.471	0.3638	0.5157	0.1435	-0.3721
10	v4.1	40600000	0.4705	0.3634	0.5151	0.1439	-0.3712
10	v4.1	40700000	0.4703	0.363	0.5138	0.1438	-0.3699
10	v4.1	40800000	0.47	0.3628	0.5137	0.1443	-0.3694
10	v4.1	40900000	0.47	0.3627	0.5128	0.1445	-0.3683
10	v4.1	41000000	0.4695	0.3622	0.5134	0.145	-0.3685
10	v4.1	41100000	0.4694	0.3623	0.5141	0.1451	-0.369
10	v4.1	41200000	0.4691	0.3621	0.5136	0.1453	-0.3683
10	v4.1	41300000	0.4688	0.3618	0.5136	0.1454	-0.3683
10	v4.1	41400000	0.4687	0.3617	0.5151	0.1447	-0.3704
10	v4.1	41500000	0.4687	0.3617	0.5149	0.1456	-0.3693
10	v4.1	41600000	0.469	0.3619	0.5152	0.1466	-0.3685
10	v4.1	41700000	0.4696	0.3625	0.5149	0.1453	-0.3696
10	v4.1	41800000	0.4694	0.3623	0.5144	0.1457	-0.3687
10	v4.1	41900000	0.4696	0.3623	0.5162	0.1465	-0.3697
10	v4.1	42000000	0.4697	0.3625	0.5167	0.1463	-0.3704
10	v4.1	42100000	0.4698	0.3625	0.5164	0.145	-0.3714
10	v4.1	42200000	0.47	0.3626	0.5167	0.1453	-0.3714
10	v4.1	42300000	0.4704	0.3629	0.5157	0.1454	-0.3703
10	v4.1	42400000	0.4704	0.3628	0.5154	0.1446	-0.3709
10	v4.1	42500000	0.4709	0.3633	0.5148	0.1442	-0.3706
10	v4.1	42600000	0.4707	0.3631	0.5158	0.1444	-0.3715
10	v4.1	42700000	0.4706	0.3631	0.5173	0.1442	-0.3731
10	v4.1	42800000	0.4702	0.3629	0.5165	0.1437	-0.3728
10	v4.1	42900000	0.4704	0.3631	0.5169	0.1433	-0.3735
10	v4.1	43000000	0.4709	0.3635	0.5154	0.1424	-0.373
10	v4.1	43100000	0.4712	0.3638	0.5158	0.142	-0.3738
10	v4.1	43200000	0.4712	0.3639	0.5161	0.142	-0.3741
10	v4.1	43300000	0.4715	0.3641	0.5168	0.1423	-0.3745
10	v4.1	43400000	0.4714	0.3642	0.5164	0.1428	-0.3736
10	v4.1	43500000	0.4715	0.3641	0.5159	0.1424	-0.3735
10	v4.1	43600000	0.4719	0.3644	0.5167	0.1422	-0.3744
10	v4.1	43700000	0.4715	0.3641	0.5177	0.1427	-0.3751
10	v4.1	43800000	0.471	0.3638	0.5189	0.1417	-0.3772
10	v4.1	43900000	0.4703	0.3633	0.5183	0.1403	-0.378
10	v4.1	44000000	0.4706	0.3636	0.5189	0.1406	-0.3783
10	v4.1	44100000	0.4708	0.3638	0.5198	0.1418	-0.378
10	v4.1	44200000	0.4704	0.3636	0.5211	0.1426	-0.3785
10	v4.1	44300000	0.4698	0.3629	0.5233	0.1425	-0.3808
10	v4.1	44400000	0.4699	0.3631	0.5235	0.1428	-0.3807
10	v4.1	44500000	0.4694	0.3628	0.5241	0.1435	-0.3806
10	v4.1	44600000	0.4693	0.3627	0.5247	0.1437	-0.3809
10	v4.1	44700000	0.4694	0.3629	0.5241	0.144	-0.3801
10	v4.1	44800000	0.4701	0.3634	0.525	0.1447	-0.3803
10	v4.1	44900000	0.4698	0.3633	0.5254	0.1443	-0.3811
10	v4.1	45000000	0.4698	0.3631	0.5256	0.1446	-0.3809
10	v4.1	45100000	0.4692	0.3626	0.5247	0.1455	-0.3792
10	v4.1	45200000	0.4697	0.3628	0.5246	0.1455	-0.379
10	v4.1	45300000	0.4698	0.363	0.5237	0.146	-0.3776
10	v4.1	45400000	0.4705	0.3634	0.5233	0.1456	-0.3777
10	v4.1	45500000	0.4708	0.3637	0.5235	0.1465	-0.377
10	v4.1	45600000	0.4705	0.3635	0.5242	0.1468	-0.3773
10	v4.1	45700000	0.4708	0.3637	0.5238	0.1464	-0.3773
10	v4.1	45800000	0.4715	0.3642	0.5236	0.1467	-0.3768
10	v4.1	45900000	0.4723	0.3648	0.5242	0.1471	-0.3772
10	v4.1	46000000	0.4717	0.3641	0.5243	0.1467	-0.3776
10	v4.1	46100000	0.4711	0.3636	0.5251	0.1469	-0.3782
10	v4.1	46200000	0.4711	0.3636	0.5251	0.1462	-0.3789
10	v4.1	46300000	0.4717	0.3643	0.5229	0.1459	-0.377
10	v4.1	46400000	0.4718	0.3644	0.5231	0.1456	-0.3775
10	v4.1	46500000	0.4716	0.3642	0.5223	0.1455	-0.3768
10	v4.1	46600000	0.4715	0.3643	0.5212	0.1461	-0.3751
10	v4.1	46700000	0.4719	0.3647	0.522	0.1471	-0.3749
10	v4.1	46800000	0.4721	0.3649	0.5232	0.1456	-0.3775
10	v4.1	46900000	0.4722	0.3647	0.522	0.1454	-0.3766
10	v4.1	47000000	0.4716	0.3644	0.5212	0.1447	-0.3765
10	v4.1	47100000	0.4726	0.3652	0.5203	0.1436	-0.3767
10	v4.1	47200000	0.4722	0.365	0.5196	0.1438	-0.3758
10	v4.1	47300000	0.4719	0.3647	0.5203	0.1433	-0.377
10	v4.1	47400000	0.4718	0.3646	0.5199	0.1431	-0.3768
10	v4.1	47500000	0.4718	0.3646	0.5206	0.1424	-0.3782
10	v4.1	47600000	0.4718	0.3646	0.5198	0.1427	-0.3771
10	v4.1	47700000	0.4719	0.3646	0.5201	0.1434	-0.3767
10	v4.1	47800000	0.4725	0.3651	0.5199	0.1433	-0.3766
10	v4.1	47900000	0.4728	0.3654	0.5194	0.1437	-0.3757
10	v4.1	48000000	0.4733	0.366	0.5181	0.1442	-0.3739
10	v4.1	48100000	0.4732	0.3659	0.5173	0.1441	-0.3733
10	v4.1	48200000	0.4736	0.3662	0.5164	0.1437	-0.3727
10	v4.1	48300000	0.474	0.3665	0.517	0.1441	-0.3729
10	v4.1	48400000	0.4742	0.3666	0.5165	0.144	-0.3725
10	v4.1	48500000	0.4747	0.3669	0.5168	0.1443	-0.3725
10	v4.1	48600000	0.4749	0.3669	0.5175	0.1433	-0.3742
10	v4.1	48700000	0.4745	0.3665	0.5166	0.1421	-0.3745
10	v4.1	48800000	0.4742	0.3663	0.515	0.1425	-0.3726
10	v4.1	48900000	0.4746	0.3667	0.5163	0.1436	-0.3727
10	v4.1	49000000	0.4744	0.3665	0.5165	0.1446	-0.3719
10	v4.1	49100000	0.4739	0.3661	0.5164	0.1449	-0.3715
10	v4.1	49200000	0.4745	0.3665	0.5178	0.1441	-0.3737
10	v4.1	49300000	0.4749	0.3669	0.5168	0.1428	-0.3739
10	v4.1	49400000	0.475	0.367	0.5173	0.1427	-0.3746
10	v4.1	49500000	0.4747	0.3667	0.5166	0.1426	-0.374
10	v4.1	49600000	0.475	0.367	0.516	0.1414	-0.3746
10	v4.1	49700000	0.4754	0.3674	0.5155	0.1405	-0.375
10	v4.1	49800000	0.475	0.367	0.5161	0.141	-0.3751
10	v4.1	49900000	0.4747	0.3666	0.5156	0.141	-0.3746
10	v4.1	50000000	0.4747	0.3665	0.5162	0.1406	-0.3756
10	v4.1	50100000	0.4751	0.3667	0.5167	0.1415	-0.3753
10	v4.1	50200000	0.4751	0.3668	0.5171	0.142	-0.3751
10	v4.1	50300000	0.4753	0.367	0.5167	0.1405	-0.3762
10	v4.1	50400000	0.4753	0.3671	0.5161	0.1406	-0.3756
10	v4.1	50500000	0.4749	0.3669	0.5161	0.1409	-0.3752
10	v4.1	50600000	0.475	0.367	0.5162	0.1399	-0.3762
10	v4.1	50700000	0.4753	0.3673	0.5157	0.1396	-0.3761
10	v4.1	50800000	0.4758	0.3678	0.5159	0.1401	-0.3759
10	v4.1	50900000	0.475	0.3671	0.5144	0.1397	-0.3748
10	v4.1	51000000	0.4754	0.3674	0.5146	0.1398	-0.3748
10	v4.1	51100000	0.4755	0.3676	0.5161	0.1402	-0.376
10	v4.1	51200000	0.4756	0.3676	0.5149	0.1407	-0.3742
10	v4.1	51300000	0.4757	0.3676	0.5138	0.1424	-0.3714
10	v4.1	51400000	0.475	0.367	0.5142	0.1431	-0.3712
10	v4.1	51500000	0.4752	0.3671	0.5159	0.1431	-0.3729
10	v4.1	51600000	0.4746	0.3666	0.516	0.1432	-0.3728
10	v4.1	51700000	0.4742	0.3663	0.5164	0.1436	-0.3727
10	v4.1	51800000	0.4738	0.366	0.5168	0.1436	-0.3732
10	v4.1	51900000	0.4744	0.3666	0.5172	0.1436	-0.3736
10	v4.1	52000000	0.4741	0.3664	0.5187	0.1438	-0.3748
10	v4.1	52100000	0.4745	0.3667	0.5172	0.1429	-0.3743
10	v4.1	52200000	0.4744	0.3666	0.5161	0.1423	-0.3739
10	v4.1	52300000	0.4739	0.3663	0.5163	0.1434	-0.3729
10	v4.1	52400000	0.4742	0.3664	0.5171	0.1428	-0.3742
10	v4.1	52500000	0.4746	0.3665	0.5168	0.1416	-0.3752
10	v4.1	52600000	0.4747	0.3666	0.5165	0.1424	-0.3741
10	v4.1	52700000	0.4744	0.3662	0.5174	0.1429	-0.3744
10	v4.1	52800000	0.4743	0.3662	0.518	0.1422	-0.3758
10	v4.1	52900000	0.4741	0.366	0.5183	0.1419	-0.3764
10	v4.1	53000000	0.4749	0.3666	0.5178	0.1406	-0.3772
10	v4.1	53100000	0.4746	0.3664	0.5159	0.1404	-0.3755
10	v4.1	53200000	0.474	0.3659	0.5172	0.1406	-0.3765
10	v4.1	53300000	0.474	0.366	0.5183	0.14	-0.3783
10	v4.1	53400000	0.4744	0.3663	0.5169	0.1394	-0.3774
10	v4.1	53500000	0.475	0.3668	0.5148	0.1398	-0.375
10	v4.1	53600000	0.475	0.3667	0.5158	0.1407	-0.3751
10	v4.1	53700000	0.4751	0.3669	0.515	0.1407	-0.3743
10	v4.1	53800000	0.4753	0.367	0.5143	0.1412	-0.3731
10	v4.1	53900000	0.4747	0.3665	0.5126	0.1415	-0.371
10	v4.1	54000000	0.4746	0.3664	0.5102	0.1419	-0.3683
10	v4.1	54100000	0.4739	0.366	0.5104	0.1422	-0.3682
10	v4.1	54200000	0.4735	0.3657	0.5098	0.1423	-0.3674
10	v4.1	54300000	0.4737	0.3659	0.5098	0.1422	-0.3676
10	v4.1	54400000	0.4734	0.3656	0.5085	0.1422	-0.3663
10	v4.1	55900000	0.4741	0.366	0.5051	0.1372	-0.3678
10	v4.1	56000000	0.4742	0.3661	0.5055	0.1364	-0.3691
10	v4.1	56100000	0.4744	0.3662	0.5055	0.1362	-0.3693
10	v4.1	56200000	0.4746	0.3663	0.506	0.1357	-0.3703
10	v4.1	56300000	0.4746	0.3662	0.5066	0.1357	-0.371
10	v4.1	56400000	0.4748	0.3664	0.5068	0.1361	-0.3707
10	v4.1	56500000	0.4747	0.3664	0.5067	0.1363	-0.3704
10	v4.1	56600000	0.4744	0.3661	0.5066	0.1361	-0.3705
10	v4.1	56700000	0.4749	0.3665	0.5064	0.137	-0.3693
10	v4.1	56800000	0.4753	0.3668	0.5069	0.1376	-0.3693
10	v4.1	56900000	0.4751	0.3667	0.5078	0.138	-0.3698
10	v4.1	57000000	0.4752	0.3669	0.5074	0.1384	-0.369
10	v4.1	57100000	0.4749	0.3666	0.5068	0.1382	-0.3687
10	v4.1	57200000	0.4748	0.3665	0.507	0.1382	-0.3689
10	v4.1	57300000	0.475	0.3667	0.5073	0.1375	-0.3697
10	v4.1	57400000	0.4753	0.3669	0.5066	0.1369	-0.3697
10	v4.1	57500000	0.4753	0.3669	0.5072	0.1369	-0.3702
10	v4.1	57600000	0.4758	0.3674	0.5075	0.1374	-0.37
10	v4.1	57700000	0.4757	0.3674	0.509	0.1378	-0.3713
10	v4.1	57800000	0.4759	0.3675	0.5089	0.1375	-0.3714
10	v4.1	57900000	0.4766	0.368	0.5081	0.1376	-0.3706
10	v4.1	58000000	0.4764	0.3679	0.5086	0.138	-0.3707
10	v4.1	58100000	0.4764	0.368	0.5086	0.1387	-0.3699
10	v4.1	58200000	0.4768	0.3684	0.5088	0.1391	-0.3697
10	v4.1	58300000	0.4771	0.3687	0.509	0.1392	-0.3698
10	v4.1	58400000	0.4774	0.3689	0.509	0.1389	-0.3701
10	v4.1	58500000	0.477	0.3685	0.5092	0.1388	-0.3704
10	v4.1	58600000	0.4778	0.3692	0.5091	0.1382	-0.3709
10	v4.1	58700000	0.4774	0.3688	0.5093	0.1375	-0.3719
10	v4.1	58800000	0.4769	0.3684	0.509	0.1349	-0.3741
10	v4.1	58900000	0.477	0.3685	0.5092	0.1337	-0.3755
10	v4.1	59000000	0.4767	0.3683	0.5093	0.1322	-0.3772
10	v4.1	59100000	0.476	0.3678	0.5098	0.131	-0.3788
10	v4.1	59200000	0.4762	0.3679	0.5092	0.13	-0.3791
10	v4.1	59300000	0.4764	0.3681	0.5098	0.1299	-0.3799
10	v4.1	59400000	0.4763	0.3681	0.5091	0.1297	-0.3795
10	v4.1	59500000	0.476	0.3679	0.5089	0.1298	-0.3791
10	v4.1	59600000	0.476	0.3678	0.509	0.1284	-0.3805
10	v4.1	59700000	0.4762	0.3679	0.5075	0.1279	-0.3796
10	v4.1	59800000	0.4767	0.3682	0.508	0.1274	-0.3806
10	v4.1	59900000	0.4766	0.3683	0.5087	0.1266	-0.3821
10	v4.1	60000000	0.4769	0.3685	0.5089	0.1257	-0.3831
10	v4.1	60100000	0.4768	0.3683	0.5102	0.1247	-0.3855
10	v4.1	60200000	0.4762	0.3678	0.5095	0.1239	-0.3856
10	v4.1	60300000	0.4758	0.3676	0.5077	0.1227	-0.385
10	v4.1	60400000	0.4755	0.3674	0.5068	0.1211	-0.3857
10	v4.1	60500000	0.4762	0.368	0.5064	0.1195	-0.3869
10	v4.1	60600000	0.476	0.3678	0.5067	0.1184	-0.3883
10	v4.1	60700000	0.4761	0.3677	0.5065	0.117	-0.3894
10	v4.1	60800000	0.4765	0.3681	0.5056	0.1177	-0.3879
10	v4.1	60900000	0.477	0.3685	0.505	0.118	-0.387
10	v4.1	61000000	0.4771	0.3685	0.505	0.1192	-0.3858
10	v4.1	61100000	0.4775	0.3688	0.5052	0.1194	-0.3858
10	v4.1	61200000	0.4777	0.369	0.5056	0.1195	-0.3861
10	v4.1	61300000	0.477	0.3685	0.5057	0.1197	-0.386
10	v4.1	61400000	0.477	0.3684	0.5074	0.1191	-0.3883
10	v4.1	61500000	0.4771	0.3686	0.5073	0.1182	-0.3892
10	v4.1	61600000	0.4766	0.3682	0.5073	0.118	-0.3893
10	v4.1	61700000	0.4767	0.3684	0.5064	0.1175	-0.3888
10	v4.1	61800000	0.4765	0.3682	0.5051	0.117	-0.3882
10	v4.1	61900000	0.4759	0.3676	0.5054	0.1167	-0.3887
10	v4.1	62000000	0.4761	0.3677	0.5047	0.1153	-0.3894
10	v4.1	62100000	0.477	0.3686	0.5025	0.1121	-0.3905
10	v4.1	62200000	0.4777	0.369	0.503	0.1112	-0.3917
10	v4.1	62300000	0.4778	0.3688	0.5043	0.1099	-0.3944
10	v4.1	62400000	0.4777	0.3687	0.5089	0.108	-0.4008
10	v4.1	62500000	0.477	0.3683	0.5155	0.098	-0.4174
10	v4.1	62600000	0.4778	0.3691	0.5148	0.0894	-0.4253
10	v4.1	62700000	0.4794	0.3704	0.5201	0.0751	-0.445
10	v4.1	62800000	0.4847	0.3743	0.5259	0.0519	-0.474
10	v4.1	62900000	0.484	0.3736	0.5248	0.0393	-0.4855
10	v4.1	63000000	0.4834	0.3731	0.5243	0.0394	-0.4849
10	v4.1	63100000	0.4843	0.3739	0.5232	0.0377	-0.4855
10	v4.1	63200000	0.4839	0.3738	0.519	0.0338	-0.4852
10	v4.1	63300000	0.4845	0.3747	0.5174	0.0313	-0.4861
10	v4.1	63400000	0.4836	0.3746	0.5175	0.0298	-0.4877
10	v4.1	63500000	0.4828	0.3739	0.5199	0.0278	-0.4921
10	v4.1	63600000	0.4828	0.3739	0.5196	0.0277	-0.4919
10	v4.1	63700000	0.4825	0.3737	0.5232	0.0272	-0.4959
10	v4.1	63800000	0.4836	0.3746	0.5238	0.0265	-0.4973
10	v4.1	63900000	0.4854	0.3758	0.5273	0.0261	-0.5012
10	v4.1	64000000	0.4853	0.3756	0.5289	0.0259	-0.5031
10	v4.1	64100000	0.4847	0.375	0.5304	0.0263	-0.5041
10	v4.1	64200000	0.4848	0.3752	0.5324	0.0266	-0.5058
10	v4.1	64300000	0.4857	0.3758	0.532	0.0256	-0.5064
10	v4.1	64400000	0.486	0.376	0.5316	0.0257	-0.5059
10	v4.1	64500000	0.487	0.3767	0.531	0.0259	-0.5051
10	v4.1	64600000	0.487	0.3766	0.5314	0.0262	-0.5052
10	v4.1	64700000	0.4873	0.3772	0.5327	0.0249	-0.5079
10	v4.1	64800000	0.4864	0.3767	0.5343	0.0249	-0.5094
10	v4.1	64900000	0.4864	0.3767	0.535	0.0249	-0.5101
10	v4.1	65000000	0.4866	0.3768	0.535	0.0246	-0.5104
10	v4.1	65100000	0.4866	0.3767	0.5356	0.0245	-0.5111
10	v4.1	65200000	0.4869	0.3769	0.5384	0.0244	-0.514
10	v4.1	65300000	0.4867	0.3765	0.5405	0.0266	-0.5139
10	v4.1	65400000	0.4875	0.3767	0.5426	0.0263	-0.5164
10	v4.1	65500000	0.4888	0.3778	0.5439	0.0271	-0.5168
10	v4.1	65600000	0.4893	0.3782	0.5478	0.0262	-0.5217
10	v4.1	65700000	0.4903	0.3786	0.547	0.0256	-0.5214
10	v4.1	65800000	0.488	0.3768	0.5488	0.0265	-0.5223
10	v4.1	65900000	0.485	0.3747	0.5439	0.0271	-0.5167
10	v4.1	66000000	0.4847	0.3744	0.5403	0.028	-0.5123
10	v4.1	66100000	0.4853	0.3753	0.534	0.0289	-0.5051
10	v4.1	66200000	0.4852	0.3749	0.5293	0.0274	-0.5019
10	v4.1	66300000	0.4794	0.371	0.527	0.0329	-0.494
10	v4.1	66400000	0.4774	0.3697	0.5249	0.0332	-0.4917
10	v4.1	66500000	0.4771	0.3695	0.5232	0.034	-0.4892
10	v4.1	66600000	0.4759	0.3687	0.5223	0.0337	-0.4886
10	v4.1	66700000	0.4751	0.3677	0.5206	0.0331	-0.4875
10	v4.1	66800000	0.4749	0.3673	0.5202	0.0328	-0.4874
10	v4.1	66900000	0.4758	0.3681	0.5199	0.0334	-0.4864
10	v4.1	67000000	0.4759	0.3681	0.5181	0.0324	-0.4856
10	v4.1	67100000	0.4735	0.3663	0.5125	0.0346	-0.4779
10	v4.1	67200000	0.4735	0.3661	0.5148	0.0362	-0.4786
10	v4.1	67300000	0.4734	0.3661	0.5138	0.0291	-0.4846
10	v4.1	67400000	0.4744	0.3663	0.5095	0.0272	-0.4822
10	v4.1	67500000	0.4741	0.3659	0.512	0.0277	-0.4843
10	v4.1	67600000	0.4742	0.3659	0.5053	0.0286	-0.4767
10	v4.1	67700000	0.4758	0.3669	0.5025	0.0293	-0.4732
10	v4.1	67800000	0.4748	0.3663	0.4971	0.0279	-0.4692
10	v4.1	67900000	0.4739	0.3656	0.5004	0.0293	-0.4711
10	v4.1	68000000	0.4749	0.3664	0.4984	0.0279	-0.4705
10	v4.1	68100000	0.4746	0.3659	0.5006	0.0258	-0.4748
10	v4.1	68200000	0.4749	0.3662	0.4993	0.0261	-0.4732
10	v4.1	68300000	0.4753	0.3669	0.5024	0.0264	-0.476
10	v4.1	68400000	0.4767	0.368	0.4987	0.0265	-0.4722
10	v4.1	68500000	0.477	0.3686	0.5058	0.0248	-0.481
10	v4.1	68600000	0.4784	0.3691	0.5079	0.0288	-0.4791
10	v4.1	68700000	0.4811	0.3717	0.5104	0.0275	-0.483
10	v4.1	68800000	0.4815	0.372	0.5098	0.0281	-0.4816
10	v4.1	68900000	0.4815	0.3715	0.5119	0.0285	-0.4834
10	v4.1	69000000	0.4811	0.3711	0.5132	0.0302	-0.483
10	v4.1	69100000	0.4811	0.3708	0.5183	0.0269	-0.4913
10	v4.1	69200000	0.4798	0.3701	0.5211	0.0274	-0.4937
10	v4.1	69300000	0.4815	0.3718	0.5183	0.0293	-0.489
10	v4.1	69400000	0.4771	0.3686	0.5146	0.0304	-0.4841
10	v4.1	69500000	0.4778	0.3692	0.5039	0.0288	-0.475
10	v4.1	69600000	0.478	0.3695	0.5062	0.0288	-0.4774
10	v4.1	69700000	0.4775	0.3695	0.5068	0.0285	-0.4782
10	v4.1	69800000	0.4793	0.3709	0.508	0.0331	-0.4749
10	v4.1	69900000	0.4795	0.371	0.5052	0.0329	-0.4723
10	v4.1	70000000	0.4807	0.372	0.5037	0.033	-0.4707
10	v4.1	70100000	0.4807	0.3718	0.5026	0.0332	-0.4694
10	v4.1	70200000	0.4807	0.3718	0.5027	0.0332	-0.4694
10	v4.1	70300000	0.481	0.3719	0.5014	0.0328	-0.4686
10	v4.1	70400000	0.4804	0.3714	0.5034	0.0325	-0.4709
10	v4.1	70500000	0.486	0.3762	0.4982	0.032	-0.4662
10	v4.1	70600000	0.486	0.3763	0.4971	0.0307	-0.4664
10	v4.1	70700000	0.4866	0.3767	0.4961	0.0305	-0.4655
10	v4.1	70800000	0.4869	0.3768	0.4981	0.0301	-0.4679
10	v4.1	70900000	0.4867	0.3768	0.4969	0.0298	-0.467
10	v4.1	71000000	0.4865	0.3766	0.4963	0.0304	-0.4659
10	v4.1	71100000	0.4862	0.3764	0.4941	0.0305	-0.4636
10	v4.1	71200000	0.4867	0.3771	0.4915	0.0297	-0.4618
10	v4.1	71300000	0.4883	0.378	0.4914	0.0306	-0.4607
10	v4.1	71400000	0.4946	0.3832	0.489	0.0309	-0.4581
10	v4.1	71500000	0.4993	0.3869	0.4954	0.0325	-0.4628
10	v4.1	71600000	0.5006	0.3878	0.4777	0.0282	-0.4496
10	v4.1	71700000	0.5048	0.3911	0.4777	0.0244	-0.4533
10	v4.1	71800000	0.5072	0.3931	0.4731	0.0217	-0.4514
10	v4.1	71900000	0.5073	0.3932	0.4737	0.0217	-0.452
10	v4.1	72000000	0.507	0.393	0.4754	0.0215	-0.4539
10	v4.1	72100000	0.5075	0.3935	0.476	0.0214	-0.4546
10	v4.1	72200000	0.5078	0.3938	0.4766	0.0215	-0.4551
10	v4.1	72300000	0.5079	0.3938	0.4768	0.0212	-0.4556
10	v4.1	72400000	0.5077	0.3936	0.4764	0.0215	-0.4549
10	v4.1	72500000	0.5062	0.3921	0.4767	0.021	-0.4557
10	v4.1	72600000	0.5063	0.3923	0.4758	0.0208	-0.455
10	v4.1	72700000	0.5055	0.3917	0.4753	0.0212	-0.4541
10	v4.1	72800000	0.5047	0.3912	0.4751	0.0213	-0.4538
10	v4.1	72900000	0.5043	0.3908	0.474	0.0212	-0.4529
10	v4.1	73000000	0.5052	0.3916	0.4749	0.022	-0.4529
10	v4.1	73100000	0.5058	0.392	0.4758	0.0217	-0.4542
10	v4.1	73200000	0.5058	0.3919	0.4754	0.0232	-0.4522
10	v4.1	73300000	0.5058	0.3921	0.4742	0.0222	-0.452
10	v4.1	73400000	0.5052	0.3916	0.474	0.0223	-0.4516
10	v4.1	73500000	0.5046	0.3909	0.4728	0.0223	-0.4505
10	v4.1	73600000	0.5008	0.3879	0.4789	0.0227	-0.4562
10	v4.1	73700000	0.4972	0.385	0.4784	0.0241	-0.4542
10	v4.1	73800000	0.4922	0.3806	0.4833	0.0245	-0.4588
10	v4.1	73900000	0.4929	0.3809	0.484	0.0233	-0.4608
10	v4.1	74000000	0.4932	0.3811	0.483	0.0232	-0.4598
10	v4.1	74100000	0.4932	0.381	0.4811	0.023	-0.4581
10	v4.1	74200000	0.4928	0.3807	0.4809	0.0226	-0.4583
10	v4.1	74300000	0.4924	0.3805	0.48	0.0231	-0.4569
10	v4.1	74400000	0.4947	0.3821	0.4787	0.0216	-0.457
10	v4.1	74500000	0.495	0.3826	0.476	0.0211	-0.4549
10	v4.1	74600000	0.4952	0.3827	0.4761	0.021	-0.4551
10	v4.1	74700000	0.4954	0.383	0.4695	0.0215	-0.448
10	v4.1	74800000	0.4961	0.3841	0.4695	0.0205	-0.449
10	v4.1	74900000	0.4978	0.3857	0.4665	0.0203	-0.4462
10	v4.1	75000000	0.4968	0.3848	0.4617	0.0195	-0.4422
10	v4.1	75100000	0.498	0.3858	0.462	0.0197	-0.4423
10	v4.1	75200000	0.4969	0.385	0.4631	0.0195	-0.4437
10	v4.1	75300000	0.4969	0.3848	0.4632	0.02	-0.4432
10	v4.1	75400000	0.4974	0.3853	0.4631	0.0201	-0.443
10	v4.1	75500000	0.4975	0.3853	0.4635	0.0197	-0.4437
10	v4.1	75600000	0.4982	0.3859	0.4602	0.0191	-0.4411
10	v4.1	75700000	0.4988	0.3864	0.4594	0.0192	-0.4401
10	v4.1	75800000	0.5001	0.3873	0.4573	0.019	-0.4383
10	v4.1	75900000	0.4992	0.3867	0.4578	0.0191	-0.4387
10	v4.1	76000000	0.499	0.3865	0.4589	0.0193	-0.4397
10	v4.1	76100000	0.4994	0.3868	0.4584	0.0193	-0.4391
10	v4.1	76200000	0.4987	0.3862	0.4599	0.0197	-0.4402
10	v4.1	76300000	0.4987	0.3861	0.4608	0.0198	-0.441
10	v4.1	76400000	0.4982	0.3858	0.4615	0.0201	-0.4414
10	v4.1	76500000	0.4979	0.3855	0.4625	0.0206	-0.4419
10	v4.1	76600000	0.4978	0.3855	0.4627	0.0206	-0.4421
10	v4.1	76700000	0.4981	0.3857	0.4639	0.0203	-0.4435
10	v4.1	76800000	0.4983	0.3856	0.4629	0.0208	-0.4422
10	v4.1	76900000	0.4975	0.3847	0.4645	0.021	-0.4435
10	v4.1	77000000	0.4981	0.3852	0.4687	0.0217	-0.447
10	v4.1	77100000	0.4974	0.3845	0.4692	0.0214	-0.4477
10	v4.1	77200000	0.4995	0.3861	0.4676	0.0208	-0.4468
10	v4.1	77300000	0.4991	0.386	0.469	0.0203	-0.4486
10	v4.1	77400000	0.4986	0.3854	0.4693	0.0201	-0.4492
10	v4.1	77500000	0.4985	0.3853	0.4693	0.0206	-0.4487
10	v4.1	77600000	0.4986	0.3853	0.4728	0.0215	-0.4513
10	v4.1	77700000	0.4976	0.3845	0.4754	0.0215	-0.4539
10	v4.1	77800000	0.4939	0.3815	0.4834	0.0229	-0.4605
10	v4.1	77900000	0.4955	0.3829	0.4827	0.0233	-0.4594
10	v4.1	78000000	0.4954	0.3826	0.4818	0.0241	-0.4577
10	v4.1	78100000	0.4934	0.3813	0.4874	0.0247	-0.4627
10	v4.1	78200000	0.4946	0.3821	0.4844	0.0241	-0.4603
10	v4.1	78300000	0.4955	0.3833	0.4797	0.0245	-0.4552
10	v4.1	78400000	0.4979	0.3849	0.4699	0.0224	-0.4475
10	v4.1	78500000	0.5003	0.3868	0.4665	0.0211	-0.4455
10	v4.1	78600000	0.501	0.3876	0.466	0.0211	-0.4449
10	v4.1	78700000	0.5006	0.3873	0.4667	0.0214	-0.4453
10	v4.1	78800000	0.5012	0.3877	0.4676	0.0207	-0.4469
10	v4.1	78900000	0.5009	0.3877	0.4691	0.0209	-0.4482
10	v4.1	79000000	0.5018	0.3883	0.4693	0.0205	-0.4488
10	v4.1	79100000	0.5012	0.3878	0.4696	0.0216	-0.4481
10	v4.1	79200000	0.4994	0.3864	0.4721	0.0232	-0.4489
10	v4.1	79300000	0.5022	0.3886	0.4711	0.0242	-0.4468
10	v4.1	79400000	0.5025	0.3891	0.4702	0.0259	-0.4444
10	v4.1	79500000	0.5025	0.3891	0.4705	0.0272	-0.4433
10	v4.1	79600000	0.502	0.3885	0.4698	0.0276	-0.4421
10	v4.1	79700000	0.5007	0.3876	0.4684	0.0293	-0.439
10	v4.1	79800000	0.5	0.3871	0.4702	0.0314	-0.4388
10	v4.1	79900000	0.5005	0.3874	0.4695	0.0314	-0.4381
10	v4.1	80000000	0.5011	0.3879	0.4682	0.0307	-0.4375
10	v4.1	80100000	0.5013	0.3881	0.4668	0.0306	-0.4362
10	v4.1	80200000	0.5017	0.3885	0.4663	0.0312	-0.4352
10	v4.1	80300000	0.5015	0.3882	0.4674	0.0316	-0.4358
10	v4.1	80400000	0.5007	0.3877	0.4711	0.0337	-0.4374
10	v4.1	80500000	0.5005	0.3875	0.4726	0.0349	-0.4376
10	v4.1	80600000	0.5003	0.3872	0.4718	0.0358	-0.4361
10	v4.1	80700000	0.5008	0.3876	0.4707	0.0358	-0.4349
10	v4.1	80800000	0.5008	0.3877	0.4689	0.0369	-0.4321
10	v4.1	80900000	0.5005	0.3873	0.4658	0.037	-0.4288
10	v4.1	81000000	0.5	0.387	0.4649	0.0375	-0.4274
10	v4.1	81100000	0.5001	0.3871	0.4636	0.0375	-0.426
10	v4.1	81200000	0.5003	0.3872	0.4625	0.0387	-0.4239
10	v4.1	81300000	0.4999	0.3865	0.459	0.0422	-0.4168
10	v4.1	81400000	0.4994	0.3859	0.4589	0.0444	-0.4144
10	v4.1	81500000	0.501	0.3872	0.4582	0.048	-0.4102
10	v4.1	81600000	0.5021	0.3882	0.4549	0.0519	-0.403
10	v4.1	81700000	0.5051	0.3904	0.4547	0.0542	-0.4006
10	v4.1	81800000	0.5064	0.3914	0.4516	0.0542	-0.3974
10	v4.1	81900000	0.5068	0.3917	0.4534	0.0564	-0.3971
10	v4.1	82000000	0.507	0.3919	0.454	0.0582	-0.3958
10	v4.1	82100000	0.5066	0.3914	0.4565	0.0619	-0.3946
10	v4.1	82200000	0.5065	0.3913	0.4568	0.0633	-0.3935

### Sheet: IVIA-37_Confidence interval 99%
CHROM	Eggplant genome	Position (bp)	mean_p99	mean_p95	mean_SNPindex1	mean_SNPindex2	mean_SNPindex
10	v4.1	63400000	0.483	0.3735	0.4871	0.9705	0.4834
10	v4.1	63500000	0.4818	0.3727	0.486	0.9723	0.4863
10	v4.1	63600000	0.4817	0.3729	0.4857	0.9709	0.4852
10	v4.1	63700000	0.4822	0.3729	0.4822	0.9714	0.4892
10	v4.1	63800000	0.4831	0.3738	0.4815	0.9722	0.4906
10	v4.1	63900000	0.4846	0.3748	0.4782	0.9727	0.4945
10	v4.1	64000000	0.4844	0.3748	0.4771	0.973	0.4959
10	v4.1	64100000	0.4837	0.3743	0.4752	0.9726	0.4974
10	v4.1	64200000	0.4833	0.374	0.4726	0.9679	0.4953
10	v4.1	64300000	0.4839	0.3744	0.4761	0.9686	0.4925
10	v4.1	64400000	0.4843	0.3746	0.4768	0.9685	0.4918
10	v4.1	64500000	0.4851	0.3754	0.4783	0.9681	0.4898
10	v4.1	64600000	0.4851	0.3754	0.478	0.9674	0.4894
10	v4.1	64700000	0.4847	0.3752	0.4754	0.9675	0.4921
10	v4.1	64800000	0.4841	0.3747	0.4745	0.9669	0.4924
10	v4.1	64900000	0.4841	0.3746	0.4738	0.967	0.4931
10	v4.1	65000000	0.4844	0.3748	0.4738	0.9672	0.4934
10	v4.1	65100000	0.4841	0.3747	0.4732	0.9674	0.4942
10	v4.1	65200000	0.4842	0.3747	0.473	0.9669	0.4938
10	v4.1	65300000	0.4842	0.3746	0.4701	0.9657	0.4956
10	v4.1	65400000	0.4852	0.3754	0.4668	0.9651	0.4984
10	v4.1	65500000	0.4866	0.3763	0.4646	0.9633	0.4988
10	v4.1	65600000	0.4871	0.3765	0.4619	0.9652	0.5033
10	v4.1	65700000	0.4865	0.3764	0.464	0.9648	0.5008
10	v4.1	65800000	0.4852	0.3751	0.4618	0.9638	0.5021
10	v4.1	65900000	0.4821	0.3729	0.466	0.962	0.496
10	v4.1	66000000	0.482	0.3724	0.4689	0.9589	0.49
10	v4.1	66300000	0.4804	0.3712	0.4808	0.969	0.4882
10	v4.1	66400000	0.4782	0.3696	0.4809	0.9685	0.4876
10	v4.1	66500000	0.4772	0.3682	0.4807	0.9681	0.4874
10	v4.1	66600000	0.4764	0.3676	0.4802	0.9688	0.4886
10	v4.1	66700000	0.4753	0.3667	0.4818	0.9693	0.4875
10	v4.1	66800000	0.4749	0.3664	0.4845	0.9699	0.4853
10	v4.1	66900000	0.4757	0.3669	0.4829	0.9696	0.4867
10	v4.1	67000000	0.4757	0.3672	0.4846	0.9705	0.4859
10	v4.1	67100000	0.4735	0.3654	0.4864	0.9709	0.4846
10	v4.1	67200000	0.4722	0.3643	0.4807	0.961	0.4803
10	v4.1	67300000	0.4717	0.3644	0.4842	0.9637	0.4796
10	v4.1	67400000	0.4723	0.3648	0.4864	0.9596	0.4732
10	v4.1	67500000	0.4725	0.3647	0.4837	0.9586	0.4749

### Sheet: IVIA-37_Confidence interval 95%
CHROM	Eggplant genome	Position (bp)	mean_p99	mean_p95	mean_SNPindex1	mean_SNPindex2	mean_SNPindex
10	v4.1	62300000	0.4782	0.3696	0.5206	0.8932	0.3726
10	v4.1	62400000	0.4779	0.3693	0.515	0.8943	0.3793
10	v4.1	62500000	0.4779	0.3691	0.5044	0.9032	0.3987
10	v4.1	62600000	0.4784	0.3695	0.5049	0.9105	0.4055
10	v4.1	62700000	0.4807	0.3715	0.4987	0.925	0.4263
10	v4.1	62800000	0.4844	0.3746	0.4886	0.9489	0.4603
10	v4.1	62900000	0.4844	0.3746	0.4843	0.9607	0.4764
10	v4.1	63000000	0.4837	0.3741	0.4845	0.9606	0.4761
10	v4.1	63100000	0.4847	0.3748	0.4857	0.9623	0.4766
10	v4.1	63200000	0.484	0.3743	0.4837	0.9664	0.4827
10	v4.1	63300000	0.4841	0.3744	0.4849	0.9688	0.4839
10	v4.1	63400000	0.483	0.3735	0.4871	0.9705	0.4834
10	v4.1	63500000	0.4818	0.3727	0.486	0.9723	0.4863
10	v4.1	63600000	0.4817	0.3729	0.4857	0.9709	0.4852
10	v4.1	63700000	0.4822	0.3729	0.4822	0.9714	0.4892
10	v4.1	63800000	0.4831	0.3738	0.4815	0.9722	0.4906
10	v4.1	63900000	0.4846	0.3748	0.4782	0.9727	0.4945
10	v4.1	64000000	0.4844	0.3748	0.4771	0.973	0.4959
10	v4.1	64100000	0.4837	0.3743	0.4752	0.9726	0.4974
10	v4.1	64200000	0.4833	0.374	0.4726	0.9679	0.4953
10	v4.1	64300000	0.4839	0.3744	0.4761	0.9686	0.4925
10	v4.1	64400000	0.4843	0.3746	0.4768	0.9685	0.4918
10	v4.1	64500000	0.4851	0.3754	0.4783	0.9681	0.4898
10	v4.1	64600000	0.4851	0.3754	0.478	0.9674	0.4894
10	v4.1	64700000	0.4847	0.3752	0.4754	0.9675	0.4921
10	v4.1	64800000	0.4841	0.3747	0.4745	0.9669	0.4924
10	v4.1	64900000	0.4841	0.3746	0.4738	0.967	0.4931
10	v4.1	65000000	0.4844	0.3748	0.4738	0.9672	0.4934
10	v4.1	65100000	0.4841	0.3747	0.4732	0.9674	0.4942
10	v4.1	65200000	0.4842	0.3747	0.473	0.9669	0.4938
10	v4.1	65300000	0.4842	0.3746	0.4701	0.9657	0.4956
10	v4.1	65400000	0.4852	0.3754	0.4668	0.9651	0.4984
10	v4.1	65500000	0.4866	0.3763	0.4646	0.9633	0.4988
10	v4.1	65600000	0.4871	0.3765	0.4619	0.9652	0.5033
10	v4.1	65700000	0.4865	0.3764	0.464	0.9648	0.5008
10	v4.1	65800000	0.4852	0.3751	0.4618	0.9638	0.5021
10	v4.1	65900000	0.4821	0.3729	0.466	0.962	0.496
10	v4.1	66000000	0.482	0.3724	0.4689	0.9589	0.49
10	v4.1	66100000	0.4822	0.3724	0.476	0.9572	0.4812
10	v4.1	66200000	0.4844	0.3736	0.487	0.971	0.484
10	v4.1	66300000	0.4804	0.3712	0.4808	0.969	0.4882
10	v4.1	66400000	0.4782	0.3696	0.4809	0.9685	0.4876
10	v4.1	66500000	0.4772	0.3682	0.4807	0.9681	0.4874
10	v4.1	66600000	0.4764	0.3676	0.4802	0.9688	0.4886
10	v4.1	66700000	0.4753	0.3667	0.4818	0.9693	0.4875
10	v4.1	66800000	0.4749	0.3664	0.4845	0.9699	0.4853
10	v4.1	66900000	0.4757	0.3669	0.4829	0.9696	0.4867
10	v4.1	67000000	0.4757	0.3672	0.4846	0.9705	0.4859
10	v4.1	67100000	0.4735	0.3654	0.4864	0.9709	0.4846
10	v4.1	67200000	0.4722	0.3643	0.4807	0.961	0.4803
10	v4.1	67300000	0.4717	0.3644	0.4842	0.9637	0.4796
10	v4.1	67400000	0.4723	0.3648	0.4864	0.9596	0.4732
10	v4.1	67500000	0.4725	0.3647	0.4837	0.9586	0.4749
10	v4.1	67600000	0.4719	0.3649	0.4902	0.9574	0.4672
10	v4.1	67700000	0.4732	0.3661	0.4903	0.9563	0.466
10	v4.1	67800000	0.4703	0.3642	0.4922	0.9455	0.4533
10	v4.1	67900000	0.4708	0.3646	0.4899	0.9436	0.4537
10	v4.1	68000000	0.4732	0.3667	0.4889	0.9363	0.4474
10	v4.1	68100000	0.4745	0.3677	0.4859	0.935	0.4491
10	v4.1	68200000	0.4725	0.3665	0.4821	0.9347	0.4526
10	v4.1	68300000	0.4732	0.3665	0.4741	0.9327	0.4586
10	v4.1	68400000	0.4732	0.3665	0.4764	0.9347	0.4583
10	v4.1	68500000	0.4733	0.3668	0.4737	0.9355	0.4617
10	v4.1	68600000	0.4745	0.3676	0.4721	0.9324	0.4603
10	v4.1	68700000	0.4788	0.3704	0.4727	0.935	0.4623
10	v4.1	68800000	0.4792	0.3707	0.4731	0.9339	0.4608
10	v4.1	68900000	0.4789	0.3704	0.4735	0.933	0.4595
10	v4.1	69000000	0.4786	0.37	0.4723	0.9318	0.4595
10	v4.1	69100000	0.4786	0.3701	0.4723	0.9307	0.4584
10	v4.1	69200000	0.4784	0.37	0.4737	0.9402	0.4665
10	v4.1	69300000	0.4799	0.3705	0.4757	0.9429	0.4672
10	v4.1	69400000	0.4751	0.3675	0.4907	0.9552	0.4645
10	v4.1	69500000	0.4767	0.3687	0.4992	0.9507	0.4515
10	v4.1	69600000	0.4774	0.3689	0.497	0.9502	0.4532
10	v4.1	69700000	0.4778	0.3691	0.4982	0.9501	0.4519
10	v4.1	69800000	0.4794	0.3706	0.5001	0.9529	0.4528
10	v4.1	69900000	0.4808	0.3716	0.4985	0.9485	0.4499
10	v4.1	70000000	0.4806	0.3715	0.5007	0.9542	0.4535
10	v4.1	70100000	0.4807	0.3714	0.5017	0.9543	0.4526
10	v4.1	70200000	0.4784	0.3696	0.4934	0.9348	0.4415
10	v4.1	70300000	0.4787	0.3698	0.4946	0.935	0.4404
10	v4.1	70400000	0.4787	0.3699	0.4936	0.9341	0.4405
10	v4.1	70500000	0.4841	0.3745	0.4998	0.9393	0.4395
10	v4.1	70600000	0.4843	0.3745	0.5008	0.9408	0.44
10	v4.1	70700000	0.4846	0.375	0.5024	0.9412	0.4388
10	v4.1	70800000	0.4846	0.3752	0.4993	0.9418	0.4425
10	v4.1	70900000	0.4842	0.375	0.5005	0.9421	0.4416
10	v4.1	71000000	0.4836	0.3747	0.5023	0.9421	0.4398
10	v4.1	71100000	0.4831	0.3744	0.5045	0.9424	0.4379
10	v4.1	71200000	0.484	0.3751	0.509	0.9438	0.4348
10	v4.1	71300000	0.4851	0.376	0.5099	0.9411	0.4312
10	v4.1	71400000	0.4908	0.3803	0.5065	0.9338	0.4273
10	v4.1	71500000	0.4938	0.3827	0.5009	0.934	0.4332
10	v4.1	71600000	0.4968	0.3846	0.5435	0.9503	0.4068
10	v4.1	71700000	0.5036	0.3898	0.5534	0.9625	0.4091
10	v4.1	71800000	0.5068	0.3924	0.5689	0.9676	0.3987
10	v4.1	71900000	0.5065	0.3922	0.5699	0.9692	0.3993
10	v4.1	72000000	0.5065	0.3921	0.5684	0.9693	0.4009
10	v4.1	72100000	0.5064	0.3921	0.5679	0.9684	0.4005
10	v4.1	72200000	0.5079	0.3933	0.5715	0.9759	0.4045
10	v4.1	72300000	0.508	0.3933	0.5708	0.9763	0.4055
10	v4.1	72400000	0.5078	0.3932	0.5705	0.9761	0.4056
10	v4.1	72500000	0.5066	0.392	0.5713	0.9763	0.405
10	v4.1	72600000	0.5066	0.3922	0.5725	0.9764	0.404
10	v4.1	72700000	0.506	0.3916	0.5728	0.9765	0.4037
10	v4.1	72800000	0.5055	0.3911	0.5726	0.9764	0.4037
10	v4.1	72900000	0.5051	0.3908	0.5733	0.9765	0.4032
10	v4.1	73000000	0.5061	0.3916	0.5723	0.9756	0.4033
10	v4.1	73100000	0.5068	0.392	0.5717	0.9758	0.4041
10	v4.1	73200000	0.5065	0.3917	0.5708	0.9752	0.4044
10	v4.1	73300000	0.5066	0.3918	0.5719	0.9761	0.4042
10	v4.1	73400000	0.5062	0.3914	0.5722	0.976	0.4038
10	v4.1	73500000	0.5054	0.3908	0.5748	0.9766	0.4019
10	v4.1	73600000	0.5026	0.3884	0.5742	0.9777	0.4035
10	v4.1	73700000	0.4988	0.3853	0.5776	0.9773	0.3998
10	v4.1	73800000	0.4925	0.38	0.5654	0.9781	0.4127
10	v4.1	73900000	0.4937	0.3814	0.5675	0.9792	0.4117
10	v4.1	74000000	0.4938	0.3816	0.5677	0.979	0.4113
10	v4.1	74100000	0.4945	0.382	0.5718	0.9804	0.4086
10	v4.1	74200000	0.4942	0.3818	0.5718	0.9808	0.4089
10	v4.1	74300000	0.4936	0.3814	0.5729	0.9803	0.4074
10	v4.1	74400000	0.4967	0.3838	0.5778	0.9813	0.4035
10	v4.1	74500000	0.4969	0.384	0.5807	0.9819	0.4012
10	v4.1	74600000	0.497	0.384	0.5804	0.9819	0.4015
10	v4.1	74700000	0.4965	0.3839	0.5907	0.9813	0.3906
10	v4.1	74800000	0.4968	0.3842	0.5876	0.9818	0.3942
10	v4.1	76400000	0.4979	0.3852	0.5936	0.9797	0.3862
10	v4.1	76500000	0.4976	0.3851	0.5922	0.9791	0.3869
10	v4.1	76600000	0.4977	0.3851	0.5922	0.9791	0.3869
10	v4.1	76700000	0.498	0.3853	0.5899	0.9792	0.3894
10	v4.1	76800000	0.4983	0.3855	0.5916	0.9782	0.3865
10	v4.1	76900000	0.4968	0.3843	0.586	0.9775	0.3915
10	v4.1	77000000	0.4974	0.3849	0.5755	0.9764	0.4009
10	v4.1	77100000	0.4967	0.3843	0.5763	0.9761	0.3998
10	v4.1	77200000	0.4983	0.3857	0.5787	0.9767	0.398
10	v4.1	77300000	0.4978	0.3854	0.5773	0.9767	0.3994
10	v4.1	77400000	0.497	0.3848	0.5746	0.9766	0.402
10	v4.1	77500000	0.497	0.3849	0.5722	0.9754	0.4032
10	v4.1	77600000	0.4971	0.3851	0.5694	0.9747	0.4053
10	v4.1	77700000	0.4964	0.3846	0.5661	0.9749	0.4088
10	v4.1	77800000	0.4931	0.3821	0.5548	0.9732	0.4185
10	v4.1	77900000	0.4947	0.3833	0.5556	0.9726	0.417
10	v4.1	78000000	0.4946	0.3831	0.5546	0.9712	0.4166
10	v4.1	78100000	0.4925	0.3814	0.5417	0.9696	0.4279
10	v4.1	78200000	0.4937	0.3823	0.5454	0.9701	0.4247
10	v4.1	78300000	0.4956	0.3836	0.5541	0.9739	0.4198
10	v4.1	78400000	0.4971	0.3848	0.574	0.977	0.403
10	v4.1	78500000	0.4989	0.3864	0.5817	0.9775	0.3957
10	v4.1	78600000	0.4994	0.3868	0.5809	0.9776	0.3967
10	v4.1	78700000	0.499	0.3865	0.5791	0.9764	0.3973
10	v4.1	78800000	0.4995	0.3869	0.5773	0.9783	0.4009
10	v4.1	78900000	0.4994	0.3868	0.5748	0.9781	0.4033
10	v4.1	79000000	0.5002	0.3874	0.5737	0.978	0.4043
10	v4.1	79100000	0.4998	0.3869	0.5721	0.9778	0.4057
10	v4.1	79200000	0.4988	0.3858	0.5702	0.9767	0.4064
10	v4.1	79300000	0.5014	0.388	0.5728	0.9754	0.4026
10	v4.1	79400000	0.5023	0.3887	0.5719	0.9737	0.4017
10	v4.1	79500000	0.5027	0.3893	0.5749	0.9727	0.3978
10	v4.1	79600000	0.5023	0.3889	0.5774	0.9722	0.3948
10	v4.1	79700000	0.5017	0.3884	0.5798	0.971	0.3912
10	v4.1	79800000	0.5011	0.3878	0.5783	0.9693	0.391
10	v4.1	79900000	0.5014	0.3881	0.5789	0.9693	0.3905
10	v4.1	80500000	0.5018	0.3887	0.5724	0.963	0.3906
