## Supplementary table 4 for "Stacking of anthocyanin related QTLs in the chromosome 10 and postulation of SmNac-like gene to be involve in anthocyanin biodhynthesis"

### Sheet: Table S7_List of genes in the c
Chromosome	Start	End	Gene name	Protein function
10	63457083	63462891	Name=SMEL4.1_10g013020.1	Note=Protein of unknown function
10	63478596	63478988	Name=SMEL4.1_10g013030.1	Note=Protein of unknown function
10	63517483	63518249	Name=SMEL4.1_10g013040.1	Note=Protein of unknown function
10	63731090	63733023	Name=SMEL4.1_10g013050.1	Note=Similar to PCMP-H51: Pentatricopeptide repeat-containing protein At1g59720,chloroplastic/mitochondrial (Arabidopsis thaliana OX%3702)
10	63735642	63741853	Name=SMEL4.1_10g013060.1	Note=Protein of unknown function
10	63754440	63759699	Name=SMEL4.1_10g013070.1	Note=Protein of unknown function
10	63782184	63784115	Name=SMEL4.1_10g013080.1	Note=Similar to LRK10L-1.5: LEAF RUST 10 DISEASE-RESISTANCE LOCUS RECEPTOR-LIKE PROTEIN KINASE-like 1.5 (Arabidopsis thaliana OX%3702)
10	63785295	63792181	Name=SMEL4.1_10g013090.1	Note=Protein of unknown function
10	63813914	63815278	Name=SMEL4.1_10g013100.1	Note=Similar to GSTU17: Glutathione S-transferase U17 (Arabidopsis thaliana OX%3702)
10	63816766	63817991	Name=SMEL4.1_10g013110.1	Note=Similar to GSTU17: Glutathione S-transferase U17 (Arabidopsis thaliana OX%3702)
10	63826640	63827891	Name=SMEL4.1_10g013120.1	Note=Similar to GSTU17: Glutathione S-transferase U17 (Arabidopsis thaliana OX%3702)
10	63829285	63830583	Name=SMEL4.1_10g013130.1	Note=Similar to GSTU17: Glutathione S-transferase U17 (Arabidopsis thaliana OX%3702)
10	63831397	63833140	Name=SMEL4.1_10g013140.1	Note=Similar to GSTU17: Glutathione S-transferase U17 (Arabidopsis thaliana OX%3702)
10	63865416	63865904	Name=SMEL4.1_10g013150.1	Note=Protein of unknown function
10	63882882	63889114	Name=SMEL4.1_10g013160.1	Note=Similar to MICU: Calcium uptake protein,mitochondrial (Arabidopsis thaliana OX%3702)
10	63909195	63913543	Name=SMEL4.1_10g013170.1	Note=Similar to rpoC1: DNA-directed RNA polymerase subunit beta' (Nicotiana tabacum OX%4097)
10	63936615	63938490	Name=SMEL4.1_10g013180.1	Note=Similar to HMA4: Copper-transporting ATPase HMA4 (Oryza sativa subsp. japonica OX%39947)
10	63961842	63965627	Name=SMEL4.1_10g013190.1	Note=Similar to HIPL1: HIPL1 protein (Arabidopsis thaliana OX%3702)
10	63966877	63969135	Name=SMEL4.1_10g013200.1	Note=Similar to At1g05670: Pentatricopeptide repeat-containing protein At1g05670,mitochondrial (Arabidopsis thaliana OX%3702)
10	63978832	63980213	Name=SMEL4.1_10g013210.1	Note=Protein of unknown function
10	63983651	63985220	Name=SMEL4.1_10g013220.1	Note=Similar to At3g47200: UPF0481 protein At3g47200 (Arabidopsis thaliana OX%3702)
10	63985963	63990156	Name=SMEL4.1_10g013230.1	Note=Similar to GALT6: Hydroxyproline O-galactosyltransferase GALT6 (Arabidopsis thaliana OX%3702)
10	64058337	64060247	Name=SMEL4.1_10g013240.1	Note=Similar to FLS2: LRR receptor-like serine/threonine-protein kinase FLS2 (Oryza sativa subsp. japonica OX%39947)
10	64060562	64067539	Name=SMEL4.1_10g013250.1	Note=Protein of unknown function
10	64109840	64110807	Name=SMEL4.1_10g013260.1	Note=Similar to TRX2: Thioredoxin H2 (Arabidopsis thaliana OX%3702)
10	64131079	64132794	Name=SMEL4.1_10g013270.1	Note=Similar to TRX2: Thioredoxin H2 (Arabidopsis thaliana OX%3702)
10	64139990	64140886	Name=SMEL4.1_10g013280.1	Note=Similar to TRX2: Thioredoxin H2 (Arabidopsis thaliana OX%3702)
10	64141211	64144560	Name=SMEL4.1_10g013290.1	Note=Similar to ERDJ3B: DnaJ protein ERDJ3B (Arabidopsis thaliana OX%3702)
10	64289931	64291706	Name=SMEL4.1_10g013300.1	Note=Protein of unknown function
10	64414441	64415429	Name=SMEL4.1_10g013310.1	Note=Protein of unknown function
10	64513194	64515013	Name=SMEL4.1_10g013320.1	Note=Similar to TRX2: Thioredoxin H2 (Arabidopsis thaliana OX%3702)
10	64519774	64521877	Name=SMEL4.1_10g013330.1	Note=Similar to At1g47710: Serpin-ZX (Arabidopsis thaliana OX%3702)
10	64530851	64531036	Name=SMEL4.1_10g013340.1	Note=Protein of unknown function
10	64555586	64556543	Name=SMEL4.1_10g013350.1	Note=Similar to TRX2: Thioredoxin H2 (Arabidopsis thaliana OX%3702)
10	64607161	64608984	Name=SMEL4.1_10g013360.1	Note=Similar to TRX2: Thioredoxin H2 (Arabidopsis thaliana OX%3702)
10	64681610	64688226	Name=SMEL4.1_10g013370.1	Note=Protein of unknown function
10	64707366	64709735	Name=SMEL4.1_10g013380.1	Note=Similar to AMPD: Probable AMP deaminase (Oryza sativa subsp. japonica OX%39947)
10	64750593	64752995	Name=SMEL4.1_10g013390.1	Note=Similar to GLOX: Aldehyde oxidase GLOX (Vitis pseudoreticulata OX%231512)
10	64758968	64765300	Name=SMEL4.1_10g013400.1	Note=Similar to NPF4.6: Protein NRT1/ PTR FAMILY 4.6 (Arabidopsis thaliana OX%3702)
10	64785839	64796805	Name=SMEL4.1_10g013410.1	Note=Similar to NPF4.6: Protein NRT1/ PTR FAMILY 4.6 (Arabidopsis thaliana OX%3702)
10	64827071	64827283	Name=SMEL4.1_10g013420.1	Note=Protein of unknown function
10	64863959	64866643	Name=SMEL4.1_10g013430.1	Note=Similar to HAT5: Homeobox-leucine zipper protein HAT5 (Arabidopsis thaliana OX%3702)
10	64877818	64880319	Name=SMEL4.1_10g013440.1	Note=Protein of unknown function
10	64881635	64883744	Name=SMEL4.1_10g013450.1	Note=Similar to At1g27050: Uncharacterized protein At1g27050 (Arabidopsis thaliana OX%3702)
10	64885440	64892304	Name=SMEL4.1_10g013460.1	Note=Similar to STR8: Rhodanese-like domain-containing protein 8,chloroplastic (Arabidopsis thaliana OX%3702)
10	64901957	64905840	Name=SMEL4.1_10g013470.1	Note=Similar to STR8: Rhodanese-like domain-containing protein 8,chloroplastic (Arabidopsis thaliana OX%3702)
10	64920535	64920684	Name=SMEL4.1_10g013480.1	Note=Similar to LRK10: Rust resistance kinase Lr10 (Triticum aestivum OX%4565)
10	64924575	64924727	Name=SMEL4.1_10g013490.1	Note=Protein of unknown function
10	64925403	64943659	Name=SMEL4.1_10g013500.1	Note=Similar to COG7: Conserved oligomeric Golgi complex subunit 7 (Arabidopsis thaliana OX%3702)
10	64946301	64952180	Name=SMEL4.1_10g013510.1	Note=Similar to UVR8: Ultraviolet-B receptor UVR8 (Arabidopsis thaliana OX%3702)
10	64952593	64956686	Name=SMEL4.1_10g013520.1	Note=Similar to PTST2: Protein PTST homolog 2,chloroplastic (Arabidopsis thaliana OX%3702)
10	65003684	65006467	Name=SMEL4.1_10g013530.1	Note=Protein of unknown function
10	65016006	65023195	Name=SMEL4.1_10g013540.1	Note=Similar to NPF2.13: Protein NRT1/ PTR FAMILY 2.13 (Arabidopsis thaliana OX%3702)
10	65069665	65070759	Name=SMEL4.1_10g013550.1	Note=Similar to PER47: Peroxidase 47 (Arabidopsis thaliana OX%3702)
10	65086336	65111729	Name=SMEL4.1_10g013560.1	Note=Similar to AMPD: AMP deaminase (Arabidopsis thaliana OX%3702)
10	65145560	65146716	Name=SMEL4.1_10g013570.1	Note=Similar to SKIP11: F-box/kelch-repeat protein SKIP11 (Arabidopsis thaliana OX%3702)
10	65206667	65206979	Name=SMEL4.1_10g013580.1	Note=Protein of unknown function
10	65229627	65233983	Name=SMEL4.1_10g013590.1	Note=Similar to IQD31: Protein IQ-DOMAIN 31 (Arabidopsis thaliana OX%3702)
10	65306463	65320211	Name=SMEL4.1_10g013600.1	Note=Similar to AMY3: Alpha-amylase 3,chloroplastic (Arabidopsis thaliana OX%3702)
10	65332074	65336487	Name=SMEL4.1_10g013610.1	Note=Protein of unknown function
10	65337092	65343189	Name=SMEL4.1_10g013620.1	Note=Similar to PIX7: Probable serine/threonine-protein kinase PIX7 (Arabidopsis thaliana OX%3702)
10	65354397	65355530	Name=SMEL4.1_10g013630.1	Note=Protein of unknown function
10	65357235	65370031	Name=SMEL4.1_10g013640.1	Note=Protein of unknown function
10	65376613	65385762	Name=SMEL4.1_10g013650.1	Note=Similar to TLP1: Protein TWIN LOV 1 (Arabidopsis thaliana OX%3702)
10	65424838	65428712	Name=SMEL4.1_10g013660.1	Note=Similar to PBL3: Probable serine/threonine-protein kinase PBL3 (Arabidopsis thaliana OX%3702)
10	65444183	65449327	Name=SMEL4.1_10g013670.1	Note=Similar to UTR3: UDP-galactose/UDP-glucose transporter 3 (Arabidopsis thaliana OX%3702)
10	65450227	65455845	Name=SMEL4.1_10g013680.1	Note=Similar to MYB124: Transcription factor MYB124 (Arabidopsis thaliana OX%3702)
10	65508238	65509822	Name=SMEL4.1_10g013690.1	Note=Protein of unknown function
10	65602676	65618397	Name=SMEL4.1_10g013700.1	Note=Protein of unknown function
10	65606483	65606842	Name=SMEL4.1_10g013710.1	Note=Protein of unknown function
10	65619227	65623108	Name=SMEL4.1_10g013720.1	Note=Similar to ORC6: Origin of replication complex subunit 6 (Arabidopsis thaliana OX%3702)
10	65625250	65627348	Name=SMEL4.1_10g013730.1	Note=Similar to R1B-13: Putative late blight resistance protein homolog R1B-13 (Solanum demissum OX%50514)
10	65636855	65637337	Name=SMEL4.1_10g013740.1	Note=Similar to AATP1: AAA-ATPase ASD,mitochondrial (Arabidopsis thaliana OX%3702)
10	65736366	65737218	Name=SMEL4.1_10g013750.1	Note=Similar to PRAF1: PH,RCC1 and FYVE domains-containing protein 1 (Arabidopsis thaliana OX%3702)
10	65745021	65752900	Name=SMEL4.1_10g013760.1	Note=Similar to R1B-12: Putative late blight resistance protein homolog R1B-12 (Solanum demissum OX%50514)
10	65759160	65760094	Name=SMEL4.1_10g013770.1	Note=Protein of unknown function
10	65767661	65768050	Name=SMEL4.1_10g013780.1	Note=Protein of unknown function
10	65786151	65787200	Name=SMEL4.1_10g013790.1	Note=Similar to TCP15: Transcription factor TCP15 (Arabidopsis thaliana OX%3702)
10	65921757	65928078	Name=SMEL4.1_10g013800.1	Note=Similar to CPR1: F-box protein CPR1 (Arabidopsis thaliana OX%3702)
10	65946806	65948047	Name=SMEL4.1_10g013810.1	Note=Similar to PKS1: Protein PHYTOCHROME KINASE SUBSTRATE 1 (Arabidopsis thaliana OX%3702)
10	66242862	66244825	Name=SMEL4.1_10g013820.1	Note=Similar to HVA22A: HVA22-like protein a (Arabidopsis thaliana OX%3702)
10	66256276	66265660	Name=SMEL4.1_10g013830.1	Note=Similar to R1B-11: Putative late blight resistance protein homolog R1B-11 (Solanum demissum OX%50514)
10	66423978	66424115	Name=SMEL4.1_10g013840.1	Note=Protein of unknown function
10	66425096	66425233	Name=SMEL4.1_10g013850.1	Note=Protein of unknown function
10	66501619	66504028	Name=SMEL4.1_10g013860.1	Note=Similar to PKS1: Protein PHYTOCHROME KINASE SUBSTRATE 1 (Arabidopsis thaliana OX%3702)
10	66756333	66761922	Name=SMEL4.1_10g013870.1	Note=Similar to ndhK: NAD(P)H-quinone oxidoreductase subunit K,chloroplastic (Acorus calamus OX%4465)
10	66857510	66858091	Name=SMEL4.1_10g013880.1	Note=Similar to PXM16: Insulin-degrading enzyme-like 1,peroxisomal (Arabidopsis thaliana OX%3702)
10	66876250	66877050	Name=SMEL4.1_10g013890.1	Note=Protein of unknown function
10	66887264	66889165	Name=SMEL4.1_10g013900.1	Note=Similar to P58IPK: DnaJ protein P58IPK homolog (Arabidopsis thaliana OX%3702)
10	66891541	66892926	Name=SMEL4.1_10g013910.1	Note=Protein of unknown function
10	66917933	66918469	Name=SMEL4.1_10g013920.1	Note=Similar to EMB2261: Pentatricopeptide repeat-containing protein At3g49170,chloroplastic (Arabidopsis thaliana OX%3702)
10	66943727	66945251	Name=SMEL4.1_10g013930.1	Note=Similar to At3g28580: AAA-ATPase At3g28580 (Arabidopsis thaliana OX%3702)
10	66960605	66961970	Name=SMEL4.1_10g013940.1	Note=Protein of unknown function
10	66990184	66990273	Name=SMEL4.1_10g013950.1	Note=Protein of unknown function
10	67005696	67007474	Name=SMEL4.1_10g013960.1	Note=Protein of unknown function
10	67118315	67120435	Name=SMEL4.1_10g013970.1	Note=Similar to PKS1: Protein PHYTOCHROME KINASE SUBSTRATE 1 (Arabidopsis thaliana OX%3702)
10	67123015	67129644	Name=SMEL4.1_10g013980.1	Note=Similar to At1g26850: Probable methyltransferase PMT2 (Arabidopsis thaliana OX%3702)
10	67277165	67277575	Name=SMEL4.1_10g013990.1	Note=Similar to Os05g0583200: Zinc finger BED domain-containing protein RICESLEEPER 3 (Oryza sativa subsp. japonica OX%39947)
10	67363968	67364519	Name=SMEL4.1_10g014000.1	Note=Similar to Os01g0651100: Phospholipase A1-II 1 (Oryza sativa subsp. japonica OX%39947)
10	67374531	67374605	Name=SMEL4.1_10g014010.1	Note=Protein of unknown function
10	67375141	67376525	Name=SMEL4.1_10g014020.1	Note=Protein of unknown function
10	67378326	67379026	Name=SMEL4.1_10g014030.1	Note=Similar to DSEL: Phospholipase A1-IIgamma (Arabidopsis thaliana OX%3702)
