## Supplementary table 7 for "Stacking of anthocyanin related QTLs in the chromosome 10 and postulation of SmNac-like gene to be involve in anthocyanin biodhynthesis"

### Sheet: Enrichment analysis_GO
Category	GOID	Description	GeneRatio	BgRatio	pvalue	padj	geneID	geneName	Count	Up	Up_Gene_id	Down	Down_Gene_id
BP	GO:0009308	amine metabolic process	18660	34/6956	0.0254629	0.417486	SMEL4_1_10g025350_1/SMEL4_1_04g021800_1	SMEL4_1_10g025350_1/SMEL4_1_04g021800_1	2	0		2	SMEL4_1_10g025350_1/SMEL4_1_04g021800_1
BP	GO:0044262	cellular carbohydrate metabolic process	18688	92/6956	0.029534	0.417486	SMEL4_1_11g020420_1/SMEL4_1_01g019790_1/SMEL4_1_12g000470_1	SMEL4_1_11g020420_1/SMEL4_1_01g019790_1/SMEL4_1_12g000470_1	3	1	SMEL4_1_12g000470_1	2	SMEL4_1_11g020420_1/SMEL4_1_01g019790_1
BP	GO:0006073	cellular glucan metabolic process	18660	56/6956	0.063159	0.417486	SMEL4_1_11g020420_1/SMEL4_1_01g019790_1	SMEL4_1_11g020420_1/SMEL4_1_01g019790_1	2	0		2	SMEL4_1_11g020420_1/SMEL4_1_01g019790_1
BP	GO:0044042	glucan metabolic process	18660	56/6956	0.063159	0.417486	SMEL4_1_11g020420_1/SMEL4_1_01g019790_1	SMEL4_1_11g020420_1/SMEL4_1_01g019790_1	2	0		2	SMEL4_1_11g020420_1/SMEL4_1_01g019790_1
BP	GO:0044264	cellular polysaccharide metabolic process	18660	56/6956	0.063159	0.417486	SMEL4_1_11g020420_1/SMEL4_1_01g019790_1	SMEL4_1_11g020420_1/SMEL4_1_01g019790_1	2	0		2	SMEL4_1_11g020420_1/SMEL4_1_01g019790_1
BP	GO:0010035	response to inorganic substance	18629	1956-10-01	0.0709901	0.417486	SMEL4_1_02g005840_1	SMEL4_1_02g005840_1	1	0		1	SMEL4_1_02g005840_1
BP	GO:0006066	alcohol metabolic process	18629	1956-11-01	0.0778113	0.417486	SMEL4_1_12g000470_1	SMEL4_1_12g000470_1	1	1	SMEL4_1_12g000470_1	0
BP	GO:0019751	polyol metabolic process	18629	1956-11-01	0.0778113	0.417486	SMEL4_1_12g000470_1	SMEL4_1_12g000470_1	1	1	SMEL4_1_12g000470_1	0
BP	GO:0005976	polysaccharide metabolic process	18660	65/6956	0.0818681	0.417486	SMEL4_1_11g020420_1/SMEL4_1_01g019790_1	SMEL4_1_11g020420_1/SMEL4_1_01g019790_1	2	0		2	SMEL4_1_11g020420_1/SMEL4_1_01g019790_1
BP	GO:0009628	response to abiotic stimulus	18629	1956-12-01	0.0845833	0.417486	SMEL4_1_02g005840_1	SMEL4_1_02g005840_1	1	0		1	SMEL4_1_02g005840_1
BP	GO:1901615	organic hydroxy compound metabolic process	18629	13/6956	0.0913065	0.417486	SMEL4_1_12g000470_1	SMEL4_1_12g000470_1	1	1	SMEL4_1_12g000470_1	0
BP	GO:0044282	small molecule catabolic process	18629	14/6956	0.0979814	0.417486	SMEL4_1_12g000470_1	SMEL4_1_12g000470_1	1	1	SMEL4_1_12g000470_1	0
BP	GO:0015849	organic acid transport	18629	15/6956	0.104608	0.417486	SMEL4_1_12g004420_1	SMEL4_1_12g004420_1	1	0		1	SMEL4_1_12g004420_1
BP	GO:0046942	carboxylic acid transport	18629	15/6956	0.104608	0.417486	SMEL4_1_12g004420_1	SMEL4_1_12g004420_1	1	0		1	SMEL4_1_12g004420_1
BP	GO:0005975	carbohydrate metabolic process	18780	447/6956	0.106746	0.417486	SMEL4_1_12g008180_1/SMEL4_1_01g028080_1/SMEL4_1_11g020420_1/SMEL4_1_01g019790_1/SMEL4_1_07g002140_1/SMEL4_1_12g000470_1	SMEL4_1_12g008180_1/SMEL4_1_01g028080_1/SMEL4_1_11g020420_1/SMEL4_1_01g019790_1/SMEL4_1_07g002140_1/SMEL4_1_12g000470_1	6	1	SMEL4_1_12g000470_1	5	SMEL4_1_12g008180_1/SMEL4_1_01g028080_1/SMEL4_1_11g020420_1/SMEL4_1_01g019790_1/SMEL4_1_07g002140_1
BP	GO:0015711	organic anion transport	18629	17/6956	0.117719	0.417486	SMEL4_1_12g004420_1	SMEL4_1_12g004420_1	1	0		1	SMEL4_1_12g004420_1
BP	GO:0065008	regulation of biological quality	18688	164/6956	0.118288	0.417486	SMEL4_1_10g025350_1/SMEL4_1_01g025930_1/SMEL4_1_04g021800_1	SMEL4_1_10g025350_1/SMEL4_1_01g025930_1/SMEL4_1_04g021800_1	3	0		3	SMEL4_1_10g025350_1/SMEL4_1_01g025930_1/SMEL4_1_04g021800_1
BP	GO:0006633	fatty acid biosynthetic process	18629	30/6956	0.198466	0.661552	SMEL4_1_10g001760_1	SMEL4_1_10g001760_1	1	1	SMEL4_1_10g001760_1	0
BP	GO:0006631	fatty acid metabolic process	18629	42/6956	0.266544	0.775451	SMEL4_1_10g001760_1	SMEL4_1_10g001760_1	1	1	SMEL4_1_10g001760_1	0
BP	GO:0006952	defense response	18629	45/6956	0.282658	0.775451	SMEL4_1_11g019340_1	SMEL4_1_11g019340_1	1	1	SMEL4_1_11g019340_1	0
BP	GO:0016052	carbohydrate catabolic process	18629	47/6956	0.293207	0.775451	SMEL4_1_12g000470_1	SMEL4_1_12g000470_1	1	1	SMEL4_1_12g000470_1	0
BP	GO:0042221	response to chemical	18660	151/6956	0.304104	0.775451	SMEL4_1_03g017520_1/SMEL4_1_02g005840_1	SMEL4_1_03g017520_1/SMEL4_1_02g005840_1	2	1	SMEL4_1_03g017520_1	1	SMEL4_1_02g005840_1
BP	GO:0006855	drug transmembrane transport	18629	56/6956	0.338825	0.775451	SMEL4_1_03g017520_1	SMEL4_1_03g017520_1	1	1	SMEL4_1_03g017520_1	0
BP	GO:0015893	drug transport	18629	56/6956	0.338825	0.775451	SMEL4_1_03g017520_1	SMEL4_1_03g017520_1	1	1	SMEL4_1_03g017520_1	0
BP	GO:0042493	response to drug	18629	56/6956	0.338825	0.775451	SMEL4_1_03g017520_1	SMEL4_1_03g017520_1	1	1	SMEL4_1_03g017520_1	0
BP	GO:0006820	anion transport	18629	59/6956	0.35338	0.775451	SMEL4_1_12g004420_1	SMEL4_1_12g004420_1	1	0		1	SMEL4_1_12g004420_1
BP	GO:0044281	small molecule metabolic process	18719	410/6956	0.354048	0.775451	SMEL4_1_10g001760_1/SMEL4_1_07g005510_1/SMEL4_1_12g000470_1/SMEL4_1_01g029290_1	SMEL4_1_10g001760_1/SMEL4_1_07g005510_1/SMEL4_1_12g000470_1/SMEL4_1_01g029290_1	4	4	SMEL4_1_10g001760_1/SMEL4_1_07g005510_1/SMEL4_1_12g000470_1/SMEL4_1_01g029290_1	0
BP	GO:0007017	microtubule-based process	18629	71/6956	0.408523	0.775451	SMEL4_1_07g022680_1	SMEL4_1_07g022680_1	1	1	SMEL4_1_07g022680_1	0
BP	GO:0072330	monocarboxylic acid biosynthetic process	18629	73/6956	0.417254	0.775451	SMEL4_1_10g001760_1	SMEL4_1_10g001760_1	1	1	SMEL4_1_10g001760_1	0
BP	GO:0006508	proteolysis	18688	333/6956	0.444275	0.775451	SMEL4_1_02g010570_1/SMEL4_1_02g010400_1/SMEL4_1_04g018700_1	SMEL4_1_02g010570_1/SMEL4_1_02g010400_1/SMEL4_1_04g018700_1	3	0		3	SMEL4_1_02g010570_1/SMEL4_1_02g010400_1/SMEL4_1_04g018700_1
BP	GO:0006979	response to oxidative stress	18629	80/6956	0.446828	0.775451	SMEL4_1_10g002300_1	SMEL4_1_10g002300_1	1	1	SMEL4_1_10g002300_1	0
BP	GO:0032787	monocarboxylic acid metabolic process	18629	89/6956	0.482698	0.775451	SMEL4_1_10g001760_1	SMEL4_1_10g001760_1	1	1	SMEL4_1_10g001760_1	0
BP	GO:0009165	nucleotide biosynthetic process	18629	95/6956	0.505333	0.775451	SMEL4_1_01g029290_1	SMEL4_1_01g029290_1	1	1	SMEL4_1_01g029290_1	0
BP	GO:1901293	nucleoside phosphate biosynthetic process	18629	95/6956	0.505333	0.775451	SMEL4_1_01g029290_1	SMEL4_1_01g029290_1	1	1	SMEL4_1_01g029290_1	0
BP	GO:0006950	response to stress	18660	237/6956	0.523068	0.775451	SMEL4_1_11g019340_1/SMEL4_1_10g002300_1	SMEL4_1_11g019340_1/SMEL4_1_10g002300_1	2	2	SMEL4_1_11g019340_1/SMEL4_1_10g002300_1	0
BP	GO:0019752	carboxylic acid metabolic process	18660	250/6956	0.552242	0.775451	SMEL4_1_10g001760_1/SMEL4_1_07g005510_1	SMEL4_1_10g001760_1/SMEL4_1_07g005510_1	2	2	SMEL4_1_10g001760_1/SMEL4_1_07g005510_1	0
BP	GO:0043436	oxoacid metabolic process	18660	252/6956	0.556622	0.775451	SMEL4_1_10g001760_1/SMEL4_1_07g005510_1	SMEL4_1_10g001760_1/SMEL4_1_07g005510_1	2	2	SMEL4_1_10g001760_1/SMEL4_1_07g005510_1	0
BP	GO:0006082	organic acid metabolic process	18660	253/6956	0.558801	0.775451	SMEL4_1_10g001760_1/SMEL4_1_07g005510_1	SMEL4_1_10g001760_1/SMEL4_1_07g005510_1	2	2	SMEL4_1_10g001760_1/SMEL4_1_07g005510_1	0
BP	GO:0045454	cell redox homeostasis	18629	112/6956	0.564325	0.775451	SMEL4_1_01g025930_1	SMEL4_1_01g025930_1	1	0		1	SMEL4_1_01g025930_1
BP	GO:0019725	cellular homeostasis	18629	114/6956	0.570794	0.775451	SMEL4_1_01g025930_1	SMEL4_1_01g025930_1	1	0		1	SMEL4_1_01g025930_1
BP	GO:0034220	ion transmembrane transport	18629	116/6956	0.577169	0.775451	SMEL4_1_12g004420_1	SMEL4_1_12g004420_1	1	0		1	SMEL4_1_12g004420_1
BP	GO:0008610	lipid biosynthetic process	18629	122/6956	0.595743	0.775451	SMEL4_1_10g001760_1	SMEL4_1_10g001760_1	1	1	SMEL4_1_10g001760_1	0
BP	GO:0016053	organic acid biosynthetic process	18629	123/6956	0.59876	0.775451	SMEL4_1_10g001760_1	SMEL4_1_10g001760_1	1	1	SMEL4_1_10g001760_1	0
BP	GO:0046394	carboxylic acid biosynthetic process	18629	123/6956	0.59876	0.775451	SMEL4_1_10g001760_1	SMEL4_1_10g001760_1	1	1	SMEL4_1_10g001760_1	0
BP	GO:0009117	nucleotide metabolic process	18629	127/6956	0.610608	0.775451	SMEL4_1_01g029290_1	SMEL4_1_01g029290_1	1	1	SMEL4_1_01g029290_1	0
BP	GO:0030001	metal ion transport	18629	127/6956	0.610608	0.775451	SMEL4_1_02g003070_1	SMEL4_1_02g003070_1	1	0		1	SMEL4_1_02g003070_1
BP	GO:0006753	nucleoside phosphate metabolic process	18629	129/6956	0.616403	0.775451	SMEL4_1_01g029290_1	SMEL4_1_01g029290_1	1	1	SMEL4_1_01g029290_1	0
BP	GO:0042592	homeostatic process	18629	131/6956	0.622113	0.775451	SMEL4_1_01g025930_1	SMEL4_1_01g025930_1	1	0		1	SMEL4_1_01g025930_1
BP	GO:0090407	organophosphate biosynthetic process	18629	135/6956	0.633285	0.775451	SMEL4_1_01g029290_1	SMEL4_1_01g029290_1	1	1	SMEL4_1_01g029290_1	0
BP	GO:0044255	cellular lipid metabolic process	18629	141/6956	0.649437	0.776002	SMEL4_1_10g001760_1	SMEL4_1_10g001760_1	1	1	SMEL4_1_10g001760_1	0
BP	GO:0055086	nucleobase-containing small molecule metabolic process	18629	149/6956	0.669894	0.776002	SMEL4_1_01g029290_1	SMEL4_1_01g029290_1	1	1	SMEL4_1_01g029290_1	0
BP	GO:0044283	small molecule biosynthetic process	18629	153/6956	0.679678	0.776002	SMEL4_1_10g001760_1	SMEL4_1_10g001760_1	1	1	SMEL4_1_10g001760_1	0
BP	GO:0044248	cellular catabolic process	18629	158/6956	0.69151	0.776002	SMEL4_1_12g000470_1	SMEL4_1_12g000470_1	1	1	SMEL4_1_12g000470_1	0
BP	GO:0071702	organic substance transport	18629	161/6956	0.698402	0.776002	SMEL4_1_12g004420_1	SMEL4_1_12g004420_1	1	0		1	SMEL4_1_12g004420_1
BP	GO:1901575	organic substance catabolic process	18629	175/6956	0.72862	0.779624	SMEL4_1_12g000470_1	SMEL4_1_12g000470_1	1	1	SMEL4_1_12g000470_1	0
BP	GO:0006811	ion transport	18660	351/6956	0.736526	0.779624	SMEL4_1_12g004420_1/SMEL4_1_02g003070_1	SMEL4_1_12g004420_1/SMEL4_1_02g003070_1	2	0		2	SMEL4_1_12g004420_1/SMEL4_1_02g003070_1
BP	GO:0009056	catabolic process	18629	181/6956	0.740642	0.779624	SMEL4_1_12g000470_1	SMEL4_1_12g000470_1	1	1	SMEL4_1_12g000470_1	0
BP	GO:0019637	organophosphate metabolic process	18629	200/6956	0.775371	0.802108	SMEL4_1_01g029290_1	SMEL4_1_01g029290_1	1	1	SMEL4_1_01g029290_1	0
BP	GO:0006812	cation transport	18629	256/6956	0.853303	0.867766	SMEL4_1_02g003070_1	SMEL4_1_02g003070_1	1	0		1	SMEL4_1_02g003070_1
BP	GO:0006629	lipid metabolic process	18629	303/6956	0.897691	0.897691	SMEL4_1_10g001760_1	SMEL4_1_10g001760_1	1	1	SMEL4_1_10g001760_1	0
CC	GO:0005618	cell wall	45628	22/2533	0.0045101	0.0345774	SMEL4_1_11g020420_1/SMEL4_1_01g019790_1	SMEL4_1_11g020420_1/SMEL4_1_01g019790_1	2	0		2	SMEL4_1_11g020420_1/SMEL4_1_01g019790_1
CC	GO:0030312	external encapsulating structure	45628	22/2533	0.0045101	0.0345774	SMEL4_1_11g020420_1/SMEL4_1_01g019790_1	SMEL4_1_11g020420_1/SMEL4_1_01g019790_1	2	0		2	SMEL4_1_11g020420_1/SMEL4_1_01g019790_1
CC	GO:0048046	apoplast	45628	22/2533	0.0045101	0.0345774	SMEL4_1_11g020420_1/SMEL4_1_01g019790_1	SMEL4_1_11g020420_1/SMEL4_1_01g019790_1	2	0		2	SMEL4_1_11g020420_1/SMEL4_1_01g019790_1
CC	GO:0005576	extracellular region	45628	28/2533	0.00726439	0.0417703	SMEL4_1_11g020420_1/SMEL4_1_01g019790_1	SMEL4_1_11g020420_1/SMEL4_1_01g019790_1	2	0		2	SMEL4_1_11g020420_1/SMEL4_1_01g019790_1
CC	GO:0071944	cell periphery	45628	71/2533	0.0426467	0.17809	SMEL4_1_11g020420_1/SMEL4_1_01g019790_1	SMEL4_1_11g020420_1/SMEL4_1_01g019790_1	2	0		2	SMEL4_1_11g020420_1/SMEL4_1_01g019790_1
CC	GO:0015630	microtubule cytoskeleton	45627	1933-10-01	0.0464582	0.17809	SMEL4_1_07g022680_1	SMEL4_1_07g022680_1	1	1	SMEL4_1_07g022680_1	0
CC	GO:0005743	mitochondrial inner membrane	45627	19/2533	0.0865701	0.248889	SMEL4_1_12g004420_1	SMEL4_1_12g004420_1	1	0		1	SMEL4_1_12g004420_1
CC	GO:0019866	organelle inner membrane	45627	19/2533	0.0865701	0.248889	SMEL4_1_12g004420_1	SMEL4_1_12g004420_1	1	0		1	SMEL4_1_12g004420_1
CC	GO:0031966	mitochondrial membrane	45627	30/2533	0.133493	0.279644	SMEL4_1_12g004420_1	SMEL4_1_12g004420_1	1	0		1	SMEL4_1_12g004420_1
CC	GO:0005740	mitochondrial envelope	45627	31/2533	0.137648	0.279644	SMEL4_1_12g004420_1	SMEL4_1_12g004420_1	1	0		1	SMEL4_1_12g004420_1
CC	GO:0044430	cytoskeletal part	45627	32/2533	0.141784	0.279644	SMEL4_1_07g022680_1	SMEL4_1_07g022680_1	1	1	SMEL4_1_07g022680_1	0
CC	GO:0005856	cytoskeleton	45627	33/2533	0.145901	0.279644	SMEL4_1_07g022680_1	SMEL4_1_07g022680_1	1	1	SMEL4_1_07g022680_1	0
CC	GO:0031967	organelle envelope	45627	41/2533	0.178198	0.29136	SMEL4_1_12g004420_1	SMEL4_1_12g004420_1	1	0		1	SMEL4_1_12g004420_1
CC	GO:0031975	envelope	45627	41/2533	0.178198	0.29136	SMEL4_1_12g004420_1	SMEL4_1_12g004420_1	1	0		1	SMEL4_1_12g004420_1
CC	GO:0044429	mitochondrial part	45627	44/2533	0.190017	0.29136	SMEL4_1_12g004420_1	SMEL4_1_12g004420_1	1	0		1	SMEL4_1_12g004420_1
CC	GO:0005739	mitochondrion	45627	54/2533	0.228299	0.328181	SMEL4_1_12g004420_1	SMEL4_1_12g004420_1	1	0		1	SMEL4_1_12g004420_1
CC	GO:0031090	organelle membrane	45627	69/2533	0.282622	0.38237	SMEL4_1_12g004420_1	SMEL4_1_12g004420_1	1	0		1	SMEL4_1_12g004420_1
CC	GO:0044422	organelle part	45628	323/2533	0.464516	0.548852	SMEL4_1_12g004420_1/SMEL4_1_07g022680_1	SMEL4_1_12g004420_1/SMEL4_1_07g022680_1	2	1	SMEL4_1_07g022680_1	1	SMEL4_1_12g004420_1
CC	GO:0044446	intracellular organelle part	45628	323/2533	0.464516	0.548852	SMEL4_1_12g004420_1/SMEL4_1_07g022680_1	SMEL4_1_12g004420_1/SMEL4_1_07g022680_1	2	1	SMEL4_1_07g022680_1	1	SMEL4_1_12g004420_1
CC	GO:1902494	catalytic complex	45627	133/2533	0.477263	0.548852	SMEL4_1_07g022680_1	SMEL4_1_07g022680_1	1	1	SMEL4_1_07g022680_1	0
CC	GO:0043228	non-membrane-bounded organelle	45627	412/2533	0.881788	0.92187	SMEL4_1_07g022680_1	SMEL4_1_07g022680_1	1	1	SMEL4_1_07g022680_1	0
CC	GO:0043232	intracellular non-membrane-bounded organelle	45627	412/2533	0.881788	0.92187	SMEL4_1_07g022680_1	SMEL4_1_07g022680_1	1	1	SMEL4_1_07g022680_1	0
CC	GO:0044444	cytoplasmic part	45627	496/2533	0.927305	0.927305	SMEL4_1_12g004420_1	SMEL4_1_12g004420_1	1	0		1	SMEL4_1_12g004420_1
MF	GO:0050662	coenzyme binding	36373	293/11231	0.00428701	0.239357	SMEL4_1_04g002540_1/SMEL4_1_02g014490_1/SMEL4_1_07g005510_1/SMEL4_1_02g022330_1/SMEL4_1_10g025350_1/SMEL4_1_06g021010_1/SMEL4_1_07g013370_1/SMEL4_1_04g021800_1	SMEL4_1_04g002540_1/SMEL4_1_02g014490_1/SMEL4_1_07g005510_1/SMEL4_1_02g022330_1/SMEL4_1_10g025350_1/SMEL4_1_06g021010_1/SMEL4_1_07g013370_1/SMEL4_1_04g021800_1	8	3	SMEL4_1_02g014490_1/SMEL4_1_07g005510_1/SMEL4_1_02g022330_1	5	SMEL4_1_04g002540_1/SMEL4_1_10g025350_1/SMEL4_1_06g021010_1/SMEL4_1_07g013370_1/SMEL4_1_04g021800_1
MF	GO:0016645	oxidoreductase activity, acting on the CH-NH group of donors	36192	13/11231	0.00563194	0.239357	SMEL4_1_10g025350_1/SMEL4_1_04g021800_1	SMEL4_1_10g025350_1/SMEL4_1_04g021800_1	2	0		2	SMEL4_1_10g025350_1/SMEL4_1_04g021800_1
MF	GO:0016762	xyloglucan:xyloglucosyl transferase activity	36192	22/11231	0.0158426	0.264959	SMEL4_1_11g020420_1/SMEL4_1_01g019790_1	SMEL4_1_11g020420_1/SMEL4_1_01g019790_1	2	0		2	SMEL4_1_11g020420_1/SMEL4_1_01g019790_1
MF	GO:0016835	carbon-oxygen lyase activity	36220	64/11231	0.0187822	0.264959	SMEL4_1_03g011480_1/SMEL4_1_01g008350_1/SMEL4_1_07g016750_1	SMEL4_1_03g011480_1/SMEL4_1_01g008350_1/SMEL4_1_07g016750_1	3	0		3	SMEL4_1_03g011480_1/SMEL4_1_01g008350_1/SMEL4_1_07g016750_1
MF	GO:0016758	transferase activity, transferring hexosyl groups	36342	320/11231	0.0228187	0.264959	SMEL4_1_10g022790_1/SMEL4_1_10g020510_1/SMEL4_1_05g022670_1/SMEL4_1_05g016010_1/SMEL4_1_11g020420_1/SMEL4_1_01g019790_1/SMEL4_1_08g005860_1	SMEL4_1_10g022790_1/SMEL4_1_10g020510_1/SMEL4_1_05g022670_1/SMEL4_1_05g016010_1/SMEL4_1_11g020420_1/SMEL4_1_01g019790_1/SMEL4_1_08g005860_1	7	4	SMEL4_1_10g022790_1/SMEL4_1_10g020510_1/SMEL4_1_05g022670_1/SMEL4_1_05g016010_1	3	SMEL4_1_11g020420_1/SMEL4_1_01g019790_1/SMEL4_1_08g005860_1
MF	GO:0030170	pyridoxal phosphate binding	36220	75/11231	0.0284118	0.264959	SMEL4_1_04g002540_1/SMEL4_1_07g005510_1/SMEL4_1_07g013370_1	SMEL4_1_04g002540_1/SMEL4_1_07g005510_1/SMEL4_1_07g013370_1	3	1	SMEL4_1_07g005510_1	2	SMEL4_1_04g002540_1/SMEL4_1_07g013370_1
MF	GO:0070279	vitamin B6 binding	36220	75/11231	0.0284118	0.264959	SMEL4_1_04g002540_1/SMEL4_1_07g005510_1/SMEL4_1_07g013370_1	SMEL4_1_04g002540_1/SMEL4_1_07g005510_1/SMEL4_1_07g013370_1	3	1	SMEL4_1_07g005510_1	2	SMEL4_1_04g002540_1/SMEL4_1_07g013370_1
MF	GO:0010333	terpene synthase activity	36192	33/11231	0.0340189	0.264959	SMEL4_1_01g008350_1/SMEL4_1_07g016750_1	SMEL4_1_01g008350_1/SMEL4_1_07g016750_1	2	0		2	SMEL4_1_01g008350_1/SMEL4_1_07g016750_1
MF	GO:0019842	vitamin binding	36220	85/11231	0.0390438	0.264959	SMEL4_1_04g002540_1/SMEL4_1_07g005510_1/SMEL4_1_07g013370_1	SMEL4_1_04g002540_1/SMEL4_1_07g005510_1/SMEL4_1_07g013370_1	3	1	SMEL4_1_07g005510_1	2	SMEL4_1_04g002540_1/SMEL4_1_07g013370_1
MF	GO:0016838	carbon-oxygen lyase activity, acting on phosphates	36192	38/11231	0.0440332	0.264959	SMEL4_1_01g008350_1/SMEL4_1_07g016750_1	SMEL4_1_01g008350_1/SMEL4_1_07g016750_1	2	0		2	SMEL4_1_01g008350_1/SMEL4_1_07g016750_1
MF	GO:0016829	lyase activity	36251	159/11231	0.051817	0.264959	SMEL4_1_03g011480_1/SMEL4_1_07g005510_1/SMEL4_1_01g008350_1/SMEL4_1_07g016750_1	SMEL4_1_03g011480_1/SMEL4_1_07g005510_1/SMEL4_1_01g008350_1/SMEL4_1_07g016750_1	4	1	SMEL4_1_07g005510_1	3	SMEL4_1_03g011480_1/SMEL4_1_01g008350_1/SMEL4_1_07g016750_1
MF	GO:0005506	iron ion binding	36312	305/11231	0.0524847	0.264959	SMEL4_1_12g016460_1/SMEL4_1_06g016880_1/SMEL4_1_09g024560_1/SMEL4_1_11g010110_1/SMEL4_1_12g000470_1/SMEL4_1_06g016870_1	SMEL4_1_12g016460_1/SMEL4_1_06g016880_1/SMEL4_1_09g024560_1/SMEL4_1_11g010110_1/SMEL4_1_12g000470_1/SMEL4_1_06g016870_1	6	3	SMEL4_1_12g016460_1/SMEL4_1_11g010110_1/SMEL4_1_12g000470_1	3	SMEL4_1_06g016880_1/SMEL4_1_09g024560_1/SMEL4_1_06g016870_1
MF	GO:0016701	oxidoreductase activity, acting on single donors with incorporation of molecular oxygen	36192	42/11231	0.0527291	0.264959	SMEL4_1_12g000470_1/SMEL4_1_01g011490_1	SMEL4_1_12g000470_1/SMEL4_1_01g011490_1	2	1	SMEL4_1_12g000470_1	1	SMEL4_1_01g011490_1
MF	GO:0050660	flavin adenine dinucleotide binding	36220	98/11231	0.0554604	0.264959	SMEL4_1_02g014490_1/SMEL4_1_10g025350_1/SMEL4_1_04g021800_1	SMEL4_1_02g014490_1/SMEL4_1_10g025350_1/SMEL4_1_04g021800_1	3	1	SMEL4_1_02g014490_1	2	SMEL4_1_10g025350_1/SMEL4_1_04g021800_1
MF	GO:0004866	endopeptidase inhibitor activity	36192	44/11231	0.0572875	0.264959	SMEL4_1_05g017060_1/SMEL4_1_03g021630_1	SMEL4_1_05g017060_1/SMEL4_1_03g021630_1	2	0		2	SMEL4_1_05g017060_1/SMEL4_1_03g021630_1
MF	GO:0030414	peptidase inhibitor activity	36192	44/11231	0.0572875	0.264959	SMEL4_1_05g017060_1/SMEL4_1_03g021630_1	SMEL4_1_05g017060_1/SMEL4_1_03g021630_1	2	0		2	SMEL4_1_05g017060_1/SMEL4_1_03g021630_1
MF	GO:0061134	peptidase regulator activity	36192	44/11231	0.0572875	0.264959	SMEL4_1_05g017060_1/SMEL4_1_03g021630_1	SMEL4_1_05g017060_1/SMEL4_1_03g021630_1	2	0		2	SMEL4_1_05g017060_1/SMEL4_1_03g021630_1
MF	GO:0061135	endopeptidase regulator activity	36192	44/11231	0.0572875	0.264959	SMEL4_1_05g017060_1/SMEL4_1_03g021630_1	SMEL4_1_05g017060_1/SMEL4_1_03g021630_1	2	0		2	SMEL4_1_05g017060_1/SMEL4_1_03g021630_1
MF	GO:0043565	sequence-specific DNA binding	36251	168/11231	0.0610286	0.264959	SMEL4_1_10g021170_1/SMEL4_1_04g016760_1/SMEL4_1_01g014600_1/SMEL4_1_07g021340_1	SMEL4_1_10g021170_1/SMEL4_1_04g016760_1/SMEL4_1_01g014600_1/SMEL4_1_07g021340_1	4	2	SMEL4_1_10g021170_1/SMEL4_1_04g016760_1	2	SMEL4_1_01g014600_1/SMEL4_1_07g021340_1
MF	GO:0016757	transferase activity, transferring glycosyl groups	36342	400/11231	0.0629387	0.264959	SMEL4_1_10g022790_1/SMEL4_1_10g020510_1/SMEL4_1_05g022670_1/SMEL4_1_05g016010_1/SMEL4_1_11g020420_1/SMEL4_1_01g019790_1/SMEL4_1_08g005860_1	SMEL4_1_10g022790_1/SMEL4_1_10g020510_1/SMEL4_1_05g022670_1/SMEL4_1_05g016010_1/SMEL4_1_11g020420_1/SMEL4_1_01g019790_1/SMEL4_1_08g005860_1	7	4	SMEL4_1_10g022790_1/SMEL4_1_10g020510_1/SMEL4_1_05g022670_1/SMEL4_1_05g016010_1	3	SMEL4_1_11g020420_1/SMEL4_1_01g019790_1/SMEL4_1_08g005860_1
MF	GO:0004857	enzyme inhibitor activity	36220	105/11231	0.0654604	0.264959	SMEL4_1_05g017060_1/SMEL4_1_03g015370_1/SMEL4_1_03g021630_1	SMEL4_1_05g017060_1/SMEL4_1_03g015370_1/SMEL4_1_03g021630_1	3	0		3	SMEL4_1_05g017060_1/SMEL4_1_03g015370_1/SMEL4_1_03g021630_1
MF	GO:0008483	transaminase activity	36161	10/11231	0.0847658	0.313265	SMEL4_1_07g013370_1	SMEL4_1_07g013370_1	1	0		1	SMEL4_1_07g013370_1
MF	GO:0016769	transferase activity, transferring nitrogenous groups	36161	10/11231	0.0847658	0.313265	SMEL4_1_07g013370_1	SMEL4_1_07g013370_1	1	0		1	SMEL4_1_07g013370_1
MF	GO:0016682	oxidoreductase activity, acting on diphenols and related substances as donors, oxygen as acceptor	36161	11/11231	0.0928407	0.328811	SMEL4_1_08g017350_1	SMEL4_1_08g017350_1	1	1	SMEL4_1_08g017350_1	0
MF	GO:0020037	heme binding	36312	366/11231	0.104084	0.345292	SMEL4_1_12g016460_1/SMEL4_1_10g002300_1/SMEL4_1_06g016880_1/SMEL4_1_09g024560_1/SMEL4_1_11g010110_1/SMEL4_1_06g016870_1	SMEL4_1_12g016460_1/SMEL4_1_10g002300_1/SMEL4_1_06g016880_1/SMEL4_1_09g024560_1/SMEL4_1_11g010110_1/SMEL4_1_06g016870_1	6	3	SMEL4_1_12g016460_1/SMEL4_1_10g002300_1/SMEL4_1_11g010110_1	3	SMEL4_1_06g016880_1/SMEL4_1_09g024560_1/SMEL4_1_06g016870_1
MF	GO:0016679	oxidoreductase activity, acting on diphenols and related substances as donors	36161	13/11231	0.108779	0.345292	SMEL4_1_08g017350_1	SMEL4_1_08g017350_1	1	1	SMEL4_1_08g017350_1	0
MF	GO:0016747	transferase activity, transferring acyl groups other than amino-acyl groups	36220	133/11231	0.112731	0.345292	SMEL4_1_10g001760_1/SMEL4_1_05g018170_1/SMEL4_1_12g015780_1	SMEL4_1_10g001760_1/SMEL4_1_05g018170_1/SMEL4_1_12g015780_1	3	3	SMEL4_1_10g001760_1/SMEL4_1_05g018170_1/SMEL4_1_12g015780_1	0
MF	GO:0016705	oxidoreductase activity, acting on paired donors, with incorporation or reduction of molecular oxygen	36281	293/11231	0.116613	0.345292	SMEL4_1_12g016460_1/SMEL4_1_06g016880_1/SMEL4_1_09g024560_1/SMEL4_1_11g010110_1/SMEL4_1_06g016870_1	SMEL4_1_12g016460_1/SMEL4_1_06g016880_1/SMEL4_1_09g024560_1/SMEL4_1_11g010110_1/SMEL4_1_06g016870_1	5	2	SMEL4_1_12g016460_1/SMEL4_1_11g010110_1	3	SMEL4_1_06g016880_1/SMEL4_1_09g024560_1/SMEL4_1_06g016870_1
MF	GO:0046527	glucosyltransferase activity	36192	67/11231	0.117806	0.345292	SMEL4_1_11g020420_1/SMEL4_1_01g019790_1	SMEL4_1_11g020420_1/SMEL4_1_01g019790_1	2	0		2	SMEL4_1_11g020420_1/SMEL4_1_01g019790_1
MF	GO:0046906	tetrapyrrole binding	36312	384/11231	0.12309	0.348756	SMEL4_1_12g016460_1/SMEL4_1_10g002300_1/SMEL4_1_06g016880_1/SMEL4_1_09g024560_1/SMEL4_1_11g010110_1/SMEL4_1_06g016870_1	SMEL4_1_12g016460_1/SMEL4_1_10g002300_1/SMEL4_1_06g016880_1/SMEL4_1_09g024560_1/SMEL4_1_11g010110_1/SMEL4_1_06g016870_1	6	3	SMEL4_1_12g016460_1/SMEL4_1_10g002300_1/SMEL4_1_11g010110_1	3	SMEL4_1_06g016880_1/SMEL4_1_09g024560_1/SMEL4_1_06g016870_1
MF	GO:0008234	cysteine-type peptidase activity	36192	75/11231	0.141491	0.387958	SMEL4_1_02g010570_1/SMEL4_1_02g010400_1	SMEL4_1_02g010570_1/SMEL4_1_02g010400_1	2	0		2	SMEL4_1_02g010570_1/SMEL4_1_02g010400_1
MF	GO:0000287	magnesium ion binding	36192	81/11231	0.159864	0.410405	SMEL4_1_01g008350_1/SMEL4_1_07g016750_1	SMEL4_1_01g008350_1/SMEL4_1_07g016750_1	2	0		2	SMEL4_1_01g008350_1/SMEL4_1_07g016750_1
MF	GO:0016836	hydro-lyase activity	36161	20/11231	0.162413	0.410405	SMEL4_1_03g011480_1	SMEL4_1_03g011480_1	1	0		1	SMEL4_1_03g011480_1
MF	GO:0016879	ligase activity, forming carbon-nitrogen bonds	36161	21/11231	0.169809	0.410405	SMEL4_1_01g029290_1	SMEL4_1_01g029290_1	1	1	SMEL4_1_01g029290_1	0
MF	GO:0016903	oxidoreductase activity, acting on the aldehyde or oxo group of donors	36161	21/11231	0.169809	0.410405	SMEL4_1_04g012320_1	SMEL4_1_04g012320_1	1	0		1	SMEL4_1_04g012320_1
MF	GO:0030234	enzyme regulator activity	36220	163/11231	0.173818	0.410405	SMEL4_1_05g017060_1/SMEL4_1_03g015370_1/SMEL4_1_03g021630_1	SMEL4_1_05g017060_1/SMEL4_1_03g015370_1/SMEL4_1_03g021630_1	3	0		3	SMEL4_1_05g017060_1/SMEL4_1_03g015370_1/SMEL4_1_03g021630_1
MF	GO:0008171	O-methyltransferase activity	36161	24/11231	0.191613	0.440192	SMEL4_1_09g021180_1	SMEL4_1_09g021180_1	1	1	SMEL4_1_09g021180_1	0
MF	GO:0016746	transferase activity, transferring acyl groups	36220	175/11231	0.200459	0.444378	SMEL4_1_10g001760_1/SMEL4_1_05g018170_1/SMEL4_1_12g015780_1	SMEL4_1_10g001760_1/SMEL4_1_05g018170_1/SMEL4_1_12g015780_1	3	3	SMEL4_1_10g001760_1/SMEL4_1_05g018170_1/SMEL4_1_12g015780_1	0
MF	GO:0004553	hydrolase activity, hydrolyzing O-glycosyl compounds	36251	264/11231	0.203891	0.444378	SMEL4_1_12g008180_1/SMEL4_1_01g028080_1/SMEL4_1_11g020420_1/SMEL4_1_01g019790_1	SMEL4_1_12g008180_1/SMEL4_1_01g028080_1/SMEL4_1_11g020420_1/SMEL4_1_01g019790_1	4	0		4	SMEL4_1_12g008180_1/SMEL4_1_01g028080_1/SMEL4_1_11g020420_1/SMEL4_1_01g019790_1
MF	GO:0003700	DNA binding transcription factor activity	36281	369/11231	0.225911	0.468755	SMEL4_1_10g021170_1/SMEL4_1_04g016760_1/SMEL4_1_01g014600_1/SMEL4_1_11g017900_1/SMEL4_1_07g021340_1	SMEL4_1_10g021170_1/SMEL4_1_04g016760_1/SMEL4_1_01g014600_1/SMEL4_1_11g017900_1/SMEL4_1_07g021340_1	5	2	SMEL4_1_10g021170_1/SMEL4_1_04g016760_1	3	SMEL4_1_01g014600_1/SMEL4_1_11g017900_1/SMEL4_1_07g021340_1
MF	GO:0098772	molecular function regulator	36220	189/11231	0.232666	0.468755	SMEL4_1_05g017060_1/SMEL4_1_03g015370_1/SMEL4_1_03g021630_1	SMEL4_1_05g017060_1/SMEL4_1_03g015370_1/SMEL4_1_03g021630_1	3	0		3	SMEL4_1_05g017060_1/SMEL4_1_03g015370_1/SMEL4_1_03g021630_1
MF	GO:0016798	hydrolase activity, acting on glycosyl bonds	36251	280/11231	0.233663	0.468755	SMEL4_1_12g008180_1/SMEL4_1_01g028080_1/SMEL4_1_11g020420_1/SMEL4_1_01g019790_1	SMEL4_1_12g008180_1/SMEL4_1_01g028080_1/SMEL4_1_11g020420_1/SMEL4_1_01g019790_1	4	0		4	SMEL4_1_12g008180_1/SMEL4_1_01g028080_1/SMEL4_1_11g020420_1/SMEL4_1_01g019790_1
MF	GO:0030246	carbohydrate binding	36192	107/11231	0.24314	0.468755	SMEL4_1_03g032900_1/SMEL4_1_01g014040_1	SMEL4_1_03g032900_1/SMEL4_1_01g014040_1	2	0		2	SMEL4_1_03g032900_1/SMEL4_1_01g014040_1
MF	GO:0016853	isomerase activity	36192	110/11231	0.252947	0.468755	SMEL4_1_10g016630_1/SMEL4_1_05g001480_1	SMEL4_1_10g016630_1/SMEL4_1_05g001480_1	2	2	SMEL4_1_10g016630_1/SMEL4_1_05g001480_1	0
MF	GO:0016702	oxidoreductase activity, acting on single donors with incorporation of molecular oxygen, incorporation of two atoms of oxygen	36161	33/11231	0.253679	0.468755	SMEL4_1_01g011490_1	SMEL4_1_01g011490_1	1	0		1	SMEL4_1_01g011490_1
MF	GO:0051213	dioxygenase activity	36161	33/11231	0.253679	0.468755	SMEL4_1_01g011490_1	SMEL4_1_01g011490_1	1	0		1	SMEL4_1_01g011490_1
MF	GO:0045735	nutrient reservoir activity	36161	35/11231	0.266818	0.475536	SMEL4_1_01g000510_1	SMEL4_1_01g000510_1	1	0		1	SMEL4_1_01g000510_1
MF	GO:0140110	transcription regulator activity	36281	399/11231	0.275661	0.475536	SMEL4_1_10g021170_1/SMEL4_1_04g016760_1/SMEL4_1_01g014600_1/SMEL4_1_11g017900_1/SMEL4_1_07g021340_1	SMEL4_1_10g021170_1/SMEL4_1_04g016760_1/SMEL4_1_01g014600_1/SMEL4_1_11g017900_1/SMEL4_1_07g021340_1	5	2	SMEL4_1_10g021170_1/SMEL4_1_04g016760_1	3	SMEL4_1_01g014600_1/SMEL4_1_11g017900_1/SMEL4_1_07g021340_1
MF	GO:0001871	pattern binding	36161	37/11231	0.279727	0.475536	SMEL4_1_01g014040_1	SMEL4_1_01g014040_1	1	0		1	SMEL4_1_01g014040_1
MF	GO:0030247	polysaccharide binding	36161	37/11231	0.279727	0.475536	SMEL4_1_01g014040_1	SMEL4_1_01g014040_1	1	0		1	SMEL4_1_01g014040_1
MF	GO:0004185	serine-type carboxypeptidase activity	36161	40/11231	0.298671	0.497785	SMEL4_1_04g018700_1	SMEL4_1_04g018700_1	1	0		1	SMEL4_1_04g018700_1
MF	GO:0004180	carboxypeptidase activity	36161	42/11231	0.311025	0.508406	SMEL4_1_04g018700_1	SMEL4_1_04g018700_1	1	0		1	SMEL4_1_04g018700_1
MF	GO:0015035	protein disulfide oxidoreductase activity	36161	48/11231	0.346809	0.545904	SMEL4_1_01g025930_1	SMEL4_1_01g025930_1	1	0		1	SMEL4_1_01g025930_1
MF	GO:0015036	disulfide oxidoreductase activity	36161	48/11231	0.346809	0.545904	SMEL4_1_01g025930_1	SMEL4_1_01g025930_1	1	0		1	SMEL4_1_01g025930_1
MF	GO:0070008	serine-type exopeptidase activity	36161	50/11231	0.358324	0.552508	SMEL4_1_04g018700_1	SMEL4_1_04g018700_1	1	0		1	SMEL4_1_04g018700_1
MF	GO:0016831	carboxy-lyase activity	36161	51/11231	0.364005	0.552508	SMEL4_1_07g005510_1	SMEL4_1_07g005510_1	1	1	SMEL4_1_07g005510_1	0
MF	GO:0015238	drug transmembrane transporter activity	36161	59/11231	0.407701	0.59698	SMEL4_1_03g017520_1	SMEL4_1_03g017520_1	1	1	SMEL4_1_03g017520_1	0
MF	GO:0008238	exopeptidase activity	36161	60/11231	0.41295	0.59698	SMEL4_1_04g018700_1	SMEL4_1_04g018700_1	1	0		1	SMEL4_1_04g018700_1
MF	GO:0016667	oxidoreductase activity, acting on a sulfur group of donors	36161	61/11231	0.418152	0.59698	SMEL4_1_01g025930_1	SMEL4_1_01g025930_1	1	0		1	SMEL4_1_01g025930_1
MF	GO:0016830	carbon-carbon lyase activity	36161	62/11231	0.423309	0.59698	SMEL4_1_07g005510_1	SMEL4_1_07g005510_1	1	1	SMEL4_1_07g005510_1	0
MF	GO:0046873	metal ion transmembrane transporter activity	36161	63/11231	0.428421	0.59698	SMEL4_1_02g003070_1	SMEL4_1_02g003070_1	1	0		1	SMEL4_1_02g003070_1
MF	GO:0008289	lipid binding	36161	70/11231	0.462968	0.62655	SMEL4_1_03g031970_1	SMEL4_1_03g031970_1	1	1	SMEL4_1_03g031970_1	0
MF	GO:0008168	methyltransferase activity	36192	177/11231	0.464384	0.62655	SMEL4_1_09g021180_1/SMEL4_1_02g024100_1	SMEL4_1_09g021180_1/SMEL4_1_02g024100_1	2	1	SMEL4_1_09g021180_1	1	SMEL4_1_02g024100_1
MF	GO:0016741	transferase activity, transferring one-carbon groups	36192	186/11231	0.490341	0.651234	SMEL4_1_09g021180_1/SMEL4_1_02g024100_1	SMEL4_1_09g021180_1/SMEL4_1_02g024100_1	2	1	SMEL4_1_09g021180_1	1	SMEL4_1_02g024100_1
MF	GO:0070011	peptidase activity, acting on L-amino acid peptides	36220	314/11231	0.526274	0.664058	SMEL4_1_02g010570_1/SMEL4_1_02g010400_1/SMEL4_1_04g018700_1	SMEL4_1_02g010570_1/SMEL4_1_02g010400_1/SMEL4_1_04g018700_1	3	0		3	SMEL4_1_02g010570_1/SMEL4_1_02g010400_1/SMEL4_1_04g018700_1
MF	GO:0015297	antiporter activity	36161	87/11231	0.5385	0.664058	SMEL4_1_03g017520_1	SMEL4_1_03g017520_1	1	1	SMEL4_1_03g017520_1	0
MF	GO:0015291	secondary active transmembrane transporter activity	36161	88/11231	0.5426	0.664058	SMEL4_1_03g017520_1	SMEL4_1_03g017520_1	1	1	SMEL4_1_03g017520_1	0
MF	GO:0008233	peptidase activity	36220	324/11231	0.547605	0.664058	SMEL4_1_02g010570_1/SMEL4_1_02g010400_1/SMEL4_1_04g018700_1	SMEL4_1_02g010570_1/SMEL4_1_02g010400_1/SMEL4_1_04g018700_1	3	0		3	SMEL4_1_02g010570_1/SMEL4_1_02g010400_1/SMEL4_1_04g018700_1
MF	GO:0004601	peroxidase activity	36161	91/11231	0.554684	0.664058	SMEL4_1_10g002300_1	SMEL4_1_10g002300_1	1	1	SMEL4_1_10g002300_1	0
MF	GO:0015267	channel activity	36161	91/11231	0.554684	0.664058	SMEL4_1_10g022350_1	SMEL4_1_10g022350_1	1	0		1	SMEL4_1_10g022350_1
MF	GO:0022803	passive transmembrane transporter activity	36161	91/11231	0.554684	0.664058	SMEL4_1_10g022350_1	SMEL4_1_10g022350_1	1	0		1	SMEL4_1_10g022350_1
MF	GO:0016684	oxidoreductase activity, acting on peroxide as acceptor	36161	94/11231	0.566452	0.668728	SMEL4_1_10g002300_1	SMEL4_1_10g002300_1	1	1	SMEL4_1_10g002300_1	0
MF	GO:0016209	antioxidant activity	36161	100/11231	0.589073	0.685907	SMEL4_1_10g002300_1	SMEL4_1_10g002300_1	1	1	SMEL4_1_10g002300_1	0
MF	GO:0016874	ligase activity	36161	115/11231	0.640641	0.735871	SMEL4_1_01g029290_1	SMEL4_1_01g029290_1	1	1	SMEL4_1_01g029290_1	0
MF	GO:0022890	inorganic cation transmembrane transporter activity	36161	138/11231	0.707531	0.801868	SMEL4_1_02g003070_1	SMEL4_1_02g003070_1	1	0		1	SMEL4_1_02g003070_1
MF	GO:0008236	serine-type peptidase activity	36161	154/11231	0.746636	0.80742	SMEL4_1_04g018700_1	SMEL4_1_04g018700_1	1	0		1	SMEL4_1_04g018700_1
MF	GO:0017171	serine hydrolase activity	36161	154/11231	0.746636	0.80742	SMEL4_1_04g018700_1	SMEL4_1_04g018700_1	1	0		1	SMEL4_1_04g018700_1
MF	GO:0008324	cation transmembrane transporter activity	36161	157/11231	0.753369	0.80742	SMEL4_1_02g003070_1	SMEL4_1_02g003070_1	1	0		1	SMEL4_1_02g003070_1
MF	GO:0009055	electron transfer activity	36161	157/11231	0.753369	0.80742	SMEL4_1_01g025930_1	SMEL4_1_01g025930_1	1	0		1	SMEL4_1_01g025930_1
MF	GO:0022804	active transmembrane transporter activity	36161	160/11231	0.759925	0.80742	SMEL4_1_03g017520_1	SMEL4_1_03g017520_1	1	1	SMEL4_1_03g017520_1	0
MF	GO:0008270	zinc ion binding	36192	366/11231	0.838127	0.873574	SMEL4_1_03g011480_1/SMEL4_1_10g000590_1	SMEL4_1_03g011480_1/SMEL4_1_10g000590_1	2	0		2	SMEL4_1_03g011480_1/SMEL4_1_10g000590_1
MF	GO:0043531	ADP binding	36161	207/11231	0.842742	0.873574	SMEL4_1_10g020740_1	SMEL4_1_10g020740_1	1	0		1	SMEL4_1_10g020740_1
MF	GO:0015318	inorganic molecular entity transmembrane transporter activity	36161	218/11231	0.857604	0.878269	SMEL4_1_02g003070_1	SMEL4_1_02g003070_1	1	0		1	SMEL4_1_02g003070_1
MF	GO:0015075	ion transmembrane transporter activity	36161	239/11231	0.882221	0.892724	SMEL4_1_02g003070_1	SMEL4_1_02g003070_1	1	0		1	SMEL4_1_02g003070_1
MF	GO:0046983	protein dimerization activity	36161	337/11231	0.951662	0.951662	SMEL4_1_09g014720_1	SMEL4_1_09g014720_1	1	1	SMEL4_1_09g014720_1	0

### Sheet: Enrichment analysis_KEGG
KEGGID	Description	GeneRatio	BgRatio	pvalue	padj	geneID	geneName	keggID	Count	Up	Up_Gene_id	Down	Down_Gene_id
sly00941	Flavonoid biosynthesis	17076	47/5672	1.80695e-12	6.86643e-11	SMEL4_1_09g021180_1/SMEL4_1_10g016630_1/SMEL4_1_05g002700_1/SMEL4_1_08g022350_1/SMEL4_1_02g020840_1/SMEL4_1_05g002760_1/SMEL4_1_05g001480_1/SMEL4_1_05g018170_1/SMEL4_1_12g016460_1/SMEL4_1_02g022330_1	SMEL4_1_09g021180_1/SMEL4_1_10g016630_1/SMEL4_1_05g002700_1/SMEL4_1_08g022350_1/SMEL4_1_02g020840_1/SMEL4_1_05g002760_1/SMEL4_1_05g001480_1/SMEL4_1_05g018170_1/SMEL4_1_12g016460_1/SMEL4_1_02g022330_1	sly:101255734/sly:101249265/sly:778295/sly:101251607/sly:100736482/sly:778295/sly:101266223/sly:100191129/sly:100736504/sly:544150	10	10	SMEL4_1_09g021180_1/SMEL4_1_10g016630_1/SMEL4_1_05g002700_1/SMEL4_1_08g022350_1/SMEL4_1_02g020840_1/SMEL4_1_05g002760_1/SMEL4_1_05g001480_1/SMEL4_1_05g018170_1/SMEL4_1_12g016460_1/SMEL4_1_02g022330_1	0
sly00940	Phenylpropanoid biosynthesis	16984	137/5672	0.000100248	0.00190472	SMEL4_1_09g021180_1/SMEL4_1_05g018170_1/SMEL4_1_03g020070_1/SMEL4_1_10g002300_1/SMEL4_1_02g014490_1/SMEL4_1_06g021010_1/SMEL4_1_12g001110_1	SMEL4_1_09g021180_1/SMEL4_1_05g018170_1/SMEL4_1_03g020070_1/SMEL4_1_10g002300_1/SMEL4_1_02g014490_1/SMEL4_1_06g021010_1/SMEL4_1_12g001110_1	sly:101255734/sly:100191129/sly:101251363/sly:101246796/sly:101265606/sly:100125904/sly:101247788	7	5	SMEL4_1_09g021180_1/SMEL4_1_05g018170_1/SMEL4_1_03g020070_1/SMEL4_1_10g002300_1/SMEL4_1_02g014490_1	2	SMEL4_1_06g021010_1/SMEL4_1_12g001110_1
sly00950	Isoquinoline alkaloid biosynthesis	16862	37/5672	0.00319867	0.0405165	SMEL4_1_08g017940_1/SMEL4_1_04g002540_1/SMEL4_1_08g017350_1	SMEL4_1_08g017940_1/SMEL4_1_04g002540_1/SMEL4_1_08g017350_1	sly:101259357/sly:101264863/sly:101259357	3	2	SMEL4_1_08g017940_1/SMEL4_1_08g017350_1	1	SMEL4_1_04g002540_1
sly00960	Tropane, piperidine and pyridine alkaloid biosynthesis	16862	52/5672	0.00835922	0.0794126	SMEL4_1_05g002700_1/SMEL4_1_05g002760_1/SMEL4_1_04g002540_1	SMEL4_1_05g002700_1/SMEL4_1_05g002760_1/SMEL4_1_04g002540_1	sly:778295/sly:778295/sly:101264863	3	2	SMEL4_1_05g002700_1/SMEL4_1_05g002760_1	1	SMEL4_1_04g002540_1
sly00350	Tyrosine metabolism	16862	62/5672	0.0135227	0.102772	SMEL4_1_08g017940_1/SMEL4_1_04g002540_1/SMEL4_1_08g017350_1	SMEL4_1_08g017940_1/SMEL4_1_04g002540_1/SMEL4_1_08g017350_1	sly:101259357/sly:101264863/sly:101259357	3	2	SMEL4_1_08g017940_1/SMEL4_1_08g017350_1	1	SMEL4_1_04g002540_1
sly00909	Sesquiterpenoid and triterpenoid biosynthesis	16834	31/5672	0.0257742	0.163237	SMEL4_1_07g016750_1/SMEL4_1_11g010110_1	SMEL4_1_07g016750_1/SMEL4_1_11g010110_1	sly:101258081/sly:101251277	2	1	SMEL4_1_11g010110_1	1	SMEL4_1_07g016750_1
sly00945	Stilbenoid, diarylheptanoid and gingerol biosynthesis	16834	34/5672	0.0306228	0.166238	SMEL4_1_09g021180_1/SMEL4_1_05g018170_1	SMEL4_1_09g021180_1/SMEL4_1_05g018170_1	sly:101255734/sly:100191129	2	2	SMEL4_1_09g021180_1/SMEL4_1_05g018170_1	0
sly04712	Circadian rhythm - plant	16834	51/5672	0.0638448	0.238116	SMEL4_1_05g002700_1/SMEL4_1_05g002760_1	SMEL4_1_05g002700_1/SMEL4_1_05g002760_1	sly:778295/sly:778295	2	2	SMEL4_1_05g002700_1/SMEL4_1_05g002760_1	0
sly00130	Ubiquinone and other terpenoid-quinone biosynthesis	16834	52/5672	0.0660642	0.238116	SMEL4_1_03g020070_1/SMEL4_1_04g002540_1	SMEL4_1_03g020070_1/SMEL4_1_04g002540_1	sly:101251363/sly:101264863	2	1	SMEL4_1_03g020070_1	1	SMEL4_1_04g002540_1
sly00250	Alanine, aspartate and glutamate metabolism	16834	55/5672	0.0728751	0.238116	SMEL4_1_04g019510_1/SMEL4_1_07g013370_1	SMEL4_1_04g019510_1/SMEL4_1_07g013370_1	sly:101245157/sly:543873	2	0		2	SMEL4_1_04g019510_1/SMEL4_1_07g013370_1
sly00360	Phenylalanine metabolism	16834	56/5672	0.0751945	0.238116	SMEL4_1_04g002540_1/SMEL4_1_07g005510_1	SMEL4_1_04g002540_1/SMEL4_1_07g005510_1	sly:101264863/sly:101268488	2	1	SMEL4_1_07g005510_1	1	SMEL4_1_04g002540_1
sly00908	Zeatin biosynthesis	16834	56/5672	0.0751945	0.238116	SMEL4_1_10g025350_1/SMEL4_1_04g021800_1	SMEL4_1_10g025350_1/SMEL4_1_04g021800_1	sly:100874536/sly:101055612	2	0		2	SMEL4_1_10g025350_1/SMEL4_1_04g021800_1
sly00902	Monoterpenoid biosynthesis	16803	137/8002	0.0857519	0.250659	SMEL4_1_01g008350_1	SMEL4_1_01g008350_1	sly:101245212	1	0		1	SMEL4_1_01g008350_1
sly00591	Linoleic acid metabolism	16803	17/5672	0.129449	0.351361	SMEL4_1_01g011490_1	SMEL4_1_01g011490_1	sly:543818	1	0		1	SMEL4_1_01g011490_1
sly00910	Nitrogen metabolism	16803	26/5672	0.191189	0.484345	SMEL4_1_03g011480_1	SMEL4_1_03g011480_1	sly:543802	1	0		1	SMEL4_1_03g011480_1
sly00650	Butanoate metabolism	16803	29/5672	0.210801	0.485582	SMEL4_1_07g013370_1	SMEL4_1_07g013370_1	sly:543873	1	0		1	SMEL4_1_07g013370_1
sly00062	Fatty acid elongation	16803	30/5672	0.217234	0.485582	SMEL4_1_10g001760_1	SMEL4_1_10g001760_1	sly:101252875	1	1	SMEL4_1_10g001760_1	0
sly00270	Cysteine and methionine metabolism	16834	126/5672	0.272356	0.574974	SMEL4_1_04g002540_1/SMEL4_1_07g016320_1	SMEL4_1_04g002540_1/SMEL4_1_07g016320_1	sly:101264863/sly:544052	2	0		2	SMEL4_1_04g002540_1/SMEL4_1_07g016320_1
sly00460	Cyanoamino acid metabolism	16803	47/5672	0.319067	0.626941	SMEL4_1_04g019510_1	SMEL4_1_04g019510_1	sly:101245157	1	0		1	SMEL4_1_04g019510_1
sly00640	Propanoate metabolism	16803	50/5672	0.335639	0.626941	SMEL4_1_04g012320_1	SMEL4_1_04g012320_1	sly:101254378	1	0		1	SMEL4_1_04g012320_1
sly00400	Phenylalanine, tyrosine and tryptophan biosynthesis	16803	52/5672	0.346468	0.626941	SMEL4_1_04g002540_1	SMEL4_1_04g002540_1	sly:101264863	1	0		1	SMEL4_1_04g002540_1
sly00860	Porphyrin metabolism	16803	59/5672	0.383024	0.656336	SMEL4_1_08g022300_1	SMEL4_1_08g022300_1	sly:778212	1	0		1	SMEL4_1_08g022300_1
sly00280	Valine, leucine and isoleucine degradation	16803	62/5672	0.398072	0.656336	SMEL4_1_04g012320_1	SMEL4_1_04g012320_1	sly:101254378	1	0		1	SMEL4_1_04g012320_1
sly00053	Ascorbate and aldarate metabolism	16803	68/5672	0.427097	0.656336	SMEL4_1_12g000470_1	SMEL4_1_12g000470_1	sly:100316875	1	1	SMEL4_1_12g000470_1	0
sly03050	Proteasome	16803	69/5672	0.4318	0.656336	SMEL4_1_09g006240_1	SMEL4_1_09g006240_1	sly:101256394	1	1	SMEL4_1_09g006240_1	0
sly00240	Pyrimidine metabolism	16803	74/5672	0.454753	0.664638	SMEL4_1_01g029290_1	SMEL4_1_01g029290_1	sly:101257698	1	1	SMEL4_1_01g029290_1	0
sly00562	Inositol phosphate metabolism	16803	84/5672	0.497969	0.667747	SMEL4_1_12g000470_1	SMEL4_1_12g000470_1	sly:100316875	1	1	SMEL4_1_12g000470_1	0
sly04016	MAPK signaling pathway - plant	16834	205/5672	0.499702	0.667747	SMEL4_1_01g008230_1/SMEL4_1_07g016590_1	SMEL4_1_01g008230_1/SMEL4_1_07g016590_1	sly:100191111/sly:101255217	2	0		2	SMEL4_1_01g008230_1/SMEL4_1_07g016590_1
sly01232	Nucleotide metabolism	16803	90/5672	0.522271	0.667747	SMEL4_1_01g029290_1	SMEL4_1_01g029290_1	sly:101257698	1	1	SMEL4_1_01g029290_1	0
sly00480	Glutathione metabolism	16803	97/5672	0.549171	0.667747	SMEL4_1_02g020190_1	SMEL4_1_02g020190_1	sly:101265881	1	1	SMEL4_1_02g020190_1	0
sly01250	Biosynthesis of nucleotide sugars	16803	103/5672	0.571045	0.667747	SMEL4_1_12g000470_1	SMEL4_1_12g000470_1	sly:100316875	1	1	SMEL4_1_12g000470_1	0
sly04141	Protein processing in endoplasmic reticulum	16834	242/5672	0.590626	0.667747	SMEL4_1_09g005250_1/SMEL4_1_10g003420_1	SMEL4_1_09g005250_1/SMEL4_1_10g003420_1	sly:101263239/sly:101253976	2	0		2	SMEL4_1_09g005250_1/SMEL4_1_10g003420_1
sly04814	Motor proteins	16803	109/5672	0.591879	0.667747	SMEL4_1_07g022680_1	SMEL4_1_07g022680_1	sly:101246737	1	1	SMEL4_1_07g022680_1	0
sly04626	Plant-pathogen interaction	16834	245/5672	0.597458	0.667747	SMEL4_1_10g001760_1/SMEL4_1_01g008230_1	SMEL4_1_10g001760_1/SMEL4_1_01g008230_1	sly:101252875/sly:100191111	2	1	SMEL4_1_10g001760_1	1	SMEL4_1_01g008230_1
sly04120	Ubiquitin mediated proteolysis	16803	126/5672	0.645679	0.691635	SMEL4_1_02g023200_1	SMEL4_1_02g023200_1	sly:101249877	1	1	SMEL4_1_02g023200_1	0
sly04075	Plant hormone signal transduction	16834	272/5672	0.655233	0.691635	SMEL4_1_01g008230_1/SMEL4_1_04g020080_1	SMEL4_1_01g008230_1/SMEL4_1_04g020080_1	sly:100191111/sly:101262109	2	0		2	SMEL4_1_01g008230_1/SMEL4_1_04g020080_1
sly01240	Biosynthesis of cofactors	16803	269/5672	0.893983	0.918145	SMEL4_1_01g029290_1	SMEL4_1_01g029290_1	sly:101257698	1	1	SMEL4_1_01g029290_1	0
sly03010	Ribosome	16803	371/5672	0.956044	0.956044	SMEL4_1_00g011230_1	SMEL4_1_00g011230_1	sly:34678257	1	0		1	SMEL4_1_00g011230_1
